# Baicalin ameliorates behavioral and physiological deficits in *Gtf2i*-duplication mice and modulates synaptic activity in 7q11.23 Duplication Syndrome patient-derived neurons

**DOI:** 10.64898/2026.02.12.705480

**Authors:** David Peles, Shai Netser, Natali Ray, Taghreed Suliman, Shani Stern, Shlomo Wagner

## Abstract

7q11.23 Duplication Syndrome (7Dup) is a type of syndromic autism spectrum disorder caused by duplication of a typically 1.5-1.8 Mb segment in section q11.23 of chromosome 7, including 25-27 genes. Previous work has highlighted the *GTF2I* gene as playing a major role in the phenotype of 7Dup patients. Accordingly, mice with *Gtf2i* duplication (*Gtf2i*^+/dup^) are commonly used as an animal model of 7Dup. We previously reported deficits in several behavioral and physiological modalities, which were associated with *Gtf2i* dosage in mice conducting a battery of social discrimination tests. Here, we report the effect of treating *Gtf2i*^+/dup^ mice with Baicalin, a naturally occurring flavonoid added to the mice’s drinking water (0.15 mg/ml), on these deficits. We found that Baicalin treatment ameliorated the higher surface temperature observed in *Gtf2i*^+/dup^ males and the lower tail temperature observed in *Gtf2i*^+/dup^ females during the social behavior tests. It also prevented the increased defecation rate exhibited by *Gtf2i*^+/dup^ mice during the social preference test. We further analyzed the effect of Baicalin treatment on cortical neurons differentiated from 7Dup patient-derived IPSCs. Using whole cell patch clamp and calcium imaging, we found an increased rate of excitatory postsynaptic currents in Baicalin-treated cells, without a change in their firing rate, indicating a stronger synaptic activity in the Baicalin-treated cells. Altogether, our results reveal that Baicalin administration alleviates some of the behavioral and physiological effects of *Gtf2i* duplication in mice, and affects neuronal activity in cultured 7Dup human neurons. Thus, Baicalin administration has the potential to serve as a treatment for 7Dup patients.
