## Supplementary File 1 for "Baicalin ameliorates behavioral and physiological deficits in *Gtf2i*-duplication mice and modulates synaptic activity in 7q11.23 Duplication Syndrome patient-derived neurons": Fig1_BehTreatment.xlsx

### Sheet: SPMalBehTreatment
Field	Statistical_Significance_Symbol	Value
mean Social TotalTime WT		129.9339
median Social TotalTime WT		139.3667
std Social TotalTime WT		55.4976
Sample Size Social TotalTime WT		59
Values of Social TotalTime WT		198 148.8333 153.1667 100.1333 188.7667 134.0333 188.5333 242.9667 35.23333 206.3 217.6333 57.33333 214.9 169.9 104.7333 107.6333 139.2 66.63333 97.66667 123.2667 112.6333 156.2667 76.93333 161.6667 28.33333 5.333333 157.1333 150.3333 117.6333 72.86667 154.9667 110.0667 201.7667 141.4667 113.0667 161.1 56.43333 58.7 92.13333 141.7 34.96667 207.0667 163.4667 160.0333 112.1 128.4 169.0333 215.8333 …
mean Object TotalTime WT		77.2203
median Object TotalTime WT		70.9333
std Object TotalTime WT		36.1236
Sample Size Object TotalTime WT		59
Values of Object TotalTime WT		65.6 100.6333 54.33333 69.9 52.3 30.06667 43.56667 21.4 91.56667 72.16667 31.53333 143.9333 66.5 31.9 93.96667 41.16667 55.03333 124.5 42.56667 102.4667 127.4667 63.86667 63.73333 98.76667 55.23333 32.66667 70.93333 56.4 110.3667 150.2 65.16667 95.03333 48.16667 75.23333 107.9 85.1 201.6333 72.5 104.0333 66.16667 106.7333 43.13333 97.3 45.86667 81.5 81.36667 33.46667 17.86667 45.4 58.46667 121.1 …
mean Social TotalTime Dup		118.7083
median Social TotalTime Dup		120.45
std Social TotalTime Dup		42.1211
Sample Size Social TotalTime Dup		56
Values of Social TotalTime Dup		99.03333 127.7333 153.3 154.7333 162.5333 162.3667 86.1 151.1 49.06667 83.23333 111.0333 89.43333 146.9 75.96667 48.5 142.4 149.3 116.5667 134.3 127.1667 124.1667 125.8667 184.4 86.46667 117.3333 113.6333 141.9667 74.9 132.2 164.1 121.2333 202.1 116.7333 145.2667 32.36667 89.5 45.36667 220 181.4667 94.6 55 119.6667 101.4333 162.1 98.83333 130.7 84.76667 89.06667 109.6667 159.7333 37 62.36667 140.…
mean Object TotalTime Dup		92.4179
median Object TotalTime Dup		86.85
std Object TotalTime Dup		31.4366
Sample Size Object TotalTime Dup		56
Values of Object TotalTime Dup		143.0667 117.5667 112.1333 103.7667 60.03333 45.86667 89.36667 79.13333 110.2 98.13333 105.4667 95.46667 72.06667 123.8 58.23333 85.43333 77 73.33333 52.36667 105.4333 134.5667 109.9333 77.6 141.8667 85.9 87.8 82.23333 140.7333 85.86667 54.96667 88.06667 29 96.43333 103.9667 118.5667 80.6 62.86667 40 37 102.3667 133.5 79.66667 122.4667 81.03333 116.1 62.73333 61.6 67.16667 153.7667 82.2 132.5 161…
mean Social TotalTime Dup-Bai		147.1357
median Social TotalTime Dup-Bai		138.1
std Social TotalTime Dup-Bai		57.1731
Sample Size Social TotalTime Dup-Bai		14
Values of Social TotalTime Dup-Bai		201.5333 105.1667 111.8667 108.4 141.2 228 196.3667 226.1 211.6333 116.1667 97.53333 37.33333 143.6 135
mean Object TotalTime Dup-Bai		85.4238
median Object TotalTime Dup-Bai		85.1833
std Object TotalTime Dup-Bai		52.3281
Sample Size Object TotalTime Dup-Bai		14
Values of Object TotalTime Dup-Bai		48.63333 124.6 147.0667 72.8 70.23333 25.73333 17.06667 16.73333 32.23333 127.2667 154.5333 162 97.56667 99.46667
pVal (ranksum) Social TotalTime WT vs Object TotalTime WT	***	9.0622e-08
z_statistic Social TotalTime WT vs Object TotalTime WT		5.3446
ranksum_statistic Social TotalTime WT vs Object TotalTime WT		4504
FDR Social TotalTime WT vs Object TotalTime WT	***	2.7187e-07
pVal (ranksum) Social TotalTime Dup vs Object TotalTime Dup	***	0.00033754
z_statistic Social TotalTime Dup vs Object TotalTime Dup		3.5846
ranksum_statistic Social TotalTime Dup vs Object TotalTime Dup		3780.5
FDR Social TotalTime Dup vs Object TotalTime Dup	***	0.00050631
pVal (ranksum) Social TotalTime Dup-Bai vs Object TotalTime Dup-Bai	*	0.017967
z_statistic Social TotalTime Dup-Bai vs Object TotalTime Dup-Bai		2.3663
ranksum_statistic Social TotalTime Dup-Bai vs Object TotalTime Dup-Bai		255
FDR Social TotalTime Dup-Bai vs Object TotalTime Dup-Bai	*	0.017967

### Sheet: SxPMalBehTreatment
Field	Statistical_Significance_Symbol	Value
mean Female TotalTime WT		121.9621
median Female TotalTime WT		127.0833
std Female TotalTime WT		36.766
Sample Size Female TotalTime WT		58
Values of Female TotalTime WT		196.7667 139.1333 120.5 78.7 135.5667 132.2 121.9 140.7 127.8667 122.4333 169.1667 175.8 106.1333 84.7 78.93333 98.86667 178.1333 143.5 110.6667 130.6 79.36667 189.5 101.6 82.66667 135.7 158.7667 47.36667 145.6 112.5667 142.0667 123.6333 128.6333 152.7333 123.9667 113.3667 149.5333 101.8667 165.2333 147.0667 80.8 126.3 130.4333 135.5 137.8333 39.66667 175.7667 148.6 81.83333 83.5 72.6 173.7667 12…
mean Male TotalTime WT		84.0971
median Male TotalTime WT		80.7333
std Male TotalTime WT		32.8138
Sample Size Male TotalTime WT		58
Values of Male TotalTime WT		51.73333 90.13333 110.6 80.43333 40.6 40.73333 100 106.6 60.7 72.5 85.06667 80.46667 130.4 156.2333 121.3333 111.9333 84.1 112.6667 119.0333 120.8333 195.5333 48.3 80.6 49.6 92.76667 79.53333 31.56667 80.66667 72.7 58.96667 128.4 80.8 82.83333 51.76667 114.2333 59.6 64.46667 45.3 63.5 124.1667 96.96667 106.1 32.4 79.26667 132.2333 35.16667 61.9 48.26667 83.9 77.3 45.63333 110.1333 85.5 99.56667 4…
mean Female TotalTime Dup		116.9804
median Female TotalTime Dup		118.3833
std Female TotalTime Dup		34.8768
Sample Size Female TotalTime Dup		56
Values of Female TotalTime Dup		166.5 152.9333 175.4 136.6333 130.3 122.4667 88.8 81.4 66.2 175.4667 59.4 156.5 103.5333 117.3667 63.63333 143.4 152.7333 146.9667 63.86667 89.8 114 98.4 112.1333 142.5667 129.1 136.2333 132.5 105.9667 103.4333 95.76667 119.4 81.9 199.6333 130.2 131.9333 131.7333 148.5667 125.4333 167.6333 86.33333 30.8 136.6333 166.8667 59.6 81.8 116.8667 76.03333 144.0333 85.03333 131.0667 110.5333 108.1 93.7 1…
mean Male TotalTime Dup		79.9571
median Male TotalTime Dup		82.3333
std Male TotalTime Dup		32.4824
Sample Size Male TotalTime Dup		56
Values of Male TotalTime Dup		63.6 83.46667 61.13333 100.2 57.5 52.93333 91.13333 71.3 146.1333 34.33333 82.9 74.5 0 86.23333 154.5667 101.7667 58.46667 98.86667 155.2 73.66667 109.5 89.46667 94.16667 55.2 93.26667 85.63333 70.36667 91.3 81.76667 95.4 55.26667 114.6667 51.13333 83.1 93.2 85.5 68.83333 39.33333 36.5 60.1 166.3 33.3 46.33333 93.8 94.9 73.9 97.16667 61.13333 107.7333 47.73333 49.86667 67.5 87.26667 48.3 55.3 145…
mean Female TotalTime Dup-Bai		113.6929
median Female TotalTime Dup-Bai		116.7333
std Female TotalTime Dup-Bai		21.9622
Sample Size Female TotalTime Dup-Bai		14
Values of Female TotalTime Dup-Bai		105.2 131.1333 132.1 140.4333 116.6333 143.8 128.3333 109.5667 72.83333 87.86667 111.4333 118.2 77.33333 116.8333
mean Male TotalTime Dup-Bai		85.2381
median Male TotalTime Dup-Bai		86.55
std Male TotalTime Dup-Bai		35.5514
Sample Size Male TotalTime Dup-Bai		14
Values of Male TotalTime Dup-Bai		131.7667 57.1 74.76667 25.86667 117.1333 30.53333 72.36667 87.8 60.8 117.7 147.4 87 86.1 97
pVal (ranksum) Female TotalTime WT vs Male TotalTime WT	***	9.6107e-08
z_statistic Female TotalTime WT vs Male TotalTime WT		5.3339
ranksum_statistic Female TotalTime WT vs Male TotalTime WT		4359.5
FDR Female TotalTime WT vs Male TotalTime WT	***	2.8832e-07
pVal (ranksum) Female TotalTime Dup vs Male TotalTime Dup	***	2.062e-07
z_statistic Female TotalTime Dup vs Male TotalTime Dup		5.1937
ranksum_statistic Female TotalTime Dup vs Male TotalTime Dup		4057
FDR Female TotalTime Dup vs Male TotalTime Dup	***	3.093e-07
pVal (ranksum) Female TotalTime Dup-Bai vs Male TotalTime Dup-Bai	*	0.032633
z_statistic Female TotalTime Dup-Bai vs Male TotalTime Dup-Bai		2.1366
ranksum_statistic Female TotalTime Dup-Bai vs Male TotalTime Dup-Bai		250
FDR Female TotalTime Dup-Bai vs Male TotalTime Dup-Bai	*	0.032633

### Sheet: ESPMalBehTreatment
Field	Statistical_Significance_Symbol	Value
mean Stressed TotalTime WT		138.5153
median Stressed TotalTime WT		140.9333
std Stressed TotalTime WT		41.5569
Sample Size Stressed TotalTime WT		59
Values of Stressed TotalTime WT		152.1 71.53333 162.7 129 204.4667 130.2667 167.8667 154.7 110.7667 246.4333 207.4 185.4333 205.8333 140.9333 151.5333 125.0667 165.3 205.9667 151.1333 182.2667 108.8 183.4667 161.7 116.2 66.03333 123.7667 199.9667 49.03333 117.1667 175 69.26667 145.6667 128.3667 111.7667 123.8667 114.4 142.1 135.7333 133.6667 187.7667 109.5667 157.4 161.0333 148.0333 105.5 108.3667 127.0667 147.4 91.2 140.9 82.8 …
mean Naive TotalTime WT		82.1215
median Naive TotalTime WT		80.4
std Naive TotalTime WT		31.5793
Sample Size Naive TotalTime WT		59
Values of Naive TotalTime WT		86.16667 177.5667 35.9 80.73333 40.63333 96.23333 70.63333 85.3 92.23333 33.03333 74.16667 78.66667 72.6 42.9 101.7333 78.6 75.43333 62.03333 104.7 68.1 163.6333 82.33333 102.4667 134.8667 62.36667 116.2667 37.16667 43.76667 135.8 68.63333 41.96667 98.4 86.06667 129.4667 144.2333 102.7 73.86667 69.46667 69.13333 51.66667 85.76667 85.93333 36.5 91.93333 70.03333 125.5 101.4333 47.93333 44.73333 54…
mean Stressed TotalTime Dup		129.7607
median Stressed TotalTime Dup		124.7
std Stressed TotalTime Dup		35.0207
Sample Size Stressed TotalTime Dup		56
Values of Stressed TotalTime Dup		80.4 109.8667 103.5333 150.2 160.0333 102.7333 68.26667 96.8 194.8333 135.4667 95.2 125.8333 131.5667 105.7333 188.5333 210.7667 128.3 200 95.86667 118 173.3667 141.2667 122.9333 136.4 148.1333 123.6667 113.4 108.3 116 128.6 136.8667 72.9 103.2333 157.4667 102.4667 104.9667 97.93333 134.9667 143.2 122.2333 89.76667 105.9667 73.26667 178.3667 95.46667 170.8667 200.0667 136.3 149.1667 104.6333 125.…
mean Naive TotalTime Dup		80.3994
median Naive TotalTime Dup		82.1667
std Naive TotalTime Dup		26.915
Sample Size Naive TotalTime Dup		56
Values of Naive TotalTime Dup		132.0667 105.4 84.1 109.0667 73.93333 88.2 86.33333 123.9 62.5 55.63333 132.4333 73.93333 121.7667 93.2 47.23333 38 78.93333 57.5 84.43333 72.33333 86.06667 92.03333 104.0667 82.13333 61.93333 104.5333 70.63333 86.7 79.7 47.66667 62.26667 139.3667 86.46667 60.06667 82.86667 69.16667 52.2 83 116.4 90.03333 99.03333 112.9333 94.7 64.1 63.83333 77.7 29.43333 18.5 35.83333 56.4 83.9 82.2 72.2 50 54.5…
mean Stressed TotalTime Dup-Bai		123.6286
median Stressed TotalTime Dup-Bai		123.4
std Stressed TotalTime Dup-Bai		35.8224
Sample Size Stressed TotalTime Dup-Bai		14
Values of Stressed TotalTime Dup-Bai		123.8333 165.3 93.83333 139.3333 83.53333 169.0667 186.2333 93.76667 62.26667 136.8333 145.9 96.26667 111.6667 122.9667
mean Naive TotalTime Dup-Bai		92.3429
median Naive TotalTime Dup-Bai		97.1667
std Naive TotalTime Dup-Bai		32.0817
Sample Size Naive TotalTime Dup-Bai		14
Values of Naive TotalTime Dup-Bai		112.9667 67.26667 122.7333 72.8 95.5 60.23333 22.33333 140.7667 98.83333 80.56667 72.76667 106 105 135.0333
pVal (ranksum) Stressed TotalTime WT vs Naive TotalTime WT	***	1.9962e-11
z_statistic Stressed TotalTime WT vs Naive TotalTime WT		6.7063
ranksum_statistic Stressed TotalTime WT vs Naive TotalTime WT		4757
FDR Stressed TotalTime WT vs Naive TotalTime WT	***	2.9943e-11
pVal (ranksum) Stressed TotalTime Dup vs Naive TotalTime Dup	***	9.2826e-12
z_statistic Stressed TotalTime Dup vs Naive TotalTime Dup		6.8172
ranksum_statistic Stressed TotalTime Dup vs Naive TotalTime Dup		4336
FDR Stressed TotalTime Dup vs Naive TotalTime Dup	***	2.7848e-11
pVal (ranksum) Stressed TotalTime Dup-Bai vs Naive TotalTime Dup-Bai	*	0.040887
z_statistic Stressed TotalTime Dup-Bai vs Naive TotalTime Dup-Bai		2.0447
ranksum_statistic Stressed TotalTime Dup-Bai vs Naive TotalTime Dup-Bai		248
FDR Stressed TotalTime Dup-Bai vs Naive TotalTime Dup-Bai	*	0.040887

### Sheet: SPFemBehTreatment
Field	Statistical_Significance_Symbol	Value
mean Social TotalTime WT		127.3455
median Social TotalTime WT		133.4667
std Social TotalTime WT		42.4831
Sample Size Social TotalTime WT		55
Values of Social TotalTime WT		153.3667 87.2 207.2 107.8 116.6333 115 129.7667 164.4667 97.7 146.8667 224.5 87.96667 137.6 95.26667 144.6667 126.8 173.7667 7.133333 172.4 114.3333 178 118.8 146.0667 45.86667 159.7333 154.6667 115.3 145.6333 133.4667 167.9 136.3 131.3333 108.3333 168.8 169.4667 84.96667 181.3333 93.7 145.7 145.9333 110.3 63.13333 54.86667 181.3 53.1 120.7333 137.5 73.86667 146.0667 133.9667 130.9667 89.33333 53…
mean Object TotalTime WT		82.4558
median Object TotalTime WT		76.1333
std Object TotalTime WT		35.372
Sample Size Object TotalTime WT		55
Values of Object TotalTime WT		90.3 179.2 53.9 109.8333 119.0333 90.6 58.4 41.53333 79.56667 63.06667 17.26667 88.8 68.36667 76.13333 48.86667 79.36667 54.4 7.4 55.33333 96.23333 48.5 86.26667 89.86667 46.13333 72.93333 64.8 86.9 48 84.2 75.3 105.1 75.2 63.43333 71.8 46.8 133.7 64.03333 87.63333 49.3 82.86667 147 107.1333 147.7667 58.26667 122.9333 114.3 59.16667 159.4 62.43333 53.66667 98 125.0333 161.9667 95.26667 62.36667
mean Social TotalTime Dup		126.369
median Social TotalTime Dup		119.7333
std Social TotalTime Dup		44.0197
Sample Size Social TotalTime Dup		56
Values of Social TotalTime Dup		118.2667 132.8667 172.9667 116.9667 117.8333 176.1667 24.33333 151.4 160.2333 101.7333 115.5667 88.3 74.63333 79.66667 96.16667 94.33333 142 116.3 112.4333 139.6667 90.16667 180.0333 104.3333 158.8667 153 252.5667 207.1667 122.3333 175.1 168.5667 187.7667 133.6 135.4667 112.1667 141.7667 158.6 221.2667 87.76667 67.53333 102.2667 71.56667 86.13333 62.53333 163.5333 117.6667 124.3667 24.2 150.9667 …
mean Object TotalTime Dup		84.5988
median Object TotalTime Dup		81.45
std Object TotalTime Dup		34.4579
Sample Size Object TotalTime Dup		56
Values of Object TotalTime Dup		142.0333 92.7 83 114.7333 79.06667 59.3 79.63333 52.76667 71.36667 54.8 95.8 97.93333 88.46667 82.63333 102.9333 113.8667 66.43333 111.8 66.96667 76.5 73 80.5 23.86667 39.43333 72.66667 26.16667 44.43333 85.96667 82.4 72.73333 74.73333 68 44.06667 118.5333 55.76667 55.63333 30.23333 90.23333 98.46667 94.56667 180.0667 69.8 95.03333 70.9 152.2333 89.8 195.3667 69.83333 86.76667 66.36667 115.3333 8…
mean Social TotalTime Dup-Bai		123.6683
median Social TotalTime Dup-Bai		134.1
std Social TotalTime Dup-Bai		52.5177
Sample Size Social TotalTime Dup-Bai		20
Values of Social TotalTime Dup-Bai		33.66667 134.8 90.5 157.4667 105.8 187.6 159 167.5 102.5 171.3 162.0667 87.56667 132.9 133.4 8.7 28.7 175.7333 108.9 147.0667 178.2
mean Object TotalTime Dup-Bai		82.8217
median Object TotalTime Dup-Bai		71.85
std Object TotalTime Dup-Bai		40.8616
Sample Size Object TotalTime Dup-Bai		20
Values of Object TotalTime Dup-Bai		167.9667 63.53333 41.9 61.76667 118 50.96667 83.43333 72.2 92.16667 63.23333 62.63333 116.7333 103.8667 83.76667 191.6333 39.5 28.13333 77.46667 66.03333 71.5
pVal (ranksum) Social TotalTime WT vs Object TotalTime WT	***	1.1229e-07
z_statistic Social TotalTime WT vs Object TotalTime WT		5.3056
ranksum_statistic Social TotalTime WT vs Object TotalTime WT		3940.5
FDR Social TotalTime WT vs Object TotalTime WT	***	1.6843e-07
pVal (ranksum) Social TotalTime Dup vs Object TotalTime Dup	***	5.94e-08
z_statistic Social TotalTime Dup vs Object TotalTime Dup		5.4206
ranksum_statistic Social TotalTime Dup vs Object TotalTime Dup		4096
FDR Social TotalTime Dup vs Object TotalTime Dup	***	1.6843e-07
pVal (ranksum) Social TotalTime Dup-Bai vs Object TotalTime Dup-Bai	**	0.0090454
z_statistic Social TotalTime Dup-Bai vs Object TotalTime Dup-Bai		2.6103
ranksum_statistic Social TotalTime Dup-Bai vs Object TotalTime Dup-Bai		507
FDR Social TotalTime Dup-Bai vs Object TotalTime Dup-Bai	**	0.0090454

### Sheet: SxPFemBehTreatment
Field	Statistical_Significance_Symbol	Value
mean Female TotalTime WT		90.8782
median Female TotalTime WT		88.1333
std Female TotalTime WT		38.2454
Sample Size Female TotalTime WT		55
Values of Female TotalTime WT		98.7 83.86667 138.7 91.86667 73.96667 83.06667 127.7 31.66667 84.8 76.6 111.3667 86.63333 161.9 63.46667 85.26667 89.1 127.7 62 91.76667 22.9 100.3333 60.26667 68.93333 52.93333 139.6667 164.2 96.03333 95.46667 147.3 133.2333 134.8 4.766667 132.7667 33.16667 130.7333 57.8 54.43333 81.36667 95.1 59.13333 82.9 20.56667 91.1 17.13333 80.83333 91 74.76667 131.6 88.13333 81.13333 83.66667 184.7667 108…
mean Male TotalTime WT		89.9036
median Male TotalTime WT		94.3667
std Male TotalTime WT		38.5271
Sample Size Male TotalTime WT		55
Values of Male TotalTime WT		141.1 139.6 94.36667 138.7667 154.7333 103.2333 67.73333 37.96667 109.0667 119.3333 153.3 95.03333 47.3 73.56667 146.8 44.13333 124.7 124.1333 131.1 19.83333 114.1333 38.46667 119.5333 63.03333 86.73333 65.93333 137.3667 95.13333 67.16667 88.33333 53.33333 10.33333 74.1 21.66667 104.2 96 33.23333 113.9 52.56667 158.2 72.7 104.2333 61.5 91.66667 161.2 81.53333 48.86667 94.56667 107.2 93.6 94.56667…
mean Female TotalTime Dup		84.6107
median Female TotalTime Dup		77.9
std Female TotalTime Dup		30.9838
Sample Size Female TotalTime Dup		56
Values of Female TotalTime Dup		97.43333 124.5667 68.46667 129.8667 78.3 73.96667 73.8 100.8667 120.8667 105.3333 94.33333 111.9333 124.1 125.5667 42.46667 133.7667 90.06667 73.16667 84.56667 87.36667 109.8667 149.9333 132.4 109.4667 115.6333 103.4 110.3 61.63333 115 20.66667 42.9 24.06667 65.66667 72.06667 33.53333 77.5 72.53333 94.8 59.86667 49.43333 68.33333 74.76667 15.4 89.16667 73.06667 56.3 122.7 75.43333 67.03333 76.1 9…
mean Male TotalTime Dup		105.7768
median Male TotalTime Dup		103.0667
std Male TotalTime Dup		37.3531
Sample Size Male TotalTime Dup		56
Values of Male TotalTime Dup		131.0333 104.1 175.5333 87.23333 110.2333 98.36667 158.6333 96.53333 77.66667 88.13333 75.16667 82.8 96.06667 98.56667 61.73333 50.93333 78.8 114.9333 124.7333 75.96667 109.6667 71.73333 56.03333 95.26667 79.5 124.6333 107.8 108.9333 139.0333 91.9 226.0333 163.9 118.7667 140.2667 106.5333 102.0333 110.9333 99.96667 122.4333 47.56667 110.3 113.9667 199.3333 115 131.1 116.4333 80.7 118.1667 66.7 16…
mean Female TotalTime Dup-Bai		89.2367
median Female TotalTime Dup-Bai		81.4833
std Female TotalTime Dup-Bai		50.8875
Sample Size Female TotalTime Dup-Bai		20
Values of Female TotalTime Dup-Bai		31.26667 33.13333 84.56667 66.53333 180 78.06667 91.36667 61.73333 67.43333 92.23333 71.86667 118.3333 49 78.4 91.16667 256.8667 92.76667 51.63333 87.7 100.6667
mean Male TotalTime Dup-Bai		111.9517
median Male TotalTime Dup-Bai		122.6833
std Male TotalTime Dup-Bai		47.2222
Sample Size Male TotalTime Dup-Bai		20
Values of Male TotalTime Dup-Bai		42.16667 187.6 118.2 128.6 27.4 122.5333 141.9667 103.4 138.8 94.83333 143.0667 101.2667 129.9333 160.8333 176.6667 2.533333 80.9 131.6 122.8333 83.9
pVal (ranksum) Female TotalTime WT vs Male TotalTime WT		0.98092
z_statistic Female TotalTime WT vs Male TotalTime WT		-0.023913
ranksum_statistic Female TotalTime WT vs Male TotalTime WT		3048
FDR Female TotalTime WT vs Male TotalTime WT		0.98092
pVal (ranksum) Female TotalTime Dup vs Male TotalTime Dup	**	0.0059141
z_statistic Female TotalTime Dup vs Male TotalTime Dup		-2.7525
ranksum_statistic Female TotalTime Dup vs Male TotalTime Dup		2690.5
FDR Female TotalTime Dup vs Male TotalTime Dup	*	0.017742
pVal (ranksum) Female TotalTime Dup-Bai vs Male TotalTime Dup-Bai	*	0.017939
z_statistic Female TotalTime Dup-Bai vs Male TotalTime Dup-Bai		-2.3669
ranksum_statistic Female TotalTime Dup-Bai vs Male TotalTime Dup-Bai		322
FDR Female TotalTime Dup-Bai vs Male TotalTime Dup-Bai	*	0.026908

### Sheet: ESPFemBehTreatment
Field	Statistical_Significance_Symbol	Value
mean Stressed TotalTime WT		137.3412
median Stressed TotalTime WT		139.9333
std Stressed TotalTime WT		41.0768
Sample Size Stressed TotalTime WT		55
Values of Stressed TotalTime WT		164.9667 131.9333 174.2667 140.9 126.3333 185.2667 155 124.5333 114.2667 177.1333 191.0333 149.9667 221.1333 100.1667 208.0333 150.0667 130.6333 135.6667 173.8 149.3333 81.76667 43.23333 196.9667 151.0333 118.0667 138.3667 111.9333 139.9333 141.7667 110.5333 5.966667 188.1333 96.23333 141.9333 117.5667 99.36667 60.56667 110.1667 128.5333 153.3 141.4667 167.4 125.6333 102.2667 161.6 135.1333 77.9 …
mean Naive TotalTime WT		71.6055
median Naive TotalTime WT		72.8333
std Naive TotalTime WT		29.8142
Sample Size Naive TotalTime WT		55
Values of Naive TotalTime WT		101.8333 116.5667 82.6 101.4 88.33333 44.96667 35.56667 71.03333 103.1333 64.93333 62.43333 63.83333 42.46667 81.93333 45.36667 91.13333 85.3 82.66667 53.63333 85.03333 7.533333 3.466667 21 74.26667 119.0667 96.33333 93.23333 100.4333 100.9667 125.8667 7.666667 43.46667 118 55.46667 123.2 74 69.8 72.83333 73.93333 50.53333 28.13333 30.96667 50.46667 64.53333 68.7 102.7 104.7333 101.3333 62.83333 …
mean Stressed TotalTime Dup		126.1327
median Stressed TotalTime Dup		130.1667
std Stressed TotalTime Dup		37.4372
Sample Size Stressed TotalTime Dup		56
Values of Stressed TotalTime Dup		134.0667 80.53333 182.1 129.6333 173.1 141.9 179.3667 119.4 189.5667 128.2333 100.9333 162.2 141.1333 148.0667 107.9333 110.0333 64.6 95.4 145.8 176.4667 151.3 166.5333 141.2667 169.8333 196.9667 188.3 188.3 91.06667 130.9 75.83333 119 148.1333 134.0667 93.4 94.23333 154.8667 134.0667 139 104.3667 114.2 130.7 100.1 152.3 60 150.5667 74.33333 119.8333 155.9 109.9333 84.13333 51.2 80.53333 82.6 71.…
mean Naive TotalTime Dup		76.875
median Naive TotalTime Dup		70.5667
std Naive TotalTime Dup		25.4526
Sample Size Naive TotalTime Dup		56
Values of Naive TotalTime Dup		99.7 122.2667 91.66667 89.06667 60.3 125.3 85 72.76667 42.06667 76.56667 73.56667 58.9 40.53333 53.63333 65.2 66.76667 100.9333 134.5 102.1 42.6 116.0667 103.6 69.63333 75.8 68.8 53.4 57.3 61.53333 104.5 59.6 118.5 61.56667 51.96667 92.13333 101.4333 43.13333 85.73333 82.03333 75.9 55.93333 70.2 61.83333 65.8 154.2667 35.5 65.7 56.76667 79.23333 77.16667 55.06667 105.2 62.56667 70.93333 85.16667 …
mean Stressed TotalTime Dup-Bai		120.18
median Stressed TotalTime Dup-Bai		122.15
std Stressed TotalTime Dup-Bai		44.2306
Sample Size Stressed TotalTime Dup-Bai		20
Values of Stressed TotalTime Dup-Bai		116.8333 178.0667 79.33333 229 76.03333 127.3333 128.5333 50.56667 96.2 119.2 108.3 31.63333 90.76667 150.0333 166.0667 144.7 123.7333 132.3667 120.5667 134.3333
mean Naive TotalTime Dup-Bai		79.7333
median Naive TotalTime Dup-Bai		74.2833
std Naive TotalTime Dup-Bai		35.2998
Sample Size Naive TotalTime Dup-Bai		20
Values of Naive TotalTime Dup-Bai		101.6667 48.06667 153.5333 24.33333 101.7 70.2 129.6667 43.1 80.43333 34.3 108.4667 86.16667 49.06667 48.43333 64.43333 62.76667 67.16667 78.36667 132.8333 109.9667
pVal (ranksum) Stressed TotalTime WT vs Naive TotalTime WT	***	1.9364e-13
z_statistic Stressed TotalTime WT vs Naive TotalTime WT		7.3531
ranksum_statistic Stressed TotalTime WT vs Naive TotalTime WT		4283
FDR Stressed TotalTime WT vs Naive TotalTime WT	***	5.8091e-13
pVal (ranksum) Stressed TotalTime Dup vs Naive TotalTime Dup	***	8.6692e-11
z_statistic Stressed TotalTime Dup vs Naive TotalTime Dup		6.4885
ranksum_statistic Stressed TotalTime Dup vs Naive TotalTime Dup		4279.5
FDR Stressed TotalTime Dup vs Naive TotalTime Dup	***	1.3004e-10
pVal (ranksum) Stressed TotalTime Dup-Bai vs Naive TotalTime Dup-Bai	**	0.0043202
z_statistic Stressed TotalTime Dup-Bai vs Naive TotalTime Dup-Bai		2.8538
ranksum_statistic Stressed TotalTime Dup-Bai vs Naive TotalTime Dup-Bai		516
FDR Stressed TotalTime Dup-Bai vs Naive TotalTime Dup-Bai	**	0.0043202
