## Supplementary File 1 for "Baicalin ameliorates behavioral and physiological deficits in *Gtf2i*-duplication mice and modulates synaptic activity in 7q11.23 Duplication Syndrome patient-derived neurons": Fig2_And_SupFig2_Center2Bai.xlsx

### Sheet: SP_Male_Center2Bai
Field	Statistical_Significance_Symbol	Value
mean WT(Dup) Hab		32.2104
median WT(Dup) Hab		32.3438
std WT(Dup) Hab		0.75787
Sample Size WT(Dup) Hab		46
Values of WT(Dup) Hab		32.72252 32.83191 32.47976 31.93994 32.37363 33.35588 31.86326 30.0847 32.07472 30.76129 32.73579 31.33524 31.96828 30.73588 33.36887 31.86828 NaN 31.6326 31.54476 31.56013 31.34818 31.85056 31.85678 31.64456 32.80089 33.59485 32.42944 30.87663 33.04395 32.67879 32.22712 32.33904 32.35996 32.34849 31.85153 32.58851 32.79716 NaN 32.24745 32.69913 33.23279 32.07471 32.65588 33.20958 32.53096 32.731…
mean Dup Hab		32.4865
median Dup Hab		32.2996
std Dup Hab		0.70542
Sample Size Dup Hab		38
Values of Dup Hab		33.0557 33.2649 33.0894 32.0985 31.6009 32.1445 32.4972 32.2163 31.5893 31.5845 31.9133 31.9184 31.7827 32.0381 32.4225 32.4011 33.6439 32.7904 31.6499 33.2586 31.4625 31.8776 32.6386 32.8845 31.8706 33.4247 32.2222 34.0774 32.6361 32.9014 34.0791 33.0517 32.2379 32.0615 31.9622 32.3613 33.5666 32.2104
mean Dup-Bai Hab		32.681
median Dup-Bai Hab		32.6659
std Dup-Bai Hab		0.50967
Sample Size Dup-Bai Hab		12
Values of Dup-Bai Hab		33.06472 32.66589 33.14302 32.42787 32.05352 32.20599 33.07951 33.28348 NaN 31.93412 32.34876 33.28371
mean WT(Dup) Trial		32.622
median WT(Dup) Trial		32.663
std WT(Dup) Trial		0.64739
Sample Size WT(Dup) Trial		46
Values of WT(Dup) Trial		33.70902 32.92019 33.00306 32.32171 32.856 33.188 32.46071 30.30584 33.0365 31.86707 33.12187 31.30534 33.01968 32.36939 33.64443 32.50563 NaN 32.04299 32.40573 32.16628 31.84338 32.93868 32.58378 32.52456 33.52962 33.85904 32.67514 31.92061 32.39687 33.05072 32.69717 33.02154 32.39542 32.4868 31.92629 32.50988 32.6509 NaN 32.18805 32.94288 33.01627 31.95121 32.77859 33.29365 32.90574 33.03247
mean Dup Trial		32.8084
median Dup Trial		32.6032
std Dup Trial		0.57923
Sample Size Dup Trial		38
Values of Dup Trial		33.3905 33.5785 33.4372 32.3027 32.4981 32.7144 33.0327 32.4837 32.3967 32.1209 32.4529 32.9091 32.5233 32.1887 32.4591 31.91 34.0128 33.0083 32.5815 33.1096 32.4035 32.3831 32.8204 32.7333 32.2555 33.591 32.4297 34.2389 32.9197 33.1523 34.0759 32.9853 32.3899 32.1563 32.3983 32.6249 33.5916 32.4602
mean Dup-Bai Trial		32.738
median Dup-Bai Trial		32.7012
std Dup-Bai Trial		0.5367
Sample Size Dup-Bai Trial		12
Values of Dup-Bai Trial		33.29503 32.70117 33.31345 32.4407 32.03048 32.19959 32.96139 33.36923 NaN 31.96749 32.566 33.27386
pVal (ranksum) WT(Dup) Hab vs Dup Hab		0.2432
z_statistic WT(Dup) Hab vs Dup Hab		-1.167
ranksum_statistic WT(Dup) Hab vs Dup Hab		1700
FDR WT(Dup) Hab vs Dup Hab		0.48641
pVal (ranksum) Dup Hab vs Dup-Bai Hab		0.22625
z_statistic Dup Hab vs Dup-Bai Hab		-1.2101
ranksum_statistic Dup Hab vs Dup-Bai Hab		899
FDR Dup Hab vs Dup-Bai Hab		0.48641
pVal (ranksum) WT(Dup) Trial vs Dup Trial		0.54865
z_statistic WT(Dup) Trial vs Dup Trial		-0.59978
ranksum_statistic WT(Dup) Trial vs Dup Trial		1761
FDR WT(Dup) Trial vs Dup Trial		0.73154
pVal (ranksum) Dup Trial vs Dup-Bai Trial		0.85738
z_statistic Dup Trial vs Dup-Bai Trial		0.17971
ranksum_statistic Dup Trial vs Dup-Bai Trial		958
FDR Dup Trial vs Dup-Bai Trial		0.85738

### Sheet: SxP_Male_Center2Bai
Field	Statistical_Significance_Symbol	Value
mean WT(Dup) Hab		32.126
median WT(Dup) Hab		32.2123
std WT(Dup) Hab		0.70215
Sample Size WT(Dup) Hab		47
Values of WT(Dup) Hab		31.8379 32.4872 32.5286 31.792 32.1263 31.6393 31.64 31.8131 33.5986 30.9273 30.3236 31.5541 31.6574 32.6695 31.2686 31.713 32.4459 32.7864 32.7082 31.1057 31.9633 30.9442 31.5011 31.7904 32.6755 31.5954 31.5878 33.062 32.8915 32.7834 32.3933 31.859 33.1066 33.0028 32.5681 30.733 32.148 32.5398 32.1448 32.2528 32.5493 32.3911 33.443 32.3044 32.2123 32.3934 32.4642
mean Dup Hab		32.5341
median Dup Hab		32.5513
std Dup Hab		0.74214
Sample Size Dup Hab		37
Values of Dup Hab		33.1081 32.969 32.8232 32.3053 31.7112 32.9356 32.5513 32.774 31.674 31.199 31.5861 32.1751 32.6411 31.495 32.3434 32.1276 32.0398 34.3602 32.6753 32.9747 33.1175 32.6474 32.1431 31.7266 32.7861 32.0795 33.6304 32.5332 34.5973 32.7364 33.3674 32.5609 31.8135 31.671 32.2541 32.3062 33.3238
mean Dup-Bai Hab		32.3525
median Dup-Bai Hab		32.4965
std Dup-Bai Hab		0.65024
Sample Size Dup-Bai Hab		14
Values of Dup-Bai Hab		33.2049 32.6234 32.1004 31.4308 30.9727 32.4814 32.6041 32.6917 32.5116 33.3926 32.3153 31.9199 31.9024 32.7843
mean WT(Dup) Trial		32.557
median WT(Dup) Trial		32.567
std WT(Dup) Trial		0.57063
Sample Size WT(Dup) Trial		47
Values of WT(Dup) Trial		32.3422 32.3755 32.5384 31.8293 33.1449 32.8961 32.0335 32.7199 33.7729 31.9734 31.2596 32.6057 32.3877 33.1744 30.9255 32.5641 33.4283 33.3737 32.9423 32.0365 32.3948 31.8944 31.8351 32.034 32.789 32.365 32.1624 32.567 32.8932 32.9856 32.7671 32.56 33.3137 32.9943 32.7682 31.5816 33.1111 32.9624 32.498 32.8018 32.3983 32.6487 33.4455 32.6564 32.1858 32.4381 32.8017
mean Dup Trial		32.7339
median Dup Trial		32.6884
std Dup Trial		0.67427
Sample Size Dup Trial		37
Values of Dup Trial		33.1254 33.5862 32.614 32.5854 32.1741 32.4179 32.7139 32.6884 32.2051 31.8946 31.7571 33.092 33.0244 32.0037 32.543 31.9044 32.9631 34.1486 32.7294 33.0579 32.881 33.211 32.1731 32.0784 32.8846 32.2101 33.6046 32.5341 34.713 32.9031 33.6575 32.9106 31.7005 32.0204 32.4619 32.3728 33.6106
mean Dup-Bai Trial		32.3588
median Dup-Bai Trial		32.3961
std Dup-Bai Trial		0.70369
Sample Size Dup-Bai Trial		14
Values of Dup-Bai Trial		33.5309 32.4244 32.3678 31.3333 31.1106 32.6618 32.5983 32.4251 32.3667 33.6694 32.5644 31.7293 32.0062 32.2355
pVal (ranksum) WT(Dup) Hab vs Dup Hab	*	0.02728
z_statistic WT(Dup) Hab vs Dup Hab		-2.2075
ranksum_statistic WT(Dup) Hab vs Dup Hab		1752
FDR WT(Dup) Hab vs Dup Hab		0.10912
pVal (ranksum) Dup Hab vs Dup-Bai Hab		0.56162
z_statistic Dup Hab vs Dup-Bai Hab		0.58044
ranksum_statistic Dup Hab vs Dup-Bai Hab		990
FDR Dup Hab vs Dup-Bai Hab		0.56162
pVal (ranksum) WT(Dup) Trial vs Dup Trial		0.41226
z_statistic WT(Dup) Trial vs Dup Trial		-0.81992
ranksum_statistic WT(Dup) Trial vs Dup Trial		1906
FDR WT(Dup) Trial vs Dup Trial		0.54968
pVal (ranksum) Dup Trial vs Dup-Bai Trial		0.10638
z_statistic Dup Trial vs Dup-Bai Trial		1.6147
ranksum_statistic Dup Trial vs Dup-Bai Trial		1039
FDR Dup Trial vs Dup-Bai Trial		0.21276

### Sheet: ESP_Male_Center2Bai
Field	Statistical_Significance_Symbol	Value
mean WT(Dup) Hab		32.2009
median WT(Dup) Hab		32.2955
std WT(Dup) Hab		0.80276
Sample Size WT(Dup) Hab		47
Values of WT(Dup) Hab		31.5467 32.6978 32.5254 30.6268 32.2711 31.8143 31.6201 31.5634 33.3966 32.4755 30.6624 31.8094 31.2191 32.4367 31.2192 32.0392 31.4989 32.8972 31.4227 31.1426 31.4453 31.8032 31.5141 31.4147 31.7038 33.8952 33.7162 31.8149 32.785 32.4512 32.3907 32.6009 33.0569 31.2435 32.1584 32.2955 32.6503 33.0259 31.7765 32.9736 32.8456 32.4704 34.2635 32.3843 32.3814 32.8864 32.612
mean Dup Hab		32.5742
median Dup Hab		32.4574
std Dup Hab		0.785
Sample Size Dup Hab		38
Values of Dup Hab		33.0721 33.0911 33.2413 31.9984 32.1151 32.975 32.5455 32.3513 31.4207 31.0927 31.2458 31.8327 32.6437 31.502 32.1379 32.631 32.3693 34.3149 33.0043 33.5654 32.5561 33.189 32.0965 32.0011 33.063 32.1529 32.0721 31.8434 32.8352 34.1156 32.2193 33.2016 34.372 32.7757 32.1309 32.3008 33.5191 32.2257
mean Dup-Bai Hab		32.2547
median Dup-Bai Hab		32.3557
std Dup-Bai Hab		0.61443
Sample Size Dup-Bai Hab		14
Values of Dup-Bai Hab		31.3561 31.2335 32.6931 33.1319 32.9865 32.8937 32.5257 32.4628 31.9314 32.2487 31.8616 32.081 31.4948 32.6656
mean WT(Dup) Trial		32.566
median WT(Dup) Trial		32.6133
std WT(Dup) Trial		0.69892
Sample Size WT(Dup) Trial		47
Values of WT(Dup) Trial		32.165 32.728 32.6133 30.9527 32.331 32.9152 31.995 32.1138 33.5649 33.0496 31.5184 32.6005 32.0755 33.2068 31.1065 32.6196 32.7184 33.5414 31.1166 32.083 31.9494 32.5219 32.7189 32.2823 32.433 33.8407 33.7279 31.7173 33.0813 32.6122 32.5281 32.4613 33.3 31.4512 32.4062 32.0312 32.9973 33.0867 32.6166 33.2764 32.7912 32.6351 34.1612 32.6397 32.3929 32.7889 33.1369
mean Dup Trial		32.675
median Dup Trial		32.4999
std Dup Trial		0.81539
Sample Size Dup Trial		38
Values of Dup Trial		33.287 33.4533 32.285 32.3007 32.1558 32.9941 32.6976 29.9488 32.2419 31.9047 31.4481 32.6615 32.9024 32.1226 32.3874 32.6757 32.8712 34.5334 33.1023 33.6017 32.3758 33.2477 32.4365 32.2501 33.2112 32.2582 32.0441 31.983 32.4407 34.0822 32.4263 33.1768 34.3313 32.9067 32.4383 32.2819 33.6243 32.559
mean Dup-Bai Trial		32.3995
median Dup-Bai Trial		32.4291
std Dup-Bai Trial		0.71135
Sample Size Dup-Bai Trial		14
Values of Dup-Bai Trial		31.1039 31.1696 33.1201 33.4703 33.1678 32.566 32.3007 33.0844 32.6867 31.7768 32.248 32.0399 32.4241 32.434
pVal (ranksum) WT(Dup) Hab vs Dup Hab	*	0.045282
z_statistic WT(Dup) Hab vs Dup Hab		-2.002
ranksum_statistic WT(Dup) Hab vs Dup Hab		1794
FDR WT(Dup) Hab vs Dup Hab		0.18113
pVal (ranksum) Dup Hab vs Dup-Bai Hab		0.23554
z_statistic Dup Hab vs Dup-Bai Hab		1.1862
ranksum_statistic Dup Hab vs Dup-Bai Hab		1065
FDR Dup Hab vs Dup-Bai Hab		0.43617
pVal (ranksum) WT(Dup) Trial vs Dup Trial		0.70717
z_statistic WT(Dup) Trial vs Dup Trial		-0.37566
ranksum_statistic WT(Dup) Trial vs Dup Trial		1978
FDR WT(Dup) Trial vs Dup Trial		0.70717
pVal (ranksum) Dup Trial vs Dup-Bai Trial		0.32713
z_statistic Dup Trial vs Dup-Bai Trial		0.97992
ranksum_statistic Dup Trial vs Dup-Bai Trial		1055
FDR Dup Trial vs Dup-Bai Trial		0.43617

### Sheet: All_Male_Center2Bai
Field	Statistical_Significance_Symbol	Value
mean WT(Dup) Hab		32.1784
median WT(Dup) Hab		32.2833
std WT(Dup) Hab		0.75075
Sample Size WT(Dup) Hab		140
Values of WT(Dup) Hab		32.72252 32.83191 32.47976 31.93994 32.37363 33.35588 31.86326 30.0847 32.07472 30.76129 32.73579 31.33524 31.96828 31.83792 32.48718 32.52861 31.79205 32.12629 31.63931 31.63997 31.8131 33.59859 30.92727 30.32362 31.55413 31.65742 32.6695 31.26856 31.713 31.54667 32.69782 32.52541 30.62679 32.27113 31.81429 31.62005 31.56344 33.3966 32.47552 30.66236 31.80937 31.21911 32.43667 31.21918 32.03918 …
mean Dup Hab		32.5316
median Dup Hab		32.4011
std Dup Hab		0.73913
Sample Size Dup Hab		113
Values of Dup Hab		33.0557 33.2649 33.0894 32.0985 31.6009 32.1445 32.4972 33.1081 32.969 32.8232 32.3053 31.7112 32.9356 32.5513 33.0721 33.0911 33.2413 31.9984 32.1151 32.975 32.5455 32.2163 31.5893 31.5845 32.774 31.674 31.199 32.3513 31.4207 31.0927 31.9133 31.9184 31.5861 32.1751 31.2458 31.8327 31.7827 32.0381 32.4225 32.4011 32.6411 31.495 32.3434 32.1276 32.0398 32.6437 31.502 32.1379 32.631 32.3693 33.6439…
mean Dup-Bai Hab		32.4101
median Dup-Bai Hab		32.4814
std Dup-Bai Hab		0.61116
Sample Size Dup-Bai Hab		40
Values of Dup-Bai Hab		33.06472 32.66589 33.14302 32.42787 32.05352 32.20599 33.07951 33.28348 33.2049 32.62336 32.10038 31.43081 30.9727 32.48145 32.60407 32.69165 32.51162 33.39263 31.35613 31.23346 32.69306 33.13186 32.98647 32.8937 32.52568 32.46275 31.93145 32.2487 NaN 31.93412 32.34876 33.28371 32.31528 31.91993 31.90238 32.78433 31.86159 32.08101 31.49485 32.66562
mean WT(Dup) Trial		32.5808
median WT(Dup) Trial		32.6127
std WT(Dup) Trial		0.63696
Sample Size WT(Dup) Trial		140
Values of WT(Dup) Trial		33.70902 32.92019 33.00306 32.32171 32.856 33.188 32.46071 30.30584 33.0365 31.86707 33.12187 31.30534 33.01968 32.34218 32.37553 32.53836 31.8293 33.14493 32.8961 32.0335 32.71992 33.77291 31.9734 31.25964 32.60573 32.38766 33.17442 30.92555 32.56411 32.16497 32.72799 32.61332 30.9527 32.33098 32.91523 31.99498 32.11379 33.56489 33.04965 31.51838 32.60052 32.07554 33.20677 31.10648 32.6196 32.36…
mean Dup Trial		32.7392
median Dup Trial		32.614
std Dup Trial		0.69257
Sample Size Dup Trial		113
Values of Dup Trial		33.3905 33.5785 33.4372 32.3027 32.4981 32.7144 33.0327 33.1254 33.5862 32.614 32.5854 32.1741 32.4179 32.7139 33.287 33.4533 32.285 32.3007 32.1558 32.9941 32.6976 32.4837 32.3967 32.1209 32.6884 32.2051 31.8946 29.9488 32.2419 31.9047 32.4529 32.9091 31.7571 33.092 31.4481 32.6615 32.5233 32.1887 32.4591 31.91 33.0244 32.0037 32.543 31.9044 32.9631 32.9024 32.1226 32.3874 32.6757 32.8712 34.012…
mean Dup-Bai Trial		32.4804
median Dup-Bai Trial		32.434
std Dup-Bai Trial		0.66738
Sample Size Dup-Bai Trial		40
Values of Dup-Bai Trial		33.29503 32.70117 33.31345 32.4407 32.03048 32.19959 32.96139 33.36923 33.53095 32.42444 32.36779 31.3333 31.11059 32.6618 32.5983 32.42515 32.36674 33.6694 31.10391 31.16958 33.12011 33.47032 33.16779 32.56602 32.30074 33.08435 32.68673 31.77677 NaN 31.96749 32.566 33.27386 32.56441 31.7293 32.0062 32.2355 32.24796 32.03993 32.42415 32.43404
pVal (ranksum) WT(Dup) Hab vs Dup Hab	**	0.0018955
z_statistic WT(Dup) Hab vs Dup Hab		-3.1061
ranksum_statistic WT(Dup) Hab vs Dup Hab		15610
FDR WT(Dup) Hab vs Dup Hab	**	0.0075818
pVal (ranksum) Dup Hab vs Dup-Bai Hab		0.69793
z_statistic Dup Hab vs Dup-Bai Hab		0.38812
ranksum_statistic Dup Hab vs Dup-Bai Hab		8737
FDR Dup Hab vs Dup-Bai Hab		0.69793
pVal (ranksum) WT(Dup) Trial vs Dup Trial		0.26904
z_statistic WT(Dup) Trial vs Dup Trial		-1.1053
ranksum_statistic WT(Dup) Trial vs Dup Trial		16755
FDR WT(Dup) Trial vs Dup Trial		0.35872
pVal (ranksum) Dup Trial vs Dup-Bai Trial	#	0.093973
z_statistic Dup Trial vs Dup-Bai Trial		1.6748
ranksum_statistic Dup Trial vs Dup-Bai Trial		9042
FDR Dup Trial vs Dup-Bai Trial		0.18795

### Sheet: SP_Female_Center2Bai
Field	Statistical_Significance_Symbol	Value
mean WT(Dup) Hab		32.2408
median WT(Dup) Hab		32.2591
std WT(Dup) Hab		0.63183
Sample Size WT(Dup) Hab		37
Values of WT(Dup) Hab		31.0873 31.2627 32.4861 32.389 32.2591 30.9158 31.5426 32.4663 32.2255 32.4438 31.928 32.3825 31.2814 32.7154 33.0068 32.8967 32.8281 33.1303 33.5403 32.2256 31.6226 32.6166 33.2477 31.628 31.7786 31.6058 31.6489 32.8068 33.0697 32.7595 32.1081 31.9261 32.2405 32.3255 31.7826 32.2238 32.5053
mean Dup Hab		32.1071
median Dup Hab		32.2716
std Dup Hab		0.6312
Sample Size Dup Hab		45
Values of Dup Hab		31.0724 32.5189 32.0016 31.5111 32.5348 31.6277 32.5231 31.1322 32.5472 32.2716 32.0542 32.9203 32.6932 32.7168 30.8155 32.1424 32.6522 31.2352 32.8385 32.2931 32.7765 32.7105 32.3776 32.1939 31.2188 31.1994 32.7316 31.1064 32.7657 30.9097 32.2007 31.7043 32.7784 31.2652 31.2756 32.1961 31.7491 32.4853 32.3295 32.8465 32.4085 31.8925 32.2449 32.5626 32.7898
mean Dup-Bai Hab		32.33
median Dup-Bai Hab		32.3504
std Dup-Bai Hab		0.58463
Sample Size Dup-Bai Hab		19
Values of Dup-Bai Hab		31.1007 32.2908 33.0392 31.6573 32.3504 31.3178 31.9792 32.061 32.2216 32.4569 32.6574 33.2799 32.785 32.6769 32.7465 33.1451 32.4858 32.1329 31.885
mean WT(Dup) Trial		32.4362
median WT(Dup) Trial		32.4093
std WT(Dup) Trial		0.63365
Sample Size WT(Dup) Trial		37
Values of WT(Dup) Trial		30.9925 31.3445 32.7504 32.3814 32.1024 31.2097 31.582 32.336 32.9582 33.1309 32.1503 32.8005 31.5676 32.9787 33.0311 33.0799 33.1508 33.3065 33.4129 32.4093 31.8054 32.7192 33.2614 32.2636 32.2209 32.0677 31.7002 32.8813 33.1593 32.9672 32.6464 31.7554 32.3969 32.4451 32.0459 32.3375 32.7901
mean Dup Trial		32.2825
median Dup Trial		32.4268
std Dup Trial		0.58253
Sample Size Dup Trial		45
Values of Dup Trial		31.4291 31.7789 32.0173 31.5778 32.2839 32.0039 32.7145 31.869 33.1771 32.9458 32.6269 32.7737 32.8561 32.7715 31.8851 32.5112 32.6939 31.7793 32.4268 32.7681 33.007 33.1582 31.6577 31.7259 31.7307 31.5525 32.8545 31.2684 32.9377 31.1391 32.5299 31.8691 32.6042 31.1435 31.4226 32.312 32.0381 32.8615 32.4174 32.9936 32.4989 32.1126 32.5043 32.4854 32.9963
mean Dup-Bai Trial		32.5536
median Dup-Bai Trial		32.6484
std Dup-Bai Trial		0.67124
Sample Size Dup-Bai Trial		19
Values of Dup-Bai Trial		31.1785 32.1412 33.474 31.7354 33.0173 31.4492 32.2324 32.5308 32.3035 32.6484 32.6745 33.5958 32.6862 33.1438 33.0837 33.4933 32.6896 32.3815 32.0597
pVal (ranksum) WT(Dup) Hab vs Dup Hab		0.49047
z_statistic WT(Dup) Hab vs Dup Hab		0.68957
ranksum_statistic WT(Dup) Hab vs Dup Hab		1610
FDR WT(Dup) Hab vs Dup Hab		0.49047
pVal (ranksum) Dup Hab vs Dup-Bai Hab		0.33213
z_statistic Dup Hab vs Dup-Bai Hab		-0.96983
ranksum_statistic Dup Hab vs Dup-Bai Hab		1396
FDR Dup Hab vs Dup-Bai Hab		0.44284
pVal (ranksum) WT(Dup) Trial vs Dup Trial		0.23663
z_statistic WT(Dup) Trial vs Dup Trial		1.1834
ranksum_statistic WT(Dup) Trial vs Dup Trial		1663
FDR WT(Dup) Trial vs Dup Trial		0.44284
pVal (ranksum) Dup Trial vs Dup-Bai Trial		0.14985
z_statistic Dup Trial vs Dup-Bai Trial		-1.44
ranksum_statistic Dup Trial vs Dup-Bai Trial		1364
FDR Dup Trial vs Dup-Bai Trial		0.44284

### Sheet: SxP_Female_Center2Bai
Field	Statistical_Significance_Symbol	Value
mean WT(Dup) Hab		32.1567
median WT(Dup) Hab		32.2829
std WT(Dup) Hab		0.57882
Sample Size WT(Dup) Hab		35
Values of WT(Dup) Hab		30.8536 32.2666 31.2636 32.6176 31.3709 30.8272 31.7764 32.4727 31.9401 32.6302 31.7173 32.5524 32.8213 32.8079 31.997 32.6154 32.3012 32.2192 32.4469 33.4732 32.3406 32.2829 32.324 32.4236 32.5882 32.7487 31.9965 31.694 31.9795 31.7327 31.639 32.0254 31.4403 32.8161 32.4834
mean Dup Hab		32.1111
median Dup Hab		32.1275
std Dup Hab		0.77578
Sample Size Dup Hab		42
Values of Dup Hab		29.5935 31.5376 31.7917 31.4264 31.5795 30.5601 32.4976 31.9455 31.826 32.5716 33.3237 32.7824 32.37 32.326 32.8901 32.0017 32.2238 33.0169 32.5506 33.2297 33.6016 33.2956 32.1237 31.6703 31.6595 31.3592 31.3444 32.1237 32.5602 31.319 32.8107 31.3628 32.1312 32.0777 31.8908 31.9514 30.9971 32.5861 32.3775 32.151 32.3221 32.9077
mean Dup-Bai Hab		32.0248
median Dup-Bai Hab		32.2158
std Dup-Bai Hab		0.72719
Sample Size Dup-Bai Hab		19
Values of Dup-Bai Hab		32.68882 31.65661 31.37033 32.01766 32.0571 32.51343 32.49901 30.05457 32.06328 31.23788 32.36837 31.00919 31.86914 32.38532 32.82056 32.72612 32.67227 32.43679 NaN
mean WT(Dup) Trial		32.3643
median WT(Dup) Trial		32.6188
std WT(Dup) Trial		0.66243
Sample Size WT(Dup) Trial		35
Values of WT(Dup) Trial		30.5927 32.6494 31.6023 32.8874 31.5361 30.7479 31.8318 32.9991 32.0167 33.0044 31.7883 32.3683 32.9873 32.7858 32.5738 33.038 32.6188 32.576 32.9515 33.5494 32.9189 32.9443 32.6373 32.7033 32.8048 32.686 31.7589 31.521 32.2265 31.858 31.877 32.3244 31.9963 32.6948 32.693
mean Dup Trial		32.3914
median Dup Trial		32.3171
std Dup Trial		0.76877
Sample Size Dup Trial		42
Values of Dup Trial		30.6378 31.9311 31.9352 31.3072 31.4948 31.2795 33.0742 32.4816 32.135 33.1938 33.7224 33.1651 32.9182 32.0359 33.4204 32.3609 33.4049 33.2872 32.6651 33.3624 33.5112 33.3032 31.9761 31.5422 31.2785 32.1874 31.3473 32.7574 32.9611 31.5057 33.4015 31.5387 32.1194 31.964 31.9412 32.1507 32.0169 32.717 32.5496 32.2733 32.4835 33.1019
mean Dup-Bai Trial		32.3022
median Dup-Bai Trial		32.4096
std Dup-Bai Trial		0.67544
Sample Size Dup-Bai Trial		19
Values of Dup-Bai Trial		32.66256 31.73792 32.02083 31.92849 32.32223 32.99087 32.87442 30.7246 32.95365 31.47211 32.29926 31.24049 32.17574 32.59018 33.04668 33.05751 32.49703 32.84561 NaN
pVal (ranksum) WT(Dup) Hab vs Dup Hab		0.78631
z_statistic WT(Dup) Hab vs Dup Hab		0.2711
ranksum_statistic WT(Dup) Hab vs Dup Hab		1392
FDR WT(Dup) Hab vs Dup Hab		0.89016
pVal (ranksum) Dup Hab vs Dup-Bai Hab		0.85283
z_statistic Dup Hab vs Dup-Bai Hab		0.18551
ranksum_statistic Dup Hab vs Dup-Bai Hab		1293
FDR Dup Hab vs Dup-Bai Hab		0.89016
pVal (ranksum) WT(Dup) Trial vs Dup Trial		0.89016
z_statistic WT(Dup) Trial vs Dup Trial		-0.13811
ranksum_statistic WT(Dup) Trial vs Dup Trial		1351
FDR WT(Dup) Trial vs Dup Trial		0.89016
pVal (ranksum) Dup Trial vs Dup-Bai Trial		0.65733
z_statistic Dup Trial vs Dup-Bai Trial		0.44361
ranksum_statistic Dup Trial vs Dup-Bai Trial		1309
FDR Dup Trial vs Dup-Bai Trial		0.89016

### Sheet: ESP_Female_Center2Bai
Field	Statistical_Significance_Symbol	Value
mean WT(Dup) Hab		31.9884
median WT(Dup) Hab		31.9678
std WT(Dup) Hab		0.69494
Sample Size WT(Dup) Hab		34
Values of WT(Dup) Hab		32.1084 31.2681 32.7564 31.2879 30.3285 30.8758 33.6139 32.0502 32.3594 32.2035 31.852 31.1843 32.1701 31.8453 32.5917 31.2567 32.3307 32.0343 32.9604 32.8036 31.6556 33.4604 31.8146 32.1188 31.2168 31.9064 31.7197 32.0059 31.5139 31.6855 31.9296 31.5752 32.6285 32.4921
mean Dup Hab		32.0305
median Dup Hab		32.2031
std Dup Hab		0.7577
Sample Size Dup Hab		45
Values of Dup Hab		29.5867 31.0718 32.3537 30.7838 31.4605 30.7806 31.8932 31.7372 32.1208 31.8798 33.0913 32.6126 32.3433 32.2031 32.8093 31.8753 31.6187 32.714 32.35 32.2792 32.47 32.5026 33.1045 31.7937 31.7472 31.7416 33.1784 32.5118 31.5902 32.9804 31.932 33.1851 31.6442 32.3419 30.5982 30.6292 32.3235 31.6564 32.2358 32.5214 31.8657 32.5645 31.5558 32.5148 32.6178
mean Dup-Bai Hab		32.0678
median Dup-Bai Hab		32.1139
std Dup-Bai Hab		0.6536
Sample Size Dup-Bai Hab		19
Values of Dup-Bai Hab		32.1139 32.3771 32.8472 32.7575 31.8575 31.0176 31.5694 32.0254 32.2123 31.8547 31.367 33.2886 31.0549 31.5029 32.1603 32.8562 32.2569 32.8095 31.3592
mean WT(Dup) Trial		32.3519
median WT(Dup) Trial		32.2806
std WT(Dup) Trial		0.67723
Sample Size WT(Dup) Trial		34
Values of WT(Dup) Trial		32.1386 31.4919 33.1637 31.9816 30.9215 31.1117 34.1214 31.9892 32.9742 32.6418 32.4146 31.9119 32.4196 32.9188 32.5653 32.1419 32.5918 32.6757 33.1426 32.9019 31.873 33.8081 31.9199 32.5356 31.4051 32.2861 31.9651 32.2647 31.9552 31.8319 32.2751 32.0498 32.8067 32.7671
mean Dup Trial		32.311
median Dup Trial		32.3247
std Dup Trial		0.65252
Sample Size Dup Trial		45
Values of Dup Trial		30.5451 31.7751 31.9674 31.4316 32.0064 31.5334 32.4627 32.1636 32.4465 32.4704 33.0946 32.9106 33.0083 32.3141 33.211 31.9661 32.1479 32.9632 32.9516 32.6384 32.6496 32.3247 33.4249 31.7798 31.7692 32.3163 33.2602 32.8714 32.0723 32.9564 31.7453 33.2441 31.6103 32.3597 31.0305 30.8482 32.0502 32.1373 32.4995 32.8004 32.1765 32.8201 31.842 32.5585 32.8388
mean Dup-Bai Trial		32.3783
median Dup-Bai Trial		32.3804
std Dup-Bai Trial		0.7479
Sample Size Dup-Bai Trial		19
Values of Dup-Bai Trial		32.5894 32.3804 32.8089 32.6275 32.1098 31.4106 32.1173 32.8402 32.4897 32.1535 31.7488 34.0393 31.2222 31.8494 32.2468 33.627 32.6481 33.1108 31.1675
pVal (ranksum) WT(Dup) Hab vs Dup Hab		0.47897
z_statistic WT(Dup) Hab vs Dup Hab		-0.70796
ranksum_statistic WT(Dup) Hab vs Dup Hab		1288
FDR WT(Dup) Hab vs Dup Hab		0.94143
pVal (ranksum) Dup Hab vs Dup-Bai Hab		0.8485
z_statistic Dup Hab vs Dup-Bai Hab		0.19103
ranksum_statistic Dup Hab vs Dup-Bai Hab		1476
FDR Dup Hab vs Dup-Bai Hab		0.94143
pVal (ranksum) WT(Dup) Trial vs Dup Trial		0.89366
z_statistic WT(Dup) Trial vs Dup Trial		-0.13367
ranksum_statistic WT(Dup) Trial vs Dup Trial		1346
FDR WT(Dup) Trial vs Dup Trial		0.94143
pVal (ranksum) Dup Trial vs Dup-Bai Trial		0.94143
z_statistic Dup Trial vs Dup-Bai Trial		-0.073472
ranksum_statistic Dup Trial vs Dup-Bai Trial		1457
FDR Dup Trial vs Dup-Bai Trial		0.94143

### Sheet: All_Female_Center2Bai
Field	Statistical_Significance_Symbol	Value
mean WT(Dup) Hab		32.1321
median WT(Dup) Hab		32.2113
std WT(Dup) Hab		0.6389
Sample Size WT(Dup) Hab		106
Values of WT(Dup) Hab		31.0873 31.2627 32.4861 32.389 32.2591 30.9158 31.5426 32.4663 32.2255 32.4438 31.928 32.3825 31.2814 32.7154 33.0068 32.8967 32.8281 30.8536 32.2666 31.2636 32.6176 31.3709 30.8272 31.7764 32.4727 31.9401 32.6302 31.7173 32.5524 32.8213 32.8079 31.997 32.1084 31.2681 32.7564 31.2879 30.3285 30.8758 33.6139 32.0502 32.3594 32.2035 31.852 31.1843 32.1701 31.8453 32.5917 31.2567 33.1303 33.5403 32.…
mean Dup Hab		32.0823
median Dup Hab		32.2019
std Dup Hab		0.71862
Sample Size Dup Hab		132
Values of Dup Hab		31.0724 32.5189 32.0016 31.5111 32.5348 31.6277 32.5231 31.1322 32.5472 32.2716 32.0542 32.9203 32.6932 32.7168 29.5935 31.5376 31.7917 31.4264 31.5795 30.5601 32.4976 31.9455 31.826 32.5716 33.3237 32.7824 32.37 32.326 29.5867 31.0718 32.3537 30.7838 31.4605 30.7806 31.8932 31.7372 32.1208 31.8798 33.0913 32.6126 32.3433 32.2031 30.8155 32.1424 32.8901 32.0017 32.2238 32.8093 31.8753 31.6187 32.…
mean Dup-Bai Hab		32.1429
median Dup-Bai Hab		32.2169
std Dup-Bai Hab		0.65857
Sample Size Dup-Bai Hab		57
Values of Dup-Bai Hab		31.10073 32.29082 33.03924 31.6573 32.35045 31.31784 31.97917 32.06098 32.22161 32.45693 32.65735 33.27989 32.78499 32.67685 32.7465 33.1451 32.4858 32.13291 32.68882 31.65661 31.37033 32.01766 32.0571 32.51343 32.49901 30.05457 32.06328 31.23788 32.36837 31.00919 31.86914 32.38532 32.82056 32.72612 32.67227 32.43679 32.11386 32.37713 32.84724 32.75754 31.85747 31.01763 31.56943 32.02544 32.21227…
mean WT(Dup) Trial		32.3854
median WT(Dup) Trial		32.4171
std WT(Dup) Trial		0.65216
Sample Size WT(Dup) Trial		106
Values of WT(Dup) Trial		30.9925 31.3445 32.7504 32.3814 32.1024 31.2097 31.582 32.336 32.9582 33.1309 32.1503 32.8005 31.5676 32.9787 33.0311 33.0799 33.1508 30.5927 32.6494 31.6023 32.8874 31.5361 30.7479 31.8318 32.9991 32.0167 33.0044 31.7883 32.3683 32.9873 32.7858 32.5738 32.1386 31.4919 33.1637 31.9816 30.9215 31.1117 34.1214 31.9892 32.9742 32.6418 32.4146 31.9119 32.4196 32.9188 32.5653 32.1419 33.3065 33.4129 3…
mean Dup Trial		32.3269
median Dup Trial		32.3603
std Dup Trial		0.66638
Sample Size Dup Trial		132
Values of Dup Trial		31.4291 31.7789 32.0173 31.5778 32.2839 32.0039 32.7145 31.869 33.1771 32.9458 32.6269 32.7737 32.8561 32.7715 30.6378 31.9311 31.9352 31.3072 31.4948 31.2795 33.0742 32.4816 32.135 33.1938 33.7224 33.1651 32.9182 32.0359 30.5451 31.7751 31.9674 31.4316 32.0064 31.5334 32.4627 32.1636 32.4465 32.4704 33.0946 32.9106 33.0083 32.3141 31.8851 32.5112 33.4204 32.3609 33.4049 33.211 31.9661 32.1479 32…
mean Dup-Bai Trial		32.4133
median Dup-Bai Trial		32.4934
std Dup-Bai Trial		0.69483
Sample Size Dup-Bai Trial		57
Values of Dup-Bai Trial		31.17853 32.1412 33.47404 31.73544 33.01731 31.44922 32.23244 32.53084 32.30352 32.64838 32.6745 33.59577 32.68625 33.14384 33.08374 33.49325 32.68956 32.38151 32.66256 31.73792 32.02083 31.92849 32.32223 32.99087 32.87442 30.7246 32.95365 31.47211 32.29926 31.24049 32.17574 32.59018 33.04668 33.05751 32.49703 32.84561 32.5894 32.3804 32.80889 32.62752 32.1098 31.41065 32.11727 32.84022 32.48971 …
pVal (ranksum) WT(Dup) Hab vs Dup Hab		0.92981
z_statistic WT(Dup) Hab vs Dup Hab		0.088086
ranksum_statistic WT(Dup) Hab vs Dup Hab		12714
FDR WT(Dup) Hab vs Dup Hab		0.92981
pVal (ranksum) Dup Hab vs Dup-Bai Hab		0.67407
z_statistic Dup Hab vs Dup-Bai Hab		-0.42056
ranksum_statistic Dup Hab vs Dup-Bai Hab		12330
FDR Dup Hab vs Dup-Bai Hab		0.89877
pVal (ranksum) WT(Dup) Trial vs Dup Trial		0.52384
z_statistic WT(Dup) Trial vs Dup Trial		0.63744
ranksum_statistic WT(Dup) Trial vs Dup Trial		13004
FDR WT(Dup) Trial vs Dup Trial		0.89877
pVal (ranksum) Dup Trial vs Dup-Bai Trial		0.46107
z_statistic Dup Trial vs Dup-Bai Trial		-0.73708
ranksum_statistic Dup Trial vs Dup-Bai Trial		12222
FDR Dup Trial vs Dup-Bai Trial		0.89877
