## Supplementary File 1 for "Baicalin ameliorates behavioral and physiological deficits in *Gtf2i*-duplication mice and modulates synaptic activity in 7q11.23 Duplication Syndrome patient-derived neurons": Fig2_And_SupFig2_EyesBai.xlsx

### Sheet: SP_Male_EyesBai
Field	Statistical_Significance_Symbol	Value
mean WT(Dup) Hab		34.1782
median WT(Dup) Hab		34.2808
std WT(Dup) Hab		0.56455
Sample Size WT(Dup) Hab		46
Values of WT(Dup) Hab		34.81596 34.95095 34.75314 34.65511 34.27523 NaN 33.99945 NaN 33.0658 34.49528 34.34659 34.19077 NaN 32.40177 34.85655 NaN NaN NaN 34.0626 34.07921 34.2864 NaN NaN 34.21729 34.10054 NaN 33.77019 33.43632 34.33652 34.32303 34.45451 33.55611 NaN 34.45466 33.83826 NaN NaN NaN 34.39465 NaN 34.59835 33.6229 33.95313 35.1757 33.76534 34.47148
mean Dup Hab		34.564
median Dup Hab		34.6179
std Dup Hab		0.54988
Sample Size Dup Hab		38
Values of Dup Hab		NaN NaN NaN NaN 33.8596 NaN 34.6623 NaN 34.56506 34.90811 34.79292 34.80379 33.84545 34.11821 NaN 33.53487 34.75704 35.60967 NaN 34.56498 34.38179 34.35551 34.0009 35.12978 34.61788 35.72534 34.86928 NaN NaN 35.15321 NaN NaN NaN 33.82792 34.72718 34.15768 35.00047 34.13036
mean Dup-Bai Hab		34.5261
median Dup-Bai Hab		34.5367
std Dup-Bai Hab		0.66655
Sample Size Dup-Bai Hab		12
Values of Dup-Bai Hab		35.3503 NaN NaN NaN NaN 33.67816 NaN 34.53672 NaN 34.09753 NaN 34.96776
mean WT(Dup) Trial		34.3991
median WT(Dup) Trial		34.4352
std WT(Dup) Trial		0.48506
Sample Size WT(Dup) Trial		46
Values of WT(Dup) Trial		35.06723 35.16626 35.32869 34.83107 34.47079 NaN 34.12047 NaN 33.95839 34.57203 34.63529 34.63967 NaN 33.48726 34.96683 NaN NaN NaN 34.49598 34.3573 34.77691 NaN NaN 34.13924 34.44796 NaN 33.51412 33.67203 34.40946 34.06896 34.62071 34.12993 NaN 34.57136 33.90114 NaN NaN NaN 34.40487 NaN 34.01059 33.70894 34.02369 35.29066 34.42252 34.5608
mean Dup Trial		34.8455
median Dup Trial		34.8246
std Dup Trial		0.52405
Sample Size Dup Trial		38
Values of Dup Trial		NaN NaN NaN NaN 34.64095 NaN 35.11338 NaN 34.82463 35.66689 34.92432 34.81621 34.47925 34.36818 NaN 34.33323 34.926 35.52099 NaN 34.52498 34.84043 33.9853 34.28761 35.16217 34.72738 35.76983 35.35741 NaN NaN 35.90684 NaN NaN NaN 33.89848 34.83637 34.59733 35.15915 34.47108
mean Dup-Bai Trial		34.7269
median Dup-Bai Trial		34.6385
std Dup-Bai Trial		0.66442
Sample Size Dup-Bai Trial		12
Values of Dup-Bai Trial		35.47816 NaN NaN NaN NaN 33.78454 NaN 34.50178 NaN 34.63849 NaN 35.23175
pVal (ranksum) WT(Dup) Hab vs Dup Hab	*	0.01929
z_statistic WT(Dup) Hab vs Dup Hab		-2.3399
ranksum_statistic WT(Dup) Hab vs Dup Hab		782
FDR WT(Dup) Hab vs Dup Hab	*	0.038579
pVal (ranksum) Dup Hab vs Dup-Bai Hab		0.86741
z_statistic Dup Hab vs Dup-Bai Hab		0.16695
ranksum_statistic Dup Hab vs Dup-Bai Hab		391
FDR Dup Hab vs Dup-Bai Hab		0.86741
pVal (ranksum) WT(Dup) Trial vs Dup Trial	**	0.0036991
z_statistic WT(Dup) Trial vs Dup Trial		-2.9027
ranksum_statistic WT(Dup) Trial vs Dup Trial		747
FDR WT(Dup) Trial vs Dup Trial	*	0.014796
pVal (ranksum) Dup Trial vs Dup-Bai Trial		0.78083
z_statistic Dup Trial vs Dup-Bai Trial		0.27824
ranksum_statistic Dup Trial vs Dup-Bai Trial		393
FDR Dup Trial vs Dup-Bai Trial		0.86741

### Sheet: SxP_Male_EyesBai
Field	Statistical_Significance_Symbol	Value
mean WT(Dup) Hab		34.2376
median WT(Dup) Hab		34.1687
std WT(Dup) Hab		0.52632
Sample Size WT(Dup) Hab		47
Values of WT(Dup) Hab		NaN NaN 35.29399 34.1821 34.54838 33.71751 34.1311 NaN NaN 33.38277 NaN 33.65937 34.23134 34.5833 NaN 34.40579 NaN 34.24318 34.60457 NaN NaN 33.96023 34.12849 34.67956 35.25824 NaN NaN 34.04969 34.1341 33.82362 34.05295 33.65371 34.9045 33.83432 34.55547 32.71485 34.59403 34.06625 34.9384 33.74511 34.71817 34.24414 34.99866 34.15525 34.13536 33.8329 34.39069
mean Dup Hab		34.8324
median Dup Hab		34.7272
std Dup Hab		0.52579
Sample Size Dup Hab		37
Values of Dup Hab		NaN 35.11859 NaN NaN 34.12922 NaN NaN NaN NaN 34.6959 34.68203 34.66247 34.70448 34.44762 NaN 34.25799 34.19547 35.07503 35.07009 34.91178 NaN 35.54196 34.6394 33.57819 35.24385 34.72717 35.9489 NaN 35.30798 NaN 35.09142 NaN NaN 34.54935 35.0678 NaN 35.49894
mean Dup-Bai Hab		34.4777
median Dup-Bai Hab		34.6359
std Dup-Bai Hab		0.58189
Sample Size Dup-Bai Hab		14
Values of Dup-Bai Hab		35.40611 34.73335 NaN 33.27474 NaN 34.86412 34.18777 NaN 34.24852 34.70783 34.79088 NaN 33.99954 34.56389
mean WT(Dup) Trial		34.4148
median WT(Dup) Trial		34.3942
std WT(Dup) Trial		0.5138
Sample Size WT(Dup) Trial		47
Values of WT(Dup) Trial		NaN NaN 34.34186 34.02048 33.69863 34.01165 33.66875 NaN NaN 33.98236 NaN 34.27393 34.56955 34.48962 NaN 35.2611 NaN 34.96217 34.42655 NaN NaN 34.44737 34.80142 35.2501 35.59182 NaN NaN 34.54763 34.2177 34.18979 34.14379 34.08571 34.40277 34.0474 34.98477 33.19486 34.72408 33.9438 35.02505 33.9383 34.83702 34.38564 35.11494 34.15997 34.41394 33.90316 34.8737
mean Dup Trial		35.0373
median Dup Trial		35.0952
std Dup Trial		0.59679
Sample Size Dup Trial		37
Values of Dup Trial		NaN 34.79288 NaN NaN 34.35981 NaN NaN NaN NaN 34.94867 35.19454 35.55747 35.29637 34.56704 NaN 34.93724 34.47171 34.87388 34.72523 35.30524 NaN 35.96082 34.27797 33.73421 35.20695 35.09518 35.99346 NaN 35.38419 NaN 35.33492 NaN NaN 34.32388 35.32983 NaN 36.18712
mean Dup-Bai Trial		34.6608
median Dup-Bai Trial		34.7481
std Dup-Bai Trial		0.61389
Sample Size Dup-Bai Trial		14
Values of Dup-Bai Trial		35.73035 34.95285 NaN 33.4177 NaN 34.80177 34.71333 NaN 33.9722 34.59845 34.97961 NaN 34.65928 34.78282
pVal (ranksum) WT(Dup) Hab vs Dup Hab	***	9.8927e-05
z_statistic WT(Dup) Hab vs Dup Hab		-3.8932
ranksum_statistic WT(Dup) Hab vs Dup Hab		829
FDR WT(Dup) Hab vs Dup Hab	***	0.00039571
pVal (ranksum) Dup Hab vs Dup-Bai Hab		0.16433
z_statistic Dup Hab vs Dup-Bai Hab		1.3906
ranksum_statistic Dup Hab vs Dup-Bai Hab		427
FDR Dup Hab vs Dup-Bai Hab		0.16433
pVal (ranksum) WT(Dup) Trial vs Dup Trial	***	0.00020997
z_statistic WT(Dup) Trial vs Dup Trial		-3.7067
ranksum_statistic WT(Dup) Trial vs Dup Trial		841
FDR WT(Dup) Trial vs Dup Trial	***	0.00041994
pVal (ranksum) Dup Trial vs Dup-Bai Trial		0.13151
z_statistic Dup Trial vs Dup-Bai Trial		1.5082
ranksum_statistic Dup Trial vs Dup-Bai Trial		430
FDR Dup Trial vs Dup-Bai Trial		0.16433

### Sheet: ESP_Male_EyesBai
Field	Statistical_Significance_Symbol	Value
mean WT(Dup) Hab		34.4388
median WT(Dup) Hab		34.5217
std WT(Dup) Hab		0.56987
Sample Size WT(Dup) Hab		47
Values of WT(Dup) Hab		34.0557 NaN 35.06246 34.37495 35.05355 33.89682 NaN NaN NaN 34.48217 NaN 34.00948 34.88702 34.75873 NaN 35.02606 NaN 34.43929 NaN 34.2825 34.57545 NaN NaN 34.78494 NaN 34.85662 34.73818 33.61005 34.1065 33.87339 34.97346 33.93152 34.98073 32.90216 34.54244 34.03544 34.26013 35.50473 33.60467 33.38673 34.77906 34.7683 35.12519 34.50099 33.91384 35.09078 34.6233
mean Dup Hab		34.8705
median Dup Hab		34.84
std Dup Hab		0.62349
Sample Size Dup Hab		38
Values of Dup Hab		35.15682 NaN NaN 34.33911 NaN 35.25394 35.06215 34.55219 34.81567 34.71297 35.00406 34.71515 NaN 34.25204 NaN 34.09783 34.32764 35.13953 34.77017 35.4614 NaN 35.50627 34.76505 33.96027 35.48107 33.02144 34.08602 NaN 35.71004 35.64886 34.89687 35.64243 35.62308 34.84005 35.45131 34.50439 35.6138 34.57467
mean Dup-Bai Hab		34.5366
median Dup-Bai Hab		34.5435
std Dup-Bai Hab		0.5896
Sample Size Dup-Bai Hab		14
Values of Dup-Bai Hab		33.64821 33.55296 35.54622 35.39828 34.43875 34.54133 34.54346 NaN 34.83755 34.78121 34.22717 34.6583 33.98545 34.8168
mean WT(Dup) Trial		34.5794
median WT(Dup) Trial		34.6868
std WT(Dup) Trial		0.61542
Sample Size WT(Dup) Trial		47
Values of WT(Dup) Trial		34.16255 NaN 35.14424 33.15837 34.2205 33.89422 NaN NaN NaN 34.56559 NaN 34.75524 34.93904 34.67296 NaN 35.5677 NaN 34.82367 NaN 34.55161 34.29768 NaN NaN 35.16752 NaN 35.25508 34.76944 34.38284 34.44356 33.95449 34.94241 33.77306 35.11694 33.29242 34.70069 34.51346 34.16907 35.51335 34.14858 33.50192 34.79962 35.14187 35.5224 34.70364 33.94295 35.34073 35.01043
mean Dup Trial		35.0445
median Dup Trial		34.9657
std Dup Trial		0.61355
Sample Size Dup Trial		38
Values of Dup Trial		34.86411 NaN NaN 34.39179 NaN 35.3513 35.07748 35.48624 35.28383 35.36398 35.20249 34.89462 NaN 34.66124 NaN 34.42034 34.61494 34.95883 34.90741 35.46491 NaN 35.88556 34.84543 33.98354 35.47296 33.58718 33.70088 NaN 35.91403 35.68897 34.9657 35.62022 35.62805 34.69992 35.45238 34.91822 36.16629 34.9056
mean Dup-Bai Trial		34.7068
median Dup-Bai Trial		34.8091
std Dup-Bai Trial		0.6866
Sample Size Dup-Bai Trial		14
Values of Dup-Bai Trial		34.02668 33.42754 35.47733 35.66655 34.80913 34.20664 33.98726 NaN 35.1281 35.1122 34.45589 35.52319 34.37395 34.99445
pVal (ranksum) WT(Dup) Hab vs Dup Hab	**	0.0045734
z_statistic WT(Dup) Hab vs Dup Hab		-2.8356
ranksum_statistic WT(Dup) Hab vs Dup Hab		998
FDR WT(Dup) Hab vs Dup Hab	**	0.0091469
pVal (ranksum) Dup Hab vs Dup-Bai Hab	#	0.080256
z_statistic Dup Hab vs Dup-Bai Hab		1.7492
ranksum_statistic Dup Hab vs Dup-Bai Hab		766
FDR Dup Hab vs Dup-Bai Hab		0.10701
pVal (ranksum) WT(Dup) Trial vs Dup Trial	**	0.0034594
z_statistic WT(Dup) Trial vs Dup Trial		-2.9237
ranksum_statistic WT(Dup) Trial vs Dup Trial		991
FDR WT(Dup) Trial vs Dup Trial	**	0.0091469
pVal (ranksum) Dup Trial vs Dup-Bai Trial		0.19838
z_statistic Dup Trial vs Dup-Bai Trial		1.2862
ranksum_statistic Dup Trial vs Dup-Bai Trial		748
FDR Dup Trial vs Dup-Bai Trial		0.19838

### Sheet: All_Male_EyesBai
Field	Statistical_Significance_Symbol	Value
mean WT(Dup) Hab		34.289
median WT(Dup) Hab		34.2845
std WT(Dup) Hab		0.55945
Sample Size WT(Dup) Hab		140
Values of WT(Dup) Hab		34.81596 34.95095 34.75314 34.65511 34.27523 NaN 33.99945 NaN 33.0658 34.49528 34.34659 34.19077 NaN NaN NaN 35.29399 34.1821 34.54838 33.71751 34.1311 NaN NaN 33.38277 NaN 33.65937 34.23134 34.5833 NaN 34.40579 34.0557 NaN 35.06246 34.37495 35.05355 33.89682 NaN NaN NaN 34.48217 NaN 34.00948 34.88702 34.75873 NaN 35.02606 32.40177 34.85655 NaN NaN NaN NaN 34.24318 34.60457 NaN NaN NaN 34.43929 N…
mean Dup Hab		34.7624
median Dup Hab		34.757
std Dup Hab		0.58244
Sample Size Dup Hab		113
Values of Dup Hab		NaN NaN NaN NaN 33.8596 NaN 34.6623 NaN 35.11859 NaN NaN 34.12922 NaN NaN 35.15682 NaN NaN 34.33911 NaN 35.25394 35.06215 NaN 34.56506 34.90811 NaN NaN 34.6959 34.55219 34.81567 34.71297 34.79292 34.80379 34.68203 34.66247 35.00406 34.71515 33.84545 34.11821 NaN 33.53487 34.70448 34.44762 NaN 34.25799 34.19547 NaN 34.25204 NaN 34.09783 34.32764 34.75704 35.60967 NaN 34.56498 34.38179 34.35551 34.…
mean Dup-Bai Hab		34.5137
median Dup-Bai Hab		34.5537
std Dup-Bai Hab		0.57788
Sample Size Dup-Bai Hab		40
Values of Dup-Bai Hab		35.3503 NaN NaN NaN NaN 33.67816 NaN 34.53672 35.40611 34.73335 NaN 33.27474 NaN 34.86412 34.18777 NaN 34.24852 34.70783 33.64821 33.55296 35.54622 35.39828 34.43875 34.54133 34.54346 NaN 34.83755 34.78121 NaN 34.09753 NaN 34.96776 34.79088 NaN 33.99954 34.56389 34.22717 34.6583 33.98545 34.8168
mean WT(Dup) Trial		34.4669
median WT(Dup) Trial		34.4477
std WT(Dup) Trial		0.54408
Sample Size WT(Dup) Trial		140
Values of WT(Dup) Trial		35.06723 35.16626 35.32869 34.83107 34.47079 NaN 34.12047 NaN 33.95839 34.57203 34.63529 34.63967 NaN NaN NaN 34.34186 34.02048 33.69863 34.01165 33.66875 NaN NaN 33.98236 NaN 34.27393 34.56955 34.48962 NaN 35.2611 34.16255 NaN 35.14424 33.15837 34.2205 33.89422 NaN NaN NaN 34.56559 NaN 34.75524 34.93904 34.67296 NaN 35.5677 33.48726 34.96683 NaN NaN NaN NaN 34.96217 34.42655 NaN NaN NaN 34.82367…
mean Dup Trial		34.9794
median Dup Trial		34.926
std Dup Trial		0.58151
Sample Size Dup Trial		113
Values of Dup Trial		NaN NaN NaN NaN 34.64095 NaN 35.11338 NaN 34.79288 NaN NaN 34.35981 NaN NaN 34.86411 NaN NaN 34.39179 NaN 35.3513 35.07748 NaN 34.82463 35.66689 NaN NaN 34.94867 35.48624 35.28383 35.36398 34.92432 34.81621 35.19454 35.55747 35.20249 34.89462 34.47925 34.36818 NaN 34.33323 35.29637 34.56704 NaN 34.93724 34.47171 NaN 34.66124 NaN 34.42034 34.61494 34.926 35.52099 NaN 34.52498 34.84043 33.9853 34.2…
mean Dup-Bai Trial		34.694
median Dup-Bai Trial		34.7481
std Dup-Bai Trial		0.63343
Sample Size Dup-Bai Trial		40
Values of Dup-Bai Trial		35.47816 NaN NaN NaN NaN 33.78454 NaN 34.50178 35.73035 34.95285 NaN 33.4177 NaN 34.80177 34.71333 NaN 33.9722 34.59845 34.02668 33.42754 35.47733 35.66655 34.80913 34.20664 33.98726 NaN 35.1281 35.1122 NaN 34.63849 NaN 35.23175 34.97961 NaN 34.65928 34.78282 34.45589 35.52319 34.37395 34.99445
pVal (ranksum) WT(Dup) Hab vs Dup Hab	***	2.5435e-07
z_statistic WT(Dup) Hab vs Dup Hab		-5.1545
ranksum_statistic WT(Dup) Hab vs Dup Hab		7738
FDR WT(Dup) Hab vs Dup Hab	***	5.087e-07
pVal (ranksum) Dup Hab vs Dup-Bai Hab	#	0.051716
z_statistic Dup Hab vs Dup-Bai Hab		1.9455
ranksum_statistic Dup Hab vs Dup-Bai Hab		4541
FDR Dup Hab vs Dup-Bai Hab	#	0.063832
pVal (ranksum) WT(Dup) Trial vs Dup Trial	***	3.5993e-08
z_statistic WT(Dup) Trial vs Dup Trial		-5.5095
ranksum_statistic WT(Dup) Trial vs Dup Trial		7612
FDR WT(Dup) Trial vs Dup Trial	***	1.4397e-07
pVal (ranksum) Dup Trial vs Dup-Bai Trial	#	0.063832
z_statistic Dup Trial vs Dup-Bai Trial		1.8534
ranksum_statistic Dup Trial vs Dup-Bai Trial		4528
FDR Dup Trial vs Dup-Bai Trial	#	0.063832

### Sheet: SP_Female_EyesBai
Field	Statistical_Significance_Symbol	Value
mean WT(Dup) Hab		34.2928
median WT(Dup) Hab		34.3013
std WT(Dup) Hab		0.59421
Sample Size WT(Dup) Hab		37
Values of WT(Dup) Hab		35.83885 35.2497 34.92383 34.48295 34.30127 34.54781 34.86664 34.19106 NaN 33.74242 34.00362 34.00458 33.78783 34.16765 34.56687 34.25204 34.31499 33.77938 34.72362 33.3047 33.30681 NaN 34.50984 34.03408 34.88248 33.40752 33.43566 35.02842 33.44851 34.85149 34.22756 34.38718 35.0961 34.51309 33.73463 34.32199 34.01211
mean Dup Hab		34.1329
median Dup Hab		34.1789
std Dup Hab		0.54461
Sample Size Dup Hab		45
Values of Dup Hab		34.2481 NaN NaN 34.22295 34.45259 34.18546 NaN NaN NaN NaN NaN NaN 34.15594 NaN 34.84676 NaN 34.14273 33.69042 NaN 33.59525 NaN NaN 34.41751 33.52579 33.41088 33.39958 NaN 33.7424 34.20307 32.87937 34.40845 33.95808 35.06693 33.7913 33.65004 NaN 33.91634 34.5418 NaN 35.04003 34.17238 34.41606 34.46171 NaN 35.1788
mean Dup-Bai Hab		34.0734
median Dup-Bai Hab		34.1062
std Dup-Bai Hab		0.73576
Sample Size Dup-Bai Hab		19
Values of Dup-Bai Hab		33.24875 34.87981 34.73943 32.47897 34.75348 NaN NaN 34.10621 NaN NaN 33.93665 NaN NaN 33.95378 NaN NaN 34.66254 33.67126 34.37662
mean WT(Dup) Trial		34.4831
median WT(Dup) Trial		34.5159
std WT(Dup) Trial		0.62505
Sample Size WT(Dup) Trial		37
Values of WT(Dup) Trial		36.18217 35.72953 34.53592 34.52877 34.50182 34.97769 34.97153 34.61397 NaN 33.97836 34.34088 34.2064 34.51592 33.62866 35.02961 34.45205 34.69865 33.84671 34.90913 33.48868 33.5789 NaN 34.56457 34.4831 34.65107 33.72704 33.46089 35.46478 33.62184 34.98035 34.61169 34.73997 35.07193 34.48075 33.95507 34.31791 34.06354
mean Dup Trial		34.2958
median Dup Trial		34.2612
std Dup Trial		0.6134
Sample Size Dup Trial		45
Values of Dup Trial		34.2177 NaN NaN 34.7098 34.48583 34.17754 NaN NaN NaN NaN NaN NaN 34.21803 NaN 35.13925 NaN 34.30435 33.63971 NaN 34.18516 NaN NaN 34.20121 33.45508 33.71622 33.59101 NaN 33.42956 34.31629 32.88803 34.63394 33.92441 35.02142 34.17487 33.87009 NaN 34.44056 34.97153 NaN 35.32799 34.31317 34.54716 34.80106 NaN 35.58183
mean Dup-Bai Trial		34.4453
median Dup-Bai Trial		34.3924
std Dup-Bai Trial		0.84848
Sample Size Dup-Bai Trial		19
Values of Dup-Bai Trial		33.884 35.12584 35.74521 32.40527 34.38539 NaN NaN 34.30839 NaN NaN 34.39238 NaN NaN 34.53557 NaN NaN 35.12959 34.31511 34.67102
pVal (ranksum) WT(Dup) Hab vs Dup Hab		0.27756
z_statistic WT(Dup) Hab vs Dup Hab		1.0858
ranksum_statistic WT(Dup) Hab vs Dup Hab		1199
FDR WT(Dup) Hab vs Dup Hab		0.37008
pVal (ranksum) Dup Hab vs Dup-Bai Hab		0.98755
z_statistic Dup Hab vs Dup-Bai Hab		0.015605
ranksum_statistic Dup Hab vs Dup-Bai Hab		561
FDR Dup Hab vs Dup-Bai Hab		0.98755
pVal (ranksum) WT(Dup) Trial vs Dup Trial		0.21573
z_statistic WT(Dup) Trial vs Dup Trial		1.238
ranksum_statistic WT(Dup) Trial vs Dup Trial		1210
FDR WT(Dup) Trial vs Dup Trial		0.37008
pVal (ranksum) Dup Trial vs Dup-Bai Trial		0.26789
z_statistic Dup Trial vs Dup-Bai Trial		-1.1079
ranksum_statistic Dup Trial vs Dup-Bai Trial		524
FDR Dup Trial vs Dup-Bai Trial		0.37008

### Sheet: SxP_Female_EyesBai
Field	Statistical_Significance_Symbol	Value
mean WT(Dup) Hab		34.3731
median WT(Dup) Hab		34.2977
std WT(Dup) Hab		0.87056
Sample Size WT(Dup) Hab		35
Values of WT(Dup) Hab		36.02551 36.61644 NaN 34.35861 NaN NaN 33.90542 34.29767 NaN 34.33204 33.90309 NaN NaN NaN NaN 32.83954 33.72532 34.22351 NaN 34.53863 34.01214 34.49598 NaN 35.13147 32.62674 35.42864 34.50526 33.15236 34.21294 34.17512 34.918 34.53214 34.25748 34.94233 34.1705
mean Dup Hab		34.4074
median Dup Hab		34.5851
std Dup Hab		0.5253
Sample Size Dup Hab		42
Values of Dup Hab		33.60998 NaN NaN 34.35535 34.71807 34.01729 NaN NaN NaN NaN NaN 33.70612 NaN NaN 34.72768 NaN NaN 34.47501 NaN 34.76111 34.91559 34.82435 NaN 34.5986 33.83687 33.54334 34.14293 NaN 34.61592 33.37884 34.46616 NaN NaN NaN 34.58506 34.21929 33.86027 35.08992 34.72247 34.7084 34.86887 35.43735
mean Dup-Bai Hab		34.1724
median Dup-Bai Hab		34.0003
std Dup-Bai Hab		0.74502
Sample Size Dup-Bai Hab		19
Values of Dup-Bai Hab		35.94632 34.53604 34.02492 33.06257 35.11955 NaN NaN 33.58621 NaN 34.13935 33.9636 33.76389 NaN 33.98406 NaN NaN 34.01647 33.92543 NaN
mean WT(Dup) Trial		34.6863
median WT(Dup) Trial		34.7819
std WT(Dup) Trial		0.79916
Sample Size WT(Dup) Trial		35
Values of WT(Dup) Trial		35.88026 36.6404 NaN 34.5863 NaN NaN 34.01085 34.57374 NaN 34.78194 34.37481 NaN NaN NaN NaN 33.41655 34.04601 34.46895 NaN 34.67534 34.90032 34.79763 NaN 35.3398 32.80099 35.21482 34.58398 33.2755 34.81969 34.92738 35.3675 34.83782 35.28032 35.07556 34.48178
mean Dup Trial		34.6715
median Dup Trial		34.7834
std Dup Trial		0.55967
Sample Size Dup Trial		42
Values of Dup Trial		33.87788 NaN NaN 34.57514 34.51254 34.48334 NaN NaN NaN NaN NaN 33.9557 NaN NaN 34.81157 NaN NaN 34.5838 NaN 34.8602 34.85959 35.16155 NaN 34.77671 34.16155 33.36904 34.98634 NaN 34.56207 33.53131 34.98794 NaN NaN NaN 34.8655 34.59971 34.78336 35.21523 35.06002 34.98521 35.36492 35.85762
mean Dup-Bai Trial		34.3621
median Dup-Bai Trial		34.3027
std Dup-Bai Trial		0.81805
Sample Size Dup-Bai Trial		19
Values of Dup-Bai Trial		35.91125 34.76331 34.45424 32.93646 35.64944 NaN NaN 33.65531 NaN 34.36333 33.88843 34.21852 NaN 34.242 NaN NaN 33.78738 34.47605 NaN
pVal (ranksum) WT(Dup) Hab vs Dup Hab		0.58694
z_statistic WT(Dup) Hab vs Dup Hab		-0.54328
ranksum_statistic WT(Dup) Hab vs Dup Hab		609
FDR WT(Dup) Hab vs Dup Hab		0.78258
pVal (ranksum) Dup Hab vs Dup-Bai Hab		0.1488
z_statistic Dup Hab vs Dup-Bai Hab		1.4438
ranksum_statistic Dup Hab vs Dup-Bai Hab		520
FDR Dup Hab vs Dup-Bai Hab		0.29761
pVal (ranksum) WT(Dup) Trial vs Dup Trial		1
z_statistic WT(Dup) Trial vs Dup Trial		0
ranksum_statistic WT(Dup) Trial vs Dup Trial		638
FDR WT(Dup) Trial vs Dup Trial		1
pVal (ranksum) Dup Trial vs Dup-Bai Trial	#	0.062105
z_statistic Dup Trial vs Dup-Bai Trial		1.8655
ranksum_statistic Dup Trial vs Dup-Bai Trial		533
FDR Dup Trial vs Dup-Bai Trial		0.24842

### Sheet: ESP_Female_EyesBai
Field	Statistical_Significance_Symbol	Value
mean WT(Dup) Hab		34.4227
median WT(Dup) Hab		34.3398
std WT(Dup) Hab		0.70396
Sample Size WT(Dup) Hab		34
Values of WT(Dup) Hab		36.78005 34.96815 NaN 35.027 34.85615 33.8106 34.16101 34.14652 NaN 34.29989 NaN 34.45378 NaN NaN NaN 34.33976 33.49713 34.56391 33.99397 34.31501 34.23042 34.72514 34.24083 33.54964 34.54223 32.85081 34.76768 34.89425 NaN 34.65757 34.26804 34.62745 NaN NaN
mean Dup Hab		34.4817
median Dup Hab		34.6162
std Dup Hab		0.61553
Sample Size Dup Hab		45
Values of Dup Hab		33.52381 35.05667 NaN NaN 34.48419 34.01634 NaN NaN NaN NaN 34.81838 34.17807 NaN 34.36089 34.61616 NaN NaN NaN 35.06704 NaN 34.90407 34.46997 NaN 34.78017 33.56794 33.55228 NaN NaN 34.42143 34.30605 33.19165 34.91485 35.1314 NaN 32.88585 34.80058 34.76834 34.80611 34.61227 35.41617 34.6003 34.86118 34.87974 34.97706 NaN
mean Dup-Bai Hab		34.0811
median Dup-Bai Hab		34.2036
std Dup-Bai Hab		0.6922
Sample Size Dup-Bai Hab		19
Values of Dup-Bai Hab		NaN 34.18777 33.56872 NaN 34.55878 33.05238 NaN 34.46207 34.70948 33.05739 NaN 35.1292 NaN NaN NaN NaN 33.866 34.21935 NaN
mean WT(Dup) Trial		34.5349
median WT(Dup) Trial		34.467
std WT(Dup) Trial		0.66784
Sample Size WT(Dup) Trial		34
Values of WT(Dup) Trial		36.69988 33.87942 NaN 34.40517 34.83522 34.58524 33.98838 34.29051 NaN 34.45006 NaN 34.46697 NaN NaN NaN 34.06767 33.8888 34.73396 34.29169 34.38856 34.53921 34.67645 34.57129 33.33091 34.74352 33.45021 35.33369 35.28688 NaN 35.03608 34.45271 34.98112 NaN NaN
mean Dup Trial		34.6565
median Dup Trial		34.7337
std Dup Trial		0.63504
Sample Size Dup Trial		45
Values of Dup Trial		34.28509 34.70925 NaN NaN 35.24081 34.19067 NaN NaN NaN NaN 34.89497 34.50018 NaN 34.80947 34.68037 NaN NaN NaN 35.04171 NaN 34.73365 34.59539 NaN 34.78425 33.54945 33.88901 NaN NaN 34.57504 34.32363 33.21445 34.60709 34.8386 NaN 32.95747 35.55129 35.43319 35.23404 34.81508 35.61598 34.56983 35.20277 35.10754 35.08817 NaN
mean Dup-Bai Trial		34.297
median Dup-Bai Trial		34.207
std Dup-Bai Trial		0.88409
Sample Size Dup-Bai Trial		19
Values of Dup-Bai Trial		NaN 33.95783 33.54409 NaN 34.8428 33.10449 NaN 34.62013 35.19378 33.33835 NaN 35.95409 NaN NaN NaN NaN 34.06069 34.35327 NaN
pVal (ranksum) WT(Dup) Hab vs Dup Hab		0.18163
z_statistic WT(Dup) Hab vs Dup Hab		-1.3358
ranksum_statistic WT(Dup) Hab vs Dup Hab		610
FDR WT(Dup) Hab vs Dup Hab		0.18195
pVal (ranksum) Dup Hab vs Dup-Bai Hab	#	0.079618
z_statistic Dup Hab vs Dup-Bai Hab		1.7529
ranksum_statistic Dup Hab vs Dup-Bai Hab		635
FDR Dup Hab vs Dup-Bai Hab		0.18195
pVal (ranksum) WT(Dup) Trial vs Dup Trial		0.1226
z_statistic WT(Dup) Trial vs Dup Trial		-1.5439
ranksum_statistic WT(Dup) Trial vs Dup Trial		598
FDR WT(Dup) Trial vs Dup Trial		0.18195
pVal (ranksum) Dup Trial vs Dup-Bai Trial		0.18195
z_statistic Dup Trial vs Dup-Bai Trial		1.3348
ranksum_statistic Dup Trial vs Dup-Bai Trial		622
FDR Dup Trial vs Dup-Bai Trial		0.18195

### Sheet: All_Female_EyesBai
Field	Statistical_Significance_Symbol	Value
mean WT(Dup) Hab		34.3546
median WT(Dup) Hab		34.315
std WT(Dup) Hab		0.71001
Sample Size WT(Dup) Hab		106
Values of WT(Dup) Hab		35.83885 35.2497 34.92383 34.48295 34.30127 34.54781 34.86664 34.19106 NaN 33.74242 34.00362 34.00458 33.78783 34.16765 34.56687 34.25204 34.31499 36.02551 36.61644 NaN 34.35861 NaN NaN 33.90542 34.29767 NaN 34.33204 33.90309 NaN NaN NaN NaN 36.78005 34.96815 NaN 35.027 34.85615 33.8106 34.16101 34.14652 NaN 34.29989 NaN 34.45378 NaN NaN NaN 34.33976 33.77938 34.72362 33.3047 33.30681 NaN 34.5098…
mean Dup Hab		34.3399
median Dup Hab		34.437
std Dup Hab		0.57881
Sample Size Dup Hab		132
Values of Dup Hab		34.2481 NaN NaN 34.22295 34.45259 34.18546 NaN NaN NaN NaN NaN NaN 34.15594 NaN 33.60998 NaN NaN 34.35535 34.71807 34.01729 NaN NaN NaN NaN NaN 33.70612 NaN NaN 33.52381 35.05667 NaN NaN 34.48419 34.01634 NaN NaN NaN NaN 34.81838 34.17807 NaN 34.36089 34.84676 NaN 34.72768 NaN NaN 34.61616 NaN NaN 34.14273 33.69042 NaN 33.59525 NaN NaN 34.41751 33.52579 33.41088 33.39958 NaN 33.7424 34.20307 32.8…
mean Dup-Bai Hab		34.1117
median Dup-Bai Hab		34.0249
std Dup-Bai Hab		0.70491
Sample Size Dup-Bai Hab		57
Values of Dup-Bai Hab		33.24875 34.87981 34.73943 32.47897 34.75348 NaN NaN 34.10621 NaN NaN 33.93665 NaN NaN 33.95378 NaN NaN 34.66254 33.67126 35.94632 34.53604 34.02492 33.06257 35.11955 NaN NaN 33.58621 NaN 34.13935 33.9636 33.76389 NaN 33.98406 NaN NaN 34.01647 33.92543 NaN 34.18777 33.56872 NaN 34.55878 33.05238 NaN 34.46207 34.70948 33.05739 NaN 35.1292 NaN NaN NaN NaN 33.866 34.21935 34.37662 NaN NaN
mean WT(Dup) Trial		34.5581
median WT(Dup) Trial		34.5646
std WT(Dup) Trial		0.68951
Sample Size WT(Dup) Trial		106
Values of WT(Dup) Trial		36.18217 35.72953 34.53592 34.52877 34.50182 34.97769 34.97153 34.61397 NaN 33.97836 34.34088 34.2064 34.51592 33.62866 35.02961 34.45205 34.69865 35.88026 36.6404 NaN 34.5863 NaN NaN 34.01085 34.57374 NaN 34.78194 34.37481 NaN NaN NaN NaN 36.69988 33.87942 NaN 34.40517 34.83522 34.58524 33.98838 34.29051 NaN 34.45006 NaN 34.46697 NaN NaN NaN 34.06767 33.84671 34.90913 33.48868 33.5789 NaN 34.564…
mean Dup Trial		34.5379
median Dup Trial		34.5976
std Dup Trial		0.62325
Sample Size Dup Trial		132
Values of Dup Trial		34.2177 NaN NaN 34.7098 34.48583 34.17754 NaN NaN NaN NaN NaN NaN 34.21803 NaN 33.87788 NaN NaN 34.57514 34.51254 34.48334 NaN NaN NaN NaN NaN 33.9557 NaN NaN 34.28509 34.70925 NaN NaN 35.24081 34.19067 NaN NaN NaN NaN 34.89497 34.50018 NaN 34.80947 35.13925 NaN 34.81157 NaN NaN 34.68037 NaN NaN 34.30435 33.63971 NaN 34.18516 NaN NaN 34.20121 33.45508 33.71622 33.59101 NaN 33.42956 34.31629 32.88…
mean Dup-Bai Trial		34.3701
median Dup-Bai Trial		34.3633
std Dup-Bai Trial		0.8237
Sample Size Dup-Bai Trial		57
Values of Dup-Bai Trial		33.884 35.12584 35.74521 32.40527 34.38539 NaN NaN 34.30839 NaN NaN 34.39238 NaN NaN 34.53557 NaN NaN 35.12959 34.31511 35.91125 34.76331 34.45424 32.93646 35.64944 NaN NaN 33.65531 NaN 34.36333 33.88843 34.21852 NaN 34.242 NaN NaN 33.78738 34.47605 NaN 33.95783 33.54409 NaN 34.8428 33.10449 NaN 34.62013 35.19378 33.33835 NaN 35.95409 NaN NaN NaN NaN 34.06069 34.35327 34.67102 NaN NaN
pVal (ranksum) WT(Dup) Hab vs Dup Hab		0.67846
z_statistic WT(Dup) Hab vs Dup Hab		-0.41456
ranksum_statistic WT(Dup) Hab vs Dup Hab		7010
FDR WT(Dup) Hab vs Dup Hab		0.69968
pVal (ranksum) Dup Hab vs Dup-Bai Hab	#	0.064054
z_statistic Dup Hab vs Dup-Bai Hab		1.8518
ranksum_statistic Dup Hab vs Dup-Bai Hab		5056
FDR Dup Hab vs Dup-Bai Hab		0.25622
pVal (ranksum) WT(Dup) Trial vs Dup Trial		0.69968
z_statistic WT(Dup) Trial vs Dup Trial		-0.38575
ranksum_statistic WT(Dup) Trial vs Dup Trial		7019
FDR WT(Dup) Trial vs Dup Trial		0.69968
pVal (ranksum) Dup Trial vs Dup-Bai Trial		0.167
z_statistic Dup Trial vs Dup-Bai Trial		1.3819
ranksum_statistic Dup Trial vs Dup-Bai Trial		4980
FDR Dup Trial vs Dup-Bai Trial		0.33401
