## Supplementary File 1 for "Baicalin ameliorates behavioral and physiological deficits in *Gtf2i*-duplication mice and modulates synaptic activity in 7q11.23 Duplication Syndrome patient-derived neurons": Fig2_And_SupFig2_TailBaseBai.xlsx

### Sheet: SP_Male_TailBaseBai
Field	Statistical_Significance_Symbol	Value
mean WT(Dup) Hab		31.2465
median WT(Dup) Hab		30.8275
std WT(Dup) Hab		1.7491
Sample Size WT(Dup) Hab		46
Values of WT(Dup) Hab		30.97748 30.84204 29.61614 30.87577 30.46407 30.82861 30.5045 28.63132 30.35978 29.76689 31.54633 34.91246 30.82633 28.80391 35.35508 29.12067 NaN 32.53104 33.33525 30.0116 30.25751 29.10437 32.44204 32.57633 31.05173 34.08018 31.44722 29.63831 30.6199 30.58386 30.32074 30.66476 30.12165 29.31267 29.4972 30.09043 31.06533 NaN 33.67018 33.05756 35.12774 29.91395 32.1836 33.83215 31.58937 33.28754
mean Dup Hab		32.0588
median Dup Hab		32.1776
std Dup Hab		2.0522
Sample Size Dup Hab		38
Values of Dup Hab		32.1307 33.6239 30.235 32.5479 32.2491 33.2665 33.0684 29.992 29.4774 29.8535 34.0466 32.7547 29.3522 31.8053 30.7591 29.5205 31.5477 33.7682 30.0258 31.3631 29.697 29.028 30.2176 30.3488 33.7654 36.1547 33.133 36.2747 33.2978 36.0355 35.8532 29.621 32.2245 32.5055 30.7562 31.5774 34.0992 32.2593
mean Dup-Bai Hab		31.526
median Dup-Bai Hab		31.6491
std Dup-Bai Hab		1.149
Sample Size Dup-Bai Hab		12
Values of Dup-Bai Hab		30.54659 30.65301 32.90225 31.99993 30.82901 31.64912 31.6989 31.70325 NaN 29.52148 31.5699 33.71201
mean WT(Dup) Trial		31.1922
median WT(Dup) Trial		30.5892
std WT(Dup) Trial		1.9203
Sample Size WT(Dup) Trial		46
Values of WT(Dup) Trial		30.65879 29.83329 29.67539 30.32583 30.36742 30.03479 30.51144 28.21732 30.61283 30.01557 30.64521 32.55931 30.56555 29.13821 36.71139 28.7039 NaN 30.4273 33.65856 30.72191 31.16306 30.01926 34.1588 34.14881 31.16457 35.14158 31.78346 29.72279 30.17926 31.02988 30.52607 31.15308 29.33169 28.94146 29.06196 29.29672 29.99069 NaN 32.45139 33.20729 34.14186 29.84871 32.0072 33.80698 33.39013 33.40426
mean Dup Trial		32.0685
median Dup Trial		31.8251
std Dup Trial		2.0072
Sample Size Dup Trial		38
Values of Dup Trial		31.7712 33.4844 29.852 32.5451 33.0457 32.8026 33.4909 29.4388 29.3653 29.5419 34.9038 34.4043 30.3593 30.9062 30.1685 29.0022 31.0373 33.424 30.606 31.1043 30.099 29.2836 30.4022 30.0654 33.4026 35.7958 33.0981 36.0471 33.623 36.0588 34.2566 30.8013 31.7634 33.0621 31.2785 31.8791 33.876 32.558
mean Dup-Bai Trial		31.8321
median Dup-Bai Trial		32.1449
std Dup-Bai Trial		1.5725
Sample Size Dup-Bai Trial		12
Values of Dup-Bai Trial		33.64533 30.36136 33.73381 32.14491 31.7884 31.09992 33.16054 30.46425 NaN 28.62884 32.39136 32.73419
pVal (ranksum) WT(Dup) Hab vs Dup Hab		0.10269
z_statistic WT(Dup) Hab vs Dup Hab		-1.632
ranksum_statistic WT(Dup) Hab vs Dup Hab		1650
FDR WT(Dup) Hab vs Dup Hab		0.20537
pVal (ranksum) Dup Hab vs Dup-Bai Hab		0.52544
z_statistic Dup Hab vs Dup-Bai Hab		0.63498
ranksum_statistic Dup Hab vs Dup-Bai Hab		977
FDR Dup Hab vs Dup-Bai Hab		0.70058
pVal (ranksum) WT(Dup) Trial vs Dup Trial	*	0.048152
z_statistic WT(Dup) Trial vs Dup Trial		-1.976
ranksum_statistic WT(Dup) Trial vs Dup Trial		1613
FDR WT(Dup) Trial vs Dup Trial		0.19261
pVal (ranksum) Dup Trial vs Dup-Bai Trial		0.93316
z_statistic Dup Trial vs Dup-Bai Trial		0.083866
ranksum_statistic Dup Trial vs Dup-Bai Trial		954
FDR Dup Trial vs Dup-Bai Trial		0.93316

### Sheet: SxP_Male_TailBaseBai
Field	Statistical_Significance_Symbol	Value
mean WT(Dup) Hab		31.5697
median WT(Dup) Hab		31.3933
std WT(Dup) Hab		1.4963
Sample Size WT(Dup) Hab		47
Values of WT(Dup) Hab		30.2324 29.895 33.5628 30.8663 33.8239 30.4338 33.6305 30.5814 31.5239 29.8831 29.8893 30.4799 30.5276 34.0299 30.9128 32.4319 30.4027 34.4905 30.8286 32.819 30.545 32.2918 29.4211 31.3688 30.8114 29.1694 32.0022 33.4449 31.9093 33.09 32.3319 29.6692 33.1491 31.957 30.6109 28.8205 29.8601 30.0307 31.3933 33.2079 33.853 32.4279 33.8251 32.4146 30.6926 32.2445 31.9869
mean Dup Hab		32.159
median Dup Hab		32.0415
std Dup Hab		1.8011
Sample Size Dup Hab		37
Values of Dup Hab		30.3717 31.3164 32.9219 33.1525 32.8796 34.8906 33.4842 30.7873 30.1025 29.8836 32.8723 29.6897 31.2299 32.6073 31.071 29.4801 30.1682 32.834 33.6759 32.5125 31.0054 31.4944 29.4784 29.6505 31.0938 33.5604 35.3112 31.9545 36.1114 33.3271 35.2053 33.2261 31.3695 34.4162 30.6392 32.0415 34.0665
mean Dup-Bai Hab		31.638
median Dup-Bai Hab		31.6802
std Dup-Bai Hab		1.1814
Sample Size Dup-Bai Hab		14
Values of Dup-Bai Hab		32.887 31.8741 31.3817 29.7161 31.4902 31.8702 32.2901 30.2306 32.947 32.5071 31.0399 29.8122 31.2529 33.6328
mean WT(Dup) Trial		31.4974
median WT(Dup) Trial		31.0953
std WT(Dup) Trial		1.6592
Sample Size WT(Dup) Trial		47
Values of WT(Dup) Trial		30.1618 29.7779 31.1636 30.37 33.9021 30.3274 33.968 30.6773 30.9694 30.4494 30.2228 30.6161 30.8538 32.1206 30.1398 33.3262 30.1342 36.4613 30.1367 33.7729 29.5356 34.8816 29.0783 32.0699 30.2015 28.9606 31.8807 32.5426 32.9798 33.5147 32.0277 30.0346 33.5552 33.1435 30.6236 29.113 30.2088 29.9956 31.7134 31.0953 32.2174 32.6544 32.1887 31.1882 30.7124 31.4258 33.285
mean Dup Trial		32.0203
median Dup Trial		31.7104
std Dup Trial		1.8834
Sample Size Dup Trial		37
Values of Dup Trial		28.9253 32.9739 31.0996 33.2656 32.485 33.8795 31.465 29.9169 29.7013 29.3938 34.5169 30.8346 31.5896 33.9236 30.5181 28.9456 30.3446 31.7592 33.7908 33.2745 30.5036 31.1217 29.3306 30.1668 31.7104 33.5213 35.4735 31.1062 35.4783 33.4694 34.6493 33.1663 31.3598 35.18 31.0294 31.9567 32.9229
mean Dup-Bai Trial		31.3235
median Dup-Bai Trial		31.4832
std Dup-Bai Trial		1.5596
Sample Size Dup-Bai Trial		14
Values of Dup-Bai Trial		33.3679 32.3071 30.6282 29.6582 31.6292 31.5021 31.4644 29.3375 34.1023 32.7974 31.2651 28.4053 31.5545 30.5101
pVal (ranksum) WT(Dup) Hab vs Dup Hab		0.15985
z_statistic WT(Dup) Hab vs Dup Hab		-1.4056
ranksum_statistic WT(Dup) Hab vs Dup Hab		1841
FDR WT(Dup) Hab vs Dup Hab		0.38895
pVal (ranksum) Dup Hab vs Dup-Bai Hab		0.45368
z_statistic Dup Hab vs Dup-Bai Hab		0.74929
ranksum_statistic Dup Hab vs Dup-Bai Hab		998
FDR Dup Hab vs Dup-Bai Hab		0.45368
pVal (ranksum) WT(Dup) Trial vs Dup Trial		0.19447
z_statistic WT(Dup) Trial vs Dup Trial		-1.2975
ranksum_statistic WT(Dup) Trial vs Dup Trial		1853
FDR WT(Dup) Trial vs Dup Trial		0.38895
pVal (ranksum) Dup Trial vs Dup-Bai Trial		0.31607
z_statistic Dup Trial vs Dup-Bai Trial		1.0026
ranksum_statistic Dup Trial vs Dup-Bai Trial		1010
FDR Dup Trial vs Dup-Bai Trial		0.42142

### Sheet: ESP_Male_TailBaseBai
Field	Statistical_Significance_Symbol	Value
mean WT(Dup) Hab		31.635
median WT(Dup) Hab		31.2376
std WT(Dup) Hab		1.7613
Sample Size WT(Dup) Hab		47
Values of WT(Dup) Hab		30.5268 31.0266 35.1107 30.0458 33.5474 30.5334 29.7788 30.0547 31.6152 31.1264 30.1511 30.4527 30.2258 33.6411 31.2376 31.8647 29.8573 35.4294 29.9783 32.3594 32.2866 31.3895 29.2647 32.5381 29.4669 34.7403 33.2929 33.0291 33.1452 30.273 34.0508 32.4138 30.9779 28.9 29.9515 31.8099 30.1091 30.9099 29.7711 33.9013 34.0721 29.3793 34.966 30.5278 31.6264 32.4378 33.0514
mean Dup Hab		32.7075
median Dup Hab		32.9091
std Dup Hab		1.9623
Sample Size Dup Hab		38
Values of Dup Hab		34.3083 34.47861 33.86806 32.90906 34.02038 34.0411 33.11556 31.07094 29.91929 29.2289 32.69234 30.71052 30.20457 32.39771 30.3721 30.69499 30.90733 34.54749 34.23608 34.50212 30.30067 33.66501 32.90911 29.82407 31.23901 31.8152 33.6383 NaN 35.8148 35.5394 33.32434 36.18063 36.56084 32.91498 30.13552 31.81319 34.03387 32.24394
mean Dup-Bai Hab		31.0833
median Dup-Bai Hab		30.6992
std Dup-Bai Hab		1.4169
Sample Size Dup-Bai Hab		14
Values of Dup-Bai Hab		29.8527 29.5227 32.8031 32.1774 30.2413 29.9544 33.2908 30.618 31.8303 31.0534 29.6247 29.7903 30.7805 33.6269
mean WT(Dup) Trial		31.6028
median WT(Dup) Trial		30.7949
std WT(Dup) Trial		1.8966
Sample Size WT(Dup) Trial		47
Values of WT(Dup) Trial		30.6302 30.4231 31.9514 29.8927 32.3974 30.7847 29.7933 29.8089 30.9051 31.4095 30.3499 30.4039 30.5296 33.5829 29.8509 33.718 30.5711 36.8045 29.6768 34.7493 31.4808 33.5463 30.194 34.2505 29.4737 32.815 33.295 32.7123 34.0026 29.7988 35.3232 33.1748 30.7949 28.8406 29.7551 30.5831 29.9462 30.5667 30.2075 33.0497 30.8088 29.3359 35.0891 30.6342 31.0078 32.4167 33.9943
mean Dup Trial		32.479
median Dup Trial		32.5985
std Dup Trial		1.9202
Sample Size Dup Trial		38
Values of Dup Trial		35.34385 34.30655 30.84048 33.59403 34.47408 32.90209 31.51619 31.05342 30.09947 29.68959 34.38266 33.80976 30.09537 33.82136 29.94106 30.07006 30.3329 32.77837 33.92289 35.48095 30.32023 32.59849 31.15777 30.11148 31.16954 31.9735 34.42384 NaN 34.77309 33.84388 32.6248 35.9946 35.84623 30.74285 30.688 31.81133 33.07891 32.11112
mean Dup-Bai Trial		31.0051
median Dup-Bai Trial		30.7808
std Dup-Bai Trial		1.8443
Sample Size Dup-Bai Trial		14
Values of Dup-Bai Trial		29.0636 29.2845 33.2742 31.3427 30.0934 29.3106 33.4986 31.5399 34.5257 29.5635 30.3943 28.6831 32.3299 31.1673
pVal (ranksum) WT(Dup) Hab vs Dup Hab	*	0.013903
z_statistic WT(Dup) Hab vs Dup Hab		-2.4598
ranksum_statistic WT(Dup) Hab vs Dup Hab		1724
FDR WT(Dup) Hab vs Dup Hab	*	0.026047
pVal (ranksum) Dup Hab vs Dup-Bai Hab	**	0.0055108
z_statistic Dup Hab vs Dup-Bai Hab		2.7756
ranksum_statistic Dup Hab vs Dup-Bai Hab		1094
FDR Dup Hab vs Dup-Bai Hab	*	0.022043
pVal (ranksum) WT(Dup) Trial vs Dup Trial	*	0.026047
z_statistic WT(Dup) Trial vs Dup Trial		-2.2255
ranksum_statistic WT(Dup) Trial vs Dup Trial		1750
FDR WT(Dup) Trial vs Dup Trial	*	0.026047
pVal (ranksum) Dup Trial vs Dup-Bai Trial	*	0.020822
z_statistic Dup Trial vs Dup-Bai Trial		2.3112
ranksum_statistic Dup Trial vs Dup-Bai Trial		1072
FDR Dup Trial vs Dup-Bai Trial	*	0.026047

### Sheet: All_Male_TailBaseBai
Field	Statistical_Significance_Symbol	Value
mean WT(Dup) Hab		31.4889
median WT(Dup) Hab		31.0023
std WT(Dup) Hab		1.668
Sample Size WT(Dup) Hab		140
Values of WT(Dup) Hab		30.97748 30.84204 29.61614 30.87577 30.46407 30.82861 30.5045 28.63132 30.35978 29.76689 31.54633 34.91246 30.82633 30.2324 29.89499 33.56278 30.86629 33.82387 30.43382 33.63055 30.58138 31.5239 29.88307 29.88933 30.47986 30.52763 34.02992 30.91276 32.43191 30.52684 31.02663 35.11066 30.04579 33.54741 30.53335 29.77878 30.05471 31.61515 31.12642 30.15112 30.45266 30.22577 33.64106 31.23759 31.864…
mean Dup Hab		32.3062
median Dup Hab		32.3285
std Dup Hab		1.946
Sample Size Dup Hab		113
Values of Dup Hab		32.13072 33.62388 30.23497 32.54786 32.24913 33.26647 33.06836 30.3717 31.31644 32.92192 33.15253 32.87962 34.89056 33.48416 34.3083 34.47861 33.86806 32.90906 34.02038 34.0411 33.11556 29.992 29.47735 29.85351 30.78731 30.1025 29.88361 31.07094 29.91929 29.2289 34.04655 32.7547 32.87231 29.68975 32.69234 30.71052 29.35223 31.80528 30.75911 29.52048 31.22991 32.60726 31.07096 29.48014 30.16825 30…
mean Dup-Bai Hab		31.4073
median Dup-Bai Hab		31.4902
std Dup-Bai Hab		1.2546
Sample Size Dup-Bai Hab		40
Values of Dup-Bai Hab		30.54659 30.65301 32.90225 31.99993 30.82901 31.64912 31.6989 31.70325 32.887 31.87413 31.38167 29.71606 31.49024 31.8702 32.29012 30.2306 32.94703 32.50709 29.85269 29.52268 32.80306 32.17741 30.24133 29.95439 33.29082 30.61795 31.83032 31.05344 NaN 29.52148 31.5699 33.71201 31.03986 29.81221 31.25288 33.63277 29.62471 29.79033 30.78053 33.62693
mean WT(Dup) Trial		31.436
median WT(Dup) Trial		30.7533
std WT(Dup) Trial		1.8219
Sample Size WT(Dup) Trial		140
Values of WT(Dup) Trial		30.65879 29.83329 29.67539 30.32583 30.36742 30.03479 30.51144 28.21732 30.61283 30.01557 30.64521 32.55931 30.56555 30.16179 29.77787 31.16365 30.36997 33.90213 30.32741 33.96796 30.67735 30.96941 30.44936 30.22282 30.61611 30.85377 32.12063 30.13976 33.32621 30.63018 30.42312 31.95145 29.89274 32.39736 30.78472 29.79329 29.80886 30.90507 31.40947 30.3499 30.40387 30.52957 33.58289 29.8509 33.71…
mean Dup Trial		32.1882
median Dup Trial		31.9179
std Dup Trial		1.9318
Sample Size Dup Trial		113
Values of Dup Trial		31.77121 33.48441 29.85196 32.54509 33.04572 32.80258 33.49087 28.9253 32.97389 31.09962 33.26562 32.48495 33.87945 31.46504 35.34385 34.30655 30.84048 33.59403 34.47408 32.90209 31.51619 29.43885 29.36534 29.54188 29.91692 29.70133 29.39382 31.05342 30.09947 29.68959 34.90376 34.4043 34.51688 30.83459 34.38266 33.80976 30.3593 30.90615 30.16848 29.00221 31.58962 33.92357 30.51813 28.94559 30.344…
mean Dup-Bai Trial		31.3526
median Dup-Bai Trial		31.4644
std Dup-Bai Trial		1.6607
Sample Size Dup-Bai Trial		40
Values of Dup-Bai Trial		33.64533 30.36136 33.73381 32.14491 31.7884 31.09992 33.16054 30.46425 33.36792 32.30713 30.62819 29.65816 31.62918 31.50205 31.46443 29.33748 34.10234 32.79741 29.06356 29.28449 33.27422 31.34265 30.09341 29.31058 33.49855 31.53995 34.52575 29.56346 NaN 28.62884 32.39136 32.73419 31.26509 28.40526 31.55449 30.51015 30.39426 28.68307 32.3299 31.16726
pVal (ranksum) WT(Dup) Hab vs Dup Hab	**	0.0014339
z_statistic WT(Dup) Hab vs Dup Hab		-3.1877
ranksum_statistic WT(Dup) Hab vs Dup Hab		15506
FDR WT(Dup) Hab vs Dup Hab	**	0.0033357
pVal (ranksum) Dup Hab vs Dup-Bai Hab	*	0.014082
z_statistic Dup Hab vs Dup-Bai Hab		2.4552
ranksum_statistic Dup Hab vs Dup-Bai Hab		9090
FDR Dup Hab vs Dup-Bai Hab	*	0.018776
pVal (ranksum) WT(Dup) Trial vs Dup Trial	**	0.0016678
z_statistic WT(Dup) Trial vs Dup Trial		-3.1438
ranksum_statistic WT(Dup) Trial vs Dup Trial		15531
FDR WT(Dup) Trial vs Dup Trial	**	0.0033357
pVal (ranksum) Dup Trial vs Dup-Bai Trial	*	0.035157
z_statistic Dup Trial vs Dup-Bai Trial		2.1065
ranksum_statistic Dup Trial vs Dup-Bai Trial		9008
FDR Dup Trial vs Dup-Bai Trial	*	0.035157

### Sheet: SP_Female_TailBaseBai
Field	Statistical_Significance_Symbol	Value
mean WT(Dup) Hab		30.3748
median WT(Dup) Hab		30.4282
std WT(Dup) Hab		0.87848
Sample Size WT(Dup) Hab		37
Values of WT(Dup) Hab		29.6993 29.5759 30.4282 30.1102 30.3643 29.7864 29.7985 30.065 30.8847 30.4495 30.5225 30.5086 30.4428 30.7259 31.3193 31.5312 30.6973 30.8378 32.18 30.1943 29.8313 30.0884 31.6324 30.5363 30.341 29.5596 28.2499 30.62 31.3443 32.0566 28.8337 30.2366 30.6849 31.8004 29.4153 29.8203 28.6944
mean Dup Hab		30.3447
median Dup Hab		30.1859
std Dup Hab		1.1897
Sample Size Dup Hab		45
Values of Dup Hab		29.6387 30.4263 30.1095 29.9328 30.2829 30.5289 33.1722 29.4668 30.7453 29.8449 29.8552 32.7833 29.8096 32.8369 29.304 31.7692 30.8659 29.5395 31.1505 30.2417 30.1859 31.7553 30.926 30.1111 28.7884 28.524 30.7001 28.6791 30.2117 28.526 30.137 30.234 30.8053 29.1121 29.6817 29.7187 28.7867 29.8053 28.7562 31.5194 32.0802 29.2931 30.4311 32.5278 31.9127
mean Dup-Bai Hab		30.7774
median Dup-Bai Hab		30.442
std Dup-Bai Hab		1.4041
Sample Size Dup-Bai Hab		19
Values of Dup-Bai Hab		33.311 30.9708 30.442 29.2212 30.8149 30.5738 30.3212 31.9259 32.1896 30.3862 29.8823 31.4375 30.3016 30.5631 29.5547 34.4542 30.3435 28.945 29.1316
mean WT(Dup) Trial		30.3438
median WT(Dup) Trial		30.3863
std WT(Dup) Trial		0.95487
Sample Size WT(Dup) Trial		37
Values of WT(Dup) Trial		29.4499 29.7648 30.4425 29.8119 30.1715 29.6242 29.7813 30.0168 30.7781 30.7583 30.5489 30.7773 30.3863 30.4998 30.6356 31.2739 30.5173 30.8144 31.9444 30.0678 29.6495 30.1002 30.9898 31.1992 29.72 29.5778 28.2277 30.7334 31.1421 33.5426 29.3183 28.9083 30.7416 31.8988 29.7383 30.131 29.0386
mean Dup Trial		30.0254
median Dup Trial		29.8195
std Dup Trial		1.2029
Sample Size Dup Trial		45
Values of Dup Trial		28.9354 29.4678 29.5264 29.2402 29.4621 29.486 34.0924 28.8778 30.6054 29.8428 29.2866 32.6492 28.7155 33.3561 29.773 30.8715 30.784 29.744 30.6424 30.3781 30.0817 32.053 29.9149 29.5563 29.0527 28.665 30.632 28.774 30.3102 28.8899 30.3047 29.8195 30.5232 28.8699 28.3076 29.7162 29.2126 29.877 28.839 30.3028 31.0417 29.0893 30.1083 30.8046 30.6582
mean Dup-Bai Trial		30.5512
median Dup-Bai Trial		30.3797
std Dup-Bai Trial		1.1418
Sample Size Dup-Bai Trial		19
Values of Dup-Bai Trial		32.671 30.1581 30.489 29.4722 31.0892 29.8345 29.994 31.3488 33.4833 30.3976 30.0816 31.2692 29.4844 30.6712 29.6402 31.5515 30.3797 29.1002 29.3566
pVal (ranksum) WT(Dup) Hab vs Dup Hab		0.52631
z_statistic WT(Dup) Hab vs Dup Hab		0.63366
ranksum_statistic WT(Dup) Hab vs Dup Hab		1604
FDR WT(Dup) Hab vs Dup Hab		0.52631
pVal (ranksum) Dup Hab vs Dup-Bai Hab		0.17176
z_statistic Dup Hab vs Dup-Bai Hab		-1.3666
ranksum_statistic Dup Hab vs Dup-Bai Hab		1369
FDR Dup Hab vs Dup-Bai Hab		0.22901
pVal (ranksum) WT(Dup) Trial vs Dup Trial	*	0.042212
z_statistic WT(Dup) Trial vs Dup Trial		2.0314
ranksum_statistic WT(Dup) Trial vs Dup Trial		1754
FDR WT(Dup) Trial vs Dup Trial	#	0.09457
pVal (ranksum) Dup Trial vs Dup-Bai Trial	*	0.047285
z_statistic Dup Trial vs Dup-Bai Trial		-1.9837
ranksum_statistic Dup Trial vs Dup-Bai Trial		1327
FDR Dup Trial vs Dup-Bai Trial	#	0.09457

### Sheet: SxP_Female_TailBaseBai
Field	Statistical_Significance_Symbol	Value
mean WT(Dup) Hab		30.7886
median WT(Dup) Hab		30.7019
std WT(Dup) Hab		1.1504
Sample Size WT(Dup) Hab		35
Values of WT(Dup) Hab		29.1375 29.4947 29.0432 29.5657 30.3188 30.1249 30.4619 30.556 30.475 31.0856 30.9132 31.1826 31.3013 30.7288 30.6047 30.8146 30.238 30.7019 31.1581 32.6164 30.2431 32.7373 30.2434 33.7473 30.9435 32.0707 30.901 29.1906 30.0258 31.6539 30.8193 31.4164 29.5488 33.7955 29.7406
mean Dup Hab		30.4445
median Dup Hab		30.3034
std Dup Hab		1.0054
Sample Size Dup Hab		42
Values of Dup Hab		28.67577 32.20841 29.87027 29.92902 29.71092 31.46949 30.62033 29.68313 29.98549 32.01043 30.7812 31.33083 30.03132 31.51259 30.92949 31.10236 30.33808 30.36953 30.88906 31.70835 31.39127 31.24174 30.30335 29.40355 29.94565 29.4802 29.35287 30.21618 30.71801 29.17837 31.40188 29.20745 NaN 30.18238 29.58385 29.97132 28.11461 29.50288 31.19006 30.11558 32.48771 32.08035
mean Dup-Bai Hab		30.4501
median Dup-Bai Hab		30.1278
std Dup-Bai Hab		1.1579
Sample Size Dup-Bai Hab		19
Values of Dup-Bai Hab		33.67566 28.96699 32.05177 31.04719 30.11113 31.00442 29.17063 29.12003 30.62632 31.14434 29.94622 31.43984 29.65638 29.79343 30.319 30.14452 29.99407 29.8898 NaN
mean WT(Dup) Trial		30.6236
median WT(Dup) Trial		30.5091
std WT(Dup) Trial		1.1965
Sample Size WT(Dup) Trial		35
Values of WT(Dup) Trial		28.5738 29.923 29.2931 29.939 30.321 29.7842 30.2604 30.6291 30.433 31.0863 31.0431 30.8135 31.1929 30.3641 30.8507 31.0118 30.3702 30.7908 30.5091 33.2464 30.4888 32.2505 30.1724 34.2129 30.952 31.4054 30.6458 29.2496 30.5426 29.4902 30.3851 30.5874 28.6915 33.2503 29.0647
mean Dup Trial		30.1278
median Dup Trial		29.8733
std Dup Trial		0.89327
Sample Size Dup Trial		42
Values of Dup Trial		28.93567 29.76628 29.23738 29.21787 29.22062 29.37508 30.63548 29.44127 29.34724 32.64466 30.3313 30.91793 29.34513 30.22991 30.73891 31.82066 30.93218 30.43764 30.68368 31.17172 31.04061 31.10833 30.12725 29.42059 29.55949 29.82463 29.48763 30.52499 30.78086 29.2645 31.1351 29.1359 NaN 29.87333 29.69077 29.37324 28.60782 29.33788 31.17983 29.80805 30.13931 31.39114
mean Dup-Bai Trial		30.3806
median Dup-Bai Trial		29.839
std Dup-Bai Trial		1.2907
Sample Size Dup-Bai Trial		19
Values of Dup-Bai Trial		33.83186 28.98777 30.80738 31.09571 30.24213 30.69876 29.5589 28.98186 32.56748 31.96678 29.78731 29.56055 29.45291 29.65149 30.45216 29.89075 29.75776 29.55936 NaN
pVal (ranksum) WT(Dup) Hab vs Dup Hab		0.2878
z_statistic WT(Dup) Hab vs Dup Hab		1.063
ranksum_statistic WT(Dup) Hab vs Dup Hab		1450
FDR WT(Dup) Hab vs Dup Hab		0.57559
pVal (ranksum) Dup Hab vs Dup-Bai Hab		0.71109
z_statistic Dup Hab vs Dup-Bai Hab		0.3704
ranksum_statistic Dup Hab vs Dup-Bai Hab		1253
FDR Dup Hab vs Dup-Bai Hab		0.71109
pVal (ranksum) WT(Dup) Trial vs Dup Trial	#	0.07306
z_statistic WT(Dup) Trial vs Dup Trial		1.7925
ranksum_statistic WT(Dup) Trial vs Dup Trial		1520
FDR WT(Dup) Trial vs Dup Trial		0.29224
pVal (ranksum) Dup Trial vs Dup-Bai Trial		0.60407
z_statistic Dup Trial vs Dup-Bai Trial		-0.51856
ranksum_statistic Dup Trial vs Dup-Bai Trial		1198
FDR Dup Trial vs Dup-Bai Trial		0.71109

### Sheet: ESP_Female_TailBaseBai
Field	Statistical_Significance_Symbol	Value
mean WT(Dup) Hab		30.9292
median WT(Dup) Hab		30.5877
std WT(Dup) Hab		1.1123
Sample Size WT(Dup) Hab		34
Values of WT(Dup) Hab		30.7056 30.372 30.5559 31.3318 30.2267 30.5959 30.437 30.3637 30.5633 30.3479 30.6759 30.537 30.7708 30.7753 30.6002 29.8967 29.9095 31.195 32.4488 30.796 30.2747 33.5578 29.5911 30.5795 33.4514 29.7559 32.7968 29.6249 30.5479 32.4711 31.1377 31.3493 33.6256 29.7224
mean Dup Hab		30.5633
median Dup Hab		30.2454
std Dup Hab		1.1905
Sample Size Dup Hab		45
Values of Dup Hab		28.8544 31.1123 29.6998 29.7686 30.1458 29.4093 32.3241 29.4492 30.0817 29.5453 32.5559 31.0358 29.8564 31.8709 32.4394 31.6696 29.9281 30.7088 32.2207 33.0407 30.6161 30.5238 30.2025 29.751 29.8465 29.5559 31.2357 30.9805 29.9438 31.9041 29.3342 31.0716 30.2454 31.1061 28.969 29.8687 31.9135 29.3905 28.8293 29.2631 28.3313 31.0696 31.0768 32.7647 31.8372
mean Dup-Bai Hab		30.8718
median Dup-Bai Hab		30.6856
std Dup-Bai Hab		1.7698
Sample Size Dup-Bai Hab		19
Values of Dup-Bai Hab		35.2028 31.0705 32.0665 34.0493 30.691 29.4746 30.2213 30.3454 33.069 30.8774 28.9129 31.6275 31.2937 29.7182 29.2398 30.5353 29.3496 30.6856 28.133
mean WT(Dup) Trial		30.873
median WT(Dup) Trial		30.6702
std WT(Dup) Trial		1.1269
Sample Size WT(Dup) Trial		34
Values of WT(Dup) Trial		30.4119 30.4585 30.9915 31.2607 30.2488 30.3621 30.5161 30.0532 31.0302 30.6447 30.9146 30.7054 30.719 31.0434 30.5056 30.413 30.2548 30.9586 31.7354 30.6956 29.7939 34.9064 29.6939 30.5395 33.0178 29.9156 31.4859 29.4955 30.0516 31.7623 30.9208 31.1888 33.6357 29.3514
mean Dup Trial		30.185
median Dup Trial		29.9338
std Dup Trial		1.0945
Sample Size Dup Trial		45
Values of Dup Trial		28.9037 29.2322 29.0155 29.3754 29.2622 29.0774 32.7886 28.901 29.0384 29.8242 29.9338 31.3621 29.4669 30.5758 31.4493 32.6132 29.7604 30.6469 31.9045 32.8542 30.3495 30.0754 30.3688 29.6015 29.8219 29.8503 30.7578 30.7282 29.9887 31.7955 29.0589 30.4736 30.0579 30.8297 29.156 29.5762 29.8719 29.4003 29.1611 29.202 28.3681 31.4379 31.1385 30.4536 30.8157
mean Dup-Bai Trial		30.8957
median Dup-Bai Trial		30.8206
std Dup-Bai Trial		1.6538
Sample Size Dup-Bai Trial		19
Values of Dup-Bai Trial		35.2504 30.8206 32.1391 33.4514 30.5865 29.5505 30.2884 30.9624 32.3803 30.9402 28.8831 31.6766 31.3849 29.6589 29.6388 31.1767 29.4059 30.6339 28.1892
pVal (ranksum) WT(Dup) Hab vs Dup Hab		0.14968
z_statistic WT(Dup) Hab vs Dup Hab		1.4407
ranksum_statistic WT(Dup) Hab vs Dup Hab		1506
FDR WT(Dup) Hab vs Dup Hab		0.19957
pVal (ranksum) Dup Hab vs Dup-Bai Hab		0.74649
z_statistic Dup Hab vs Dup-Bai Hab		-0.32328
ranksum_statistic Dup Hab vs Dup-Bai Hab		1440
FDR Dup Hab vs Dup-Bai Hab		0.74649
pVal (ranksum) WT(Dup) Trial vs Dup Trial	**	0.0037773
z_statistic WT(Dup) Trial vs Dup Trial		2.8962
ranksum_statistic WT(Dup) Trial vs Dup Trial		1653
FDR WT(Dup) Trial vs Dup Trial	*	0.015109
pVal (ranksum) Dup Trial vs Dup-Bai Trial	#	0.077846
z_statistic Dup Trial vs Dup-Bai Trial		-1.7633
ranksum_statistic Dup Trial vs Dup-Bai Trial		1342
FDR Dup Trial vs Dup-Bai Trial		0.15569

### Sheet: All_Female_TailBaseBai
Field	Statistical_Significance_Symbol	Value
mean WT(Dup) Hab		30.6892
median WT(Dup) Hab		30.5519
std WT(Dup) Hab		1.0671
Sample Size WT(Dup) Hab		106
Values of WT(Dup) Hab		29.6993 29.5759 30.4282 30.1102 30.3643 29.7864 29.7985 30.065 30.8847 30.4495 30.5225 30.5086 30.4428 30.7259 31.3193 31.5312 30.6973 29.1375 29.4947 29.0432 29.5657 30.3188 30.1249 30.4619 30.556 30.475 31.0856 30.9132 31.1826 31.3013 30.7288 30.6047 30.7056 30.372 30.5559 31.3318 30.2267 30.5959 30.437 30.3637 30.5633 30.3479 30.6759 30.537 30.7708 30.7753 30.6002 29.8967 30.8378 32.18 30.1943…
mean Dup Hab		30.451
median Dup Hab		30.2162
std Dup Hab		1.1305
Sample Size Dup Hab		132
Values of Dup Hab		29.6387 30.42631 30.10955 29.93284 30.28295 30.52885 33.17222 29.46681 30.74535 29.8449 29.85517 32.78326 29.80956 32.83694 28.67577 32.20841 29.87027 29.92902 29.71092 31.46949 30.62033 29.68313 29.98549 32.01043 30.7812 31.33083 30.03132 31.51259 28.85436 31.11235 29.69982 29.76861 30.14577 29.40929 32.32408 29.44923 30.08168 29.54534 32.55588 31.03582 29.8564 31.87086 29.30397 31.76918 30.9294…
mean Dup-Bai Hab		30.7042
median Dup-Bai Hab		30.4141
std Dup-Bai Hab		1.4551
Sample Size Dup-Bai Hab		57
Values of Dup-Bai Hab		33.31099 30.97083 30.44198 29.22121 30.8149 30.57384 30.32117 31.92593 32.18958 30.38615 29.88233 31.43754 30.3016 30.56312 29.55472 34.45417 30.34346 28.94503 33.67566 28.96699 32.05177 31.04719 30.11113 31.00442 29.17063 29.12003 30.62632 31.14434 29.94622 31.43984 29.65638 29.79343 30.319 30.14452 29.99407 29.8898 35.20285 31.07054 32.06651 34.04932 30.69097 29.47465 30.22133 30.34539 33.06901…
mean WT(Dup) Trial		30.6059
median WT(Dup) Trial		30.5126
std WT(Dup) Trial		1.1058
Sample Size WT(Dup) Trial		106
Values of WT(Dup) Trial		29.4499 29.7648 30.4425 29.8119 30.1715 29.6242 29.7813 30.0168 30.7781 30.7583 30.5489 30.7773 30.3863 30.4998 30.6356 31.2739 30.5173 28.5738 29.923 29.2931 29.939 30.321 29.7842 30.2604 30.6291 30.433 31.0863 31.0431 30.8135 31.1929 30.3641 30.8507 30.4119 30.4585 30.9915 31.2607 30.2488 30.3621 30.5161 30.0532 31.0302 30.6447 30.9146 30.7054 30.719 31.0434 30.5056 30.413 30.8144 31.9444 30.06…
mean Dup Trial		30.1123
median Dup Trial		29.8719
std Dup Trial		1.0702
Sample Size Dup Trial		132
Values of Dup Trial		28.93538 29.46777 29.52637 29.24025 29.4621 29.48599 34.09238 28.87778 30.60541 29.84283 29.28663 32.64924 28.71552 33.35612 28.93567 29.76628 29.23738 29.21787 29.22062 29.37508 30.63548 29.44127 29.34724 32.64466 30.3313 30.91793 29.34513 30.22991 28.90373 29.23217 29.01548 29.37545 29.26223 29.07738 32.7886 28.90102 29.03836 29.82425 29.93376 31.36214 29.46689 30.57577 29.77301 30.87153 30.738…
mean Dup-Bai Trial		30.6132
median Dup-Bai Trial		30.3886
std Dup-Bai Trial		1.3723
Sample Size Dup-Bai Trial		57
Values of Dup-Bai Trial		32.67102 30.15808 30.48896 29.47224 31.0892 29.83453 29.99395 31.34881 33.4833 30.3976 30.08162 31.26917 29.48443 30.67121 29.64019 31.55147 30.37968 29.10021 33.83186 28.98777 30.80738 31.09571 30.24213 30.69876 29.5589 28.98186 32.56748 31.96678 29.78731 29.56055 29.45291 29.65149 30.45216 29.89075 29.75776 29.55936 35.25039 30.82064 32.1391 33.45137 30.5865 29.55049 30.28838 30.96243 32.38033 …
pVal (ranksum) WT(Dup) Hab vs Dup Hab	#	0.070406
z_statistic WT(Dup) Hab vs Dup Hab		1.8093
ranksum_statistic WT(Dup) Hab vs Dup Hab		13564
FDR WT(Dup) Hab vs Dup Hab	#	0.093874
pVal (ranksum) Dup Hab vs Dup-Bai Hab		0.42493
z_statistic Dup Hab vs Dup-Bai Hab		-0.7979
ranksum_statistic Dup Hab vs Dup-Bai Hab		12043
FDR Dup Hab vs Dup-Bai Hab		0.42493
pVal (ranksum) WT(Dup) Trial vs Dup Trial	***	7.9042e-05
z_statistic WT(Dup) Trial vs Dup Trial		3.9473
ranksum_statistic WT(Dup) Trial vs Dup Trial		14686
FDR WT(Dup) Trial vs Dup Trial	***	0.00031617
pVal (ranksum) Dup Trial vs Dup-Bai Trial	*	0.013166
z_statistic Dup Trial vs Dup-Bai Trial		-2.4792
ranksum_statistic Dup Trial vs Dup-Bai Trial		11473
FDR Dup Trial vs Dup-Bai Trial	*	0.026332
