## Supplementary File 1 for "Baicalin ameliorates behavioral and physiological deficits in *Gtf2i*-duplication mice and modulates synaptic activity in 7q11.23 Duplication Syndrome patient-derived neurons": Fig3_And_SupFig4_FecesRateBai.xlsx

### Sheet: SP_Male_FecesRateBai
Field	Statistical_Significance_Symbol	Value
mean WT-Dup		0.15143
median WT-Dup		0
std WT-Dup		0.23974
Sample Size WT-Dup		43
Values of WT-Dup		0 0.63246 0.44721 0 0 0 0 0 0 0.44721 0.44721 0.44721 0 0 0 0 0.44721 0 0 0 0 0 0 0 0 0 0 0 0 0 0 0 0 0 0.44721 0.44721 0.63246 0.44721 0.44721 0 0.44721 0 0.7746
mean Dup		0.31532
median Dup		0.44721
std Dup		0.33162
Sample Size Dup		33
Values of Dup		0.44721 0 0.44721 0.44721 0.44721 0 0.7746 0 0 0 0 0.44721 0 0.63246 0.63246 0.63246 0.7746 0.7746 0.89443 0.44721 0.44721 0 0.89443 0 0 0.63246 0 0.63246 0 0 0 0 0
mean Dup-Bai		0.1317
median Dup-Bai		0
std Dup-Bai		0.25405
Sample Size Dup-Bai		13
Values of Dup-Bai		0 0 0 0 0.44721 0 0 0 0.63246 0 0 0 0.63246
pVal (ranksum) WT-Dup vs Dup	*	0.020527
z_statistic WT-Dup vs Dup		-2.3166
ranksum_statistic WT-Dup vs Dup		1461.5
pVal (ranksum) Dup vs Dup-Bai	#	0.085334
z_statistic Dup vs Dup-Bai		1.7205
ranksum_statistic Dup vs Dup-Bai		839.5

### Sheet: SxP_Male_FecesRateBai
Field	Statistical_Significance_Symbol	Value
mean WT-Dup		0.30243
median WT-Dup		0.44721
std WT-Dup		0.2937
Sample Size WT-Dup		50
Values of WT-Dup		0.44721 0 0 0.44721 0 0.44721 1.0954 0 0.63246 0 0 0.44721 0 0 0.44721 0.63246 0.44721 0 0 0.63246 0 0.44721 0 0 0 0.44721 0 0.44721 0.44721 0.44721 0 0.44721 0 0.44721 0 0.44721 0.63246 0.63246 0.44721 0 0.63246 0 0.44721 0.44721 0 0 0.44721 0.7746 0.7746 0.63246
mean Dup		0.38336
median Dup		0.44721
std Dup		0.29145
Sample Size Dup		34
Values of Dup		0.63246 0.44721 0.7746 0.63246 0.44721 0 0 0 0.44721 0.44721 0 0 0.7746 0 0 0.44721 0.7746 0 0.7746 0.63246 0 0.44721 0.63246 0.44721 0.44721 0.44721 0.44721 0.63246 0.44721 0.44721 0.63246 0 0 0.7746
mean Dup-Bai		0.38252
median Dup-Bai		0.44721
std Dup-Bai		0.27054
Sample Size Dup-Bai		14
Values of Dup-Bai		0.63246 0 0.44721 0 0 0.44721 0.44721 0.44721 0.63246 0.44721 0.7746 0 0.63246 0.44721
pVal (ranksum) WT-Dup vs Dup		0.16562
z_statistic WT-Dup vs Dup		-1.3864
ranksum_statistic WT-Dup vs Dup		1981
pVal (ranksum) Dup vs Dup-Bai		0.92417
z_statistic Dup vs Dup-Bai		0.095184
ranksum_statistic Dup vs Dup-Bai		837.5

### Sheet: ESP_Male_FecesRateBai
Field	Statistical_Significance_Symbol	Value
mean WT-Dup		0.20534
median WT-Dup		0
std WT-Dup		0.29808
Sample Size WT-Dup		48
Values of WT-Dup		0 0 1 0 0 0 0 0.44721 0 0.44721 0 0 0 0 0.63246 0 0 0 0.63246 0.44721 0 0 0.44721 0 0 0.63246 0 0.44721 0 0 0 0.89443 0.44721 0 0 0.63246 0.44721 0 0.44721 0.7746 0 0 0 0 0 0 0.44721 0.63246
mean Dup		0.35481
median Dup		0.44721
std Dup		0.27633
Sample Size Dup		34
Values of Dup		0.44721 0 0.44721 0 0 0 0 0.44721 0.44721 0 0.44721 0.44721 0 0.44721 0.44721 0.44721 0.44721 0.63246 0.89443 0.44721 0.63246 0.63246 0 0.44721 0 0.44721 0.7746 0.89443 0.44721 0.44721 0 0 0.44721 0.44721
mean Dup-Bai		0.37236
median Dup-Bai		0.44721
std Dup-Bai		0.25703
Sample Size Dup-Bai		14
Values of Dup-Bai		0.44721 0 0.63246 0.63246 0 0.44721 0.44721 0.44721 0.63246 0.44721 0.44721 0 0 0.63246
pVal (ranksum) WT-Dup vs Dup	*	0.021165
z_statistic WT-Dup vs Dup		-2.305
ranksum_statistic WT-Dup vs Dup		1768
pVal (ranksum) Dup vs Dup-Bai		0.65028
z_statistic Dup vs Dup-Bai		-0.45338
ranksum_statistic Dup vs Dup-Bai		814

### Sheet: SP_Female_FecesRateBai
Field	Statistical_Significance_Symbol	Value
mean WT-Dup		0.17873
median WT-Dup		0
std WT-Dup		0.2714
Sample Size WT-Dup		31
Values of WT-Dup		0 0.44721 0 0 0 0 0.63246 0 0.44721 0 0.63246 0 0 0.7746 0 0.44721 0.44721 0.44721 0.63246 0 0 0 0 0.63246 0 0 0 0 0 0 0
mean Dup		0.23552
median Dup		0
std Dup		0.28615
Sample Size Dup		37
Values of Dup		0 0.44721 0 0.44721 0 0.44721 0 0.63246 0 0 0.44721 0.63246 0 0.63246 0.44721 0 0 0.89443 0.63246 0 0 0 0 0 0.63246 0.63246 0.44721 0 0 0.44721 0 0.44721 0 0 0 0.44721 0
mean Dup-Bai		0.25303
median Dup-Bai		0
std Dup-Bai		0.3801
Sample Size Dup-Bai		17
Values of Dup-Bai		0 0 0 1 1 0 0 0 0.44721 0 0 0.7746 0.63246 0 0 0 0.44721
pVal (ranksum) WT-Dup vs Dup		0.41849
z_statistic WT-Dup vs Dup		-0.80904
ranksum_statistic WT-Dup vs Dup		1012
pVal (ranksum) Dup vs Dup-Bai		0.92447
z_statistic Dup vs Dup-Bai		0.094807
ranksum_statistic Dup vs Dup-Bai		1022.5

### Sheet: SxP_Female_FecesRateBai
Field	Statistical_Significance_Symbol	Value
mean WT-Dup		0.22327
median WT-Dup		0
std WT-Dup		0.26429
Sample Size WT-Dup		34
Values of WT-Dup		0 0.44721 0.44721 0.63246 0.44721 0 0 0 0 0 0 0.44721 0 0.44721 0.63246 0.44721 0.63246 0.44721 0 0 0 0.7746 0 0 0.44721 0.44721 0 0 0 0.44721 0 0 0.44721 0
mean Dup		0.21733
median Dup		0
std Dup		0.28242
Sample Size Dup		40
Values of Dup		0.7746 0.7746 0.7746 0.44721 0.44721 0 0 0 0 0.44721 0 0 0 0 0.44721 0 0.44721 0.44721 0 0.44721 0 0.44721 0 0.63246 0 0.63246 0 0.63246 0 0 0 0 0 0.44721 0 0 0.44721 0 0 0
mean Dup-Bai		0.34411
median Dup-Bai		0.44721
std Dup-Bai		0.27452
Sample Size Dup-Bai		20
Values of Dup-Bai		0 0.44721 0 0.7746 0 0.44721 0 0.44721 0 0.44721 0.44721 0 0.44721 0.44721 0.44721 0.63246 0.63246 0.63246 0.63246 0
pVal (ranksum) WT-Dup vs Dup		0.88771
z_statistic WT-Dup vs Dup		0.1412
ranksum_statistic WT-Dup vs Dup		1287
pVal (ranksum) Dup vs Dup-Bai	#	0.099149
z_statistic Dup vs Dup-Bai		-1.649
ranksum_statistic Dup vs Dup-Bai		1123.5

### Sheet: ESP_Female_FecesRateBai
Field	Statistical_Significance_Symbol	Value
mean WT-Dup		0.1927
median WT-Dup		0
std WT-Dup		0.29936
Sample Size WT-Dup		37
Values of WT-Dup		0.7746 0 0 0 0 0 0.44721 0 0 0 0 0.44721 0.44721 0 0 0.7746 0 1 0 0.44721 0 0.63246 0 0 0.63246 0.44721 0.44721 0 0 0.63246 0 0 0 0 0 0 0
mean Dup		0.23882
median Dup		0
std Dup		0.30459
Sample Size Dup		38
Values of Dup		0 0.44721 0 0.7746 0 0 0 0 0 0 0 0.44721 0.44721 0 0 0.44721 0.63246 0 0.44721 0.7746 0.89443 0.44721 0 0 0.44721 0.89443 0 0 0.63246 0 0 0 0 0 0.44721 0 0.44721 0.44721
mean Dup-Bai		0.19805
median Dup-Bai		0
std Dup-Bai		0.24207
Sample Size Dup-Bai		19
Values of Dup-Bai		0.44721 0 0 0 0 0 0 0.44721 0 0.44721 0.44721 0.44721 0.44721 0 0 0.63246 0 0.44721 0
pVal (ranksum) WT-Dup vs Dup		0.47227
z_statistic WT-Dup vs Dup		-0.71879
ranksum_statistic WT-Dup vs Dup		1347
pVal (ranksum) Dup vs Dup-Bai		0.73721
z_statistic Dup vs Dup-Bai		0.33555
ranksum_statistic Dup vs Dup-Bai		1120
