## Supplementary File 1 for "Baicalin ameliorates behavioral and physiological deficits in *Gtf2i*-duplication mice and modulates synaptic activity in 7q11.23 Duplication Syndrome patient-derived neurons": Fig3_And_SupFig4_UrineRateBai.xlsx

### Sheet: SP_Male_UrineRateBai
Field	Statistical_Significance_Symbol	Value
mean WT-Dup		0.39212
median WT-Dup		0.44721
std WT-Dup		0.4137
Sample Size WT-Dup		43
Values of WT-Dup		0.44721 1.0954 0 0 0 1.0954 0 0 0.7746 0 0 1.2649 0 0 0.44721 0 0.89443 0 1 0 0 0.89443 0 0.63246 0 0.44721 0.44721 0.44721 0.63246 0 0 0.44721 0.44721 0 1 0.63246 0.63246 1 0 0 0.7746 0.63246 0.7746
mean Dup		0.42798
median Dup		0.44721
std Dup		0.41667
Sample Size Dup		33
Values of Dup		0 0.44721 1.3416 0 0.44721 0 1.2649 0.7746 1.0954 0.44721 0 0.44721 0 0 0 1.0954 0 0.7746 0.63246 0.44721 0.7746 0.63246 0.63246 0.44721 0.63246 0.89443 0.44721 0 0 0 0.44721 0 0
mean Dup-Bai		0.2506
median Dup-Bai		0
std Dup-Bai		0.49863
Sample Size Dup-Bai		13
Values of Dup-Bai		0 0 0 0 0 0.7746 1 0 1.4832 0 0 0 0
pVal (ranksum) WT-Dup vs Dup		0.74147
z_statistic WT-Dup vs Dup		-0.32991
ranksum_statistic WT-Dup vs Dup		1625
pVal (ranksum) Dup vs Dup-Bai		0.1133
z_statistic Dup vs Dup-Bai		1.5836
ranksum_statistic Dup vs Dup-Bai		836.5

### Sheet: SxP_Male_UrineRateBai
Field	Statistical_Significance_Symbol	Value
mean WT-Dup		0.59313
median WT-Dup		0.44721
std WT-Dup		0.53852
Sample Size WT-Dup		50
Values of WT-Dup		1.3416 0.7746 2 1.4142 0.89443 1.4142 2.0494 0.44721 0.44721 0.89443 0.44721 0.44721 0.44721 0 1.2649 1 0.7746 0.7746 0.44721 1 1 0 1.0954 0.44721 0 0 0.89443 0.63246 0 0 0 0.44721 0.44721 0.44721 0.44721 0 0.44721 0.44721 0 0 1.2649 1.0954 0 0 0 0 0.44721 1.1832 0 0.63246
mean Dup		0.37929
median Dup		0.44721
std Dup		0.35286
Sample Size Dup		34
Values of Dup		0.63246 0 0.63246 1 1 0 0.63246 0.89443 0 0 0 0.63246 0 0.89443 0 0 0 0 0.44721 0.63246 0.63246 0 0.44721 0.7746 0.44721 0.63246 0 0.44721 0.7746 0.44721 0.44721 0 0 0.44721
mean Dup-Bai		0.45034
median Dup-Bai		0.44721
std Dup-Bai		0.52336
Sample Size Dup-Bai		14
Values of Dup-Bai		0 0.44721 0.63246 0.44721 0 0.63246 0 0 0.63246 1.8439 0 0.7746 0 0.89443
pVal (ranksum) WT-Dup vs Dup		0.11568
z_statistic WT-Dup vs Dup		1.5732
ranksum_statistic WT-Dup vs Dup		2293
pVal (ranksum) Dup vs Dup-Bai		0.88667
z_statistic Dup vs Dup-Bai		-0.14252
ranksum_statistic Dup vs Dup-Bai		826.5

### Sheet: ESP_Male_UrineRateBai
Field	Statistical_Significance_Symbol	Value
mean WT-Dup		0.55961
median WT-Dup		0.44721
std WT-Dup		0.57922
Sample Size WT-Dup		48
Values of WT-Dup		1.1832 1 2 2.0494 1 1.1832 0.7746 1.8439 1 0.63246 0 0.63246 0 0 1.6125 1.0954 0 0.44721 0.63246 0 0.44721 0 0.63246 0 0 1 0 0.89443 0 0 0.44721 0.44721 0 0 0.44721 0.7746 0.44721 1.1832 0 0.63246 0 0.63246 0 0 0 0 0.89443 0.89443
mean Dup		0.56243
median Dup		0.53983
std Dup		0.4062
Sample Size Dup		34
Values of Dup		1 0 0.63246 0.63246 0.63246 1.0954 0 0.44721 1.0954 0 0.44721 0.63246 0.44721 1.1832 0.44721 0 0.44721 1.0954 1.0954 0.7746 0.63246 0.44721 0 1 0 0.44721 0 0.44721 0.63246 0.7746 0 1.4142 0.7746 0.44721
mean Dup-Bai		0.38216
median Dup-Bai		0.22361
std Dup-Bai		0.44336
Sample Size Dup-Bai		14
Values of Dup-Bai		0.63246 0 0 0 1.0954 0 0.63246 0.44721 0.44721 0 1.0954 0 0 1
pVal (ranksum) WT-Dup vs Dup		0.65759
z_statistic WT-Dup vs Dup		-0.44324
ranksum_statistic WT-Dup vs Dup		1945.5
pVal (ranksum) Dup vs Dup-Bai		0.18103
z_statistic Dup vs Dup-Bai		1.3376
ranksum_statistic Dup vs Dup-Bai		891

### Sheet: SP_Female_UrineRateBai
Field	Statistical_Significance_Symbol	Value
mean WT-Dup		0.21253
median WT-Dup		0
std WT-Dup		0.35589
Sample Size WT-Dup		31
Values of WT-Dup		0 0.89443 0.89443 0 0 0 0 0 0 0 0 0.44721 0.44721 1.3416 0 0 0 0.44721 0 0 0 0 0 0.44721 0.44721 0 0 0.44721 0 0 0.7746
mean Dup		0.17007
median Dup		0
std Dup		0.31313
Sample Size Dup		37
Values of Dup		0.63246 0.63246 0 0 0 0 0 0 0 0 0 0 0 0.44721 0 0 0 0 0 0.63246 0 0 0 0 1.3416 0 0 0.44721 0 0 0 0.44721 0 0.63246 0.44721 0.63246 0
mean Dup-Bai		0.42348
median Dup-Bai		0.44721
std Dup-Bai		0.53334
Sample Size Dup-Bai		17
Values of Dup-Bai		1.8439 0.7746 0.44721 0.44721 0.44721 0 0 0 0 0 0 0.89443 1.2649 0 0.44721 0 0.63246
pVal (ranksum) WT-Dup vs Dup		0.66765
z_statistic WT-Dup vs Dup		0.42937
ranksum_statistic WT-Dup vs Dup		1098
pVal (ranksum) Dup vs Dup-Bai	#	0.055346
z_statistic Dup vs Dup-Bai		-1.9162
ranksum_statistic Dup vs Dup-Bai		929.5

### Sheet: SxP_Female_UrineRateBai
Field	Statistical_Significance_Symbol	Value
mean WT-Dup		0.3852
median WT-Dup		0.44721
std WT-Dup		0.3796
Sample Size WT-Dup		34
Values of WT-Dup		0 0.7746 0.89443 0 0.63246 0.89443 0 1.0954 0 0.63246 0 0.44721 0.63246 0.44721 0 0.44721 0.7746 0 0 0 0.63246 1 0.63246 0 0.44721 0 1 0.63246 0.63246 0 0.44721 0 0 0
mean Dup		0.32169
median Dup		0
std Dup		0.47124
Sample Size Dup		40
Values of Dup		1.4832 0.44721 1.0954 0.44721 0 0 0 1 0 2.1448 0 0 0 0 0.44721 0.44721 0.44721 0 0 0.7746 0 0.63246 0.63246 0.44721 0 0 0 0.63246 0.44721 0 0.44721 0 0 0 0.44721 0.44721 0 0 0 0
mean Dup-Bai		0.19853
median Dup-Bai		0
std Dup-Bai		0.29125
Sample Size Dup-Bai		20
Values of Dup-Bai		0 0.44721 0.44721 0.44721 0 0.7746 0 0 0 0 0 0 0 0 0.44721 0.7746 0.63246 0 0 0
pVal (ranksum) WT-Dup vs Dup		0.20974
z_statistic WT-Dup vs Dup		1.2543
ranksum_statistic WT-Dup vs Dup		1383
pVal (ranksum) Dup vs Dup-Bai		0.43717
z_statistic Dup vs Dup-Bai		0.77698
ranksum_statistic Dup vs Dup-Bai		1264.5

### Sheet: ESP_Female_UrineRateBai
Field	Statistical_Significance_Symbol	Value
mean WT-Dup		0.37335
median WT-Dup		0
std WT-Dup		0.4785
Sample Size WT-Dup		37
Values of WT-Dup		0 1.4142 1.3416 0.44721 0 0.7746 0 0 0 0 0.44721 0 1.6733 0 0 1.2649 0 1.0954 0 0.63246 0 0.44721 0.44721 0 0.44721 0.63246 0 0 0.7746 0.44721 0 0.63246 0 0.44721 0.44721 0 0
mean Dup		0.23793
median Dup		0
std Dup		0.33079
Sample Size Dup		38
Values of Dup		0.44721 0.44721 0.44721 0.44721 0 0.63246 0 0 0 0 0.44721 0 0 0 0 0 0 0.89443 0 0.63246 0 0.44721 0 0 0 0.7746 0.63246 0 0 0.44721 0 0.44721 0.63246 0 0 0 1.2649 0
mean Dup-Bai		0.2262
median Dup-Bai		0
std Dup-Bai		0.31866
Sample Size Dup-Bai		19
Values of Dup-Bai		0.7746 0 0.7746 0.44721 0 0 0 0 0 0 0.44721 0.7746 0.63246 0 0 0 0.44721 0 0
pVal (ranksum) WT-Dup vs Dup		0.29312
z_statistic WT-Dup vs Dup		1.0513
ranksum_statistic WT-Dup vs Dup		1496
pVal (ranksum) Dup vs Dup-Bai		0.96903
z_statistic Dup vs Dup-Bai		0.038823
ranksum_statistic Dup vs Dup-Bai		1104.5
