## Supplementary File 1 for "Baicalin ameliorates behavioral and physiological deficits in *Gtf2i*-duplication mice and modulates synaptic activity in 7q11.23 Duplication Syndrome patient-derived neurons": Fig4_Amp_SpontAP.xlsx

### Sheet: Amp_SpontAP
Field	Statistical_Significance_Symbol	Value
mean Control		43.4932
median Control		43.4932
std Control		8.3854
Sample Size Control		25
Values of Control		NaN NaN NaN NaN NaN NaN NaN NaN NaN NaN NaN NaN NaN NaN NaN 37.56381 NaN NaN NaN NaN NaN NaN NaN NaN 49.42258
mean 7Dup		48.7247
median 7Dup		45.9592
std 7Dup		10.0898
Sample Size 7Dup		33
Values of 7Dup		NaN 45.00999 NaN NaN NaN NaN NaN NaN NaN NaN NaN NaN NaN NaN NaN NaN NaN 46.90833 NaN 67.50978 NaN NaN 41.72004 NaN NaN NaN NaN NaN 39.66504 51.53493 NaN NaN NaN
mean 7Dup-Bai		44.2052
median 7Dup-Bai		43.4236
std 7Dup-Bai		10.8305
Sample Size 7Dup-Bai		26
Values of 7Dup-Bai		NaN 39.57881 NaN 57.63375 47.26842 NaN NaN NaN NaN NaN NaN NaN NaN NaN NaN NaN 32.33991 NaN NaN NaN NaN NaN NaN NaN NaN NaN
mean Control		46.9973
median Control		54.0573
std Control		18.5407
Sample Size Control		35
Values of Control		NaN NaN 19.6501 NaN NaN NaN 56.14939 NaN 60.22457 NaN NaN NaN NaN NaN NaN NaN NaN NaN NaN NaN NaN NaN NaN NaN NaN NaN NaN NaN NaN NaN NaN NaN NaN NaN 51.96528
mean 7Dup		47.6077
median 7Dup		49.4511
std 7Dup		8.147
Sample Size 7Dup		35
Values of 7Dup		55.01217 NaN NaN NaN NaN 62.05378 NaN NaN 51.74816 33.10029 49.4511 NaN NaN NaN NaN NaN NaN 52.06408 NaN 44.37586 NaN 43.73168 NaN NaN NaN NaN 37.78435 43.50625 NaN NaN NaN NaN NaN 50.85751 NaN
mean 7Dup-Bai		53.4241
median 7Dup-Bai		52.1751
std 7Dup-Bai		7.7355
Sample Size 7Dup-Bai		36
Values of 7Dup-Bai		NaN NaN NaN 52.17509 68.62489 NaN 45.23789 NaN NaN NaN NaN NaN NaN NaN 56.57938 NaN NaN NaN NaN NaN 57.84503 50.05259 NaN NaN NaN NaN 55.98057 65.11003 48.22346 47.56805 NaN 47.28241 NaN NaN 42.47397 57.35974
pVal (ranksum) Control vs 7Dup		0.64286
ranksum_statistic Control vs 7Dup		7
FDR Control vs 7Dup		0.64286
pVal (ranksum) 7Dup vs 7Dup-Bai		0.60952
ranksum_statistic 7Dup vs 7Dup-Bai		36
FDR 7Dup vs 7Dup-Bai		0.64286
pVal (ranksum) Control vs 7Dup		0.48938
ranksum_statistic Control vs 7Dup		38
FDR Control vs 7Dup		0.64286
pVal (ranksum) 7Dup vs 7Dup-Bai		0.11775
z_statistic 7Dup vs 7Dup-Bai		-1.5643
ranksum_statistic 7Dup vs 7Dup-Bai		110
FDR 7Dup vs 7Dup-Bai		0.471
