## Supplementary File 1 for "Baicalin ameliorates behavioral and physiological deficits in *Gtf2i*-duplication mice and modulates synaptic activity in 7q11.23 Duplication Syndrome patient-derived neurons": Fig4_EPSCsRate.xlsx

### Sheet: EPSCsRate
Field	Statistical_Significance_Symbol	Value
mean TP1 CTL-DMSO		0.22987
median TP1 CTL-DMSO		0.067797
std TP1 CTL-DMSO		0.51081
Sample Size TP1 CTL-DMSO		48
Values of TP1 CTL-DMSO		0.067797 0.084746 0.050847 0.40678 0.13559 0.13559 0 0 0 0.067797 0.13559 0.47458 3.2034 1.0339 0.30508 0 0.050847 0.13559 0.22034 0.27119 0.37288 0 0 0 0 0 0 1.339 0.13559 0.067797 0 0 0.18644 0.11864 0.37288 0 0 0.54237 0.050847 0.27119 0 0.10169 0 0 0 0 0.38983 0.30508
mean TP1 7Dup-DMSO		0.50957
median TP1 7Dup-DMSO		0.033898
std TP1 7Dup-DMSO		0.93699
Sample Size TP1 7Dup-DMSO		62
Values of TP1 7Dup-DMSO		0 0 0 0 0.033898 0.033898 0 0 0 0.084746 0 0.050847 0.20339 0 3.4915 0.016949 0 0.35593 0.084746 0.016949 0 0.033898 0.050847 0 0 0.10169 0 0.10169 0.033898 0 0 0.016949 0.11864 0.050847 0 0 0.016949 0.64407 0 0.23729 2.9831 1.0847 0.016949 0 0 0.033898 0.71186 0.11864 3.0169 0.20339 0 1.3898 2.1017 1.4068 3.0508 0.45763 0.067797 2.1356 2.9661 1.0847 1.7966 1.1864
mean TP1 7Dup-Bai		0.5879
median TP1 7Dup-Bai		0.067797
std TP1 7Dup-Bai		1.2315
Sample Size TP1 7Dup-Bai		51
Values of TP1 7Dup-Bai		0 0 0.57627 0.27119 0.084746 0 1.2712 0 0.16949 0.084746 5.5763 4.5254 0 0 1.1525 0.98305 0.9661 1.1864 1.1186 0.016949 1.1864 0.20339 0.38983 0.15254 0.084746 0 0 0 0 0.050847 0 0.20339 1.4407 0.016949 0 0 0.016949 0.016949 0 0.016949 0 0 0.20339 0.35593 0.016949 0.084746 2.7627 0.067797 0 4.7288 0
mean TP2 CTL-DMSO		0.3472
median TP2 CTL-DMSO		0.23729
std TP2 CTL-DMSO		0.34502
Sample Size TP2 CTL-DMSO		66
Values of TP2 CTL-DMSO		0.20339 0.49153 0.084746 0.16949 0.15254 0.10169 0.20339 0.15254 0.23729 0.22034 0.20339 0.20339 0.10169 0.13559 0.20339 0.25424 1.4746 1.7627 0.69492 0.57627 0.49153 0.69492 0.23729 0.28814 0.067797 0.050847 0.10169 0.084746 0.16949 0.16949 0.15254 0.050847 0.33898 0.54237 0.45763 0 0.38983 0.52542 0.35593 0.033898 0.084746 0.11864 0.30508 0.72881 1.0847 0.77966 1.4915 0.32203 0.40678 0 0.49153 …
mean TP2 7Dup-DMSO		0.5569
median TP2 7Dup-DMSO		0.32203
std TP2 7Dup-DMSO		0.62525
Sample Size TP2 7Dup-DMSO		63
Values of TP2 7Dup-DMSO		0.016949 0.033898 0.11864 0.20339 2.2712 0.27119 0.033898 0.067797 0.13559 0.067797 0.16949 0.084746 0.11864 0.69492 0.25424 0.22034 0.42373 0.11864 1.2881 0.94915 1.0508 0.61017 0.72881 0.10169 3.5254 0.9322 1.3051 1.6949 1.5085 1.0339 0.084746 0.16949 0.016949 0.32203 0.33898 0.10169 0.27119 1.2373 0.30508 0.23729 1.1186 0.88136 0.47458 0.59322 0.37288 0.32203 0.45763 0.42373 0.15254 0.45763 0.…
mean TP2 7Dup-Bai		1.743
median TP2 7Dup-Bai		0.77966
std TP2 7Dup-Bai		1.8514
Sample Size TP2 7Dup-Bai		37
Values of TP2 7Dup-Bai		1.8475 2.1695 3.9831 4.5424 0.27119 0.30508 0.54237 1.1017 0.91525 0.32203 2.5085 5.1356 3.4915 1.6949 3.0169 5 0.57627 0.016949 0.20339 0.40678 0.23729 0.32203 0.10169 0.18644 2.0678 2.1525 6.4576 6.3898 0.38983 0.64407 0.59322 0.76271 0.77966 2.8305 2.0678 0.067797 0.38983
pVal (ranksum) TP1 CTL-DMSO vs TP1 7Dup-DMSO		0.8116
z_statistic TP1 CTL-DMSO vs TP1 7Dup-DMSO		-0.23836
ranksum_statistic TP1 CTL-DMSO vs TP1 7Dup-DMSO		2625
FDR TP1 CTL-DMSO vs TP1 7Dup-DMSO		0.86401
pVal (ranksum) TP1 7Dup-DMSO vs TP1 7Dup-Bai		0.86401
z_statistic TP1 7Dup-DMSO vs TP1 7Dup-Bai		-0.17128
ranksum_statistic TP1 7Dup-DMSO vs TP1 7Dup-Bai		3504.5
FDR TP1 7Dup-DMSO vs TP1 7Dup-Bai		0.86401
pVal (ranksum) TP2 CTL-DMSO vs TP2 7Dup-DMSO	#	0.079096
z_statistic TP2 CTL-DMSO vs TP2 7Dup-DMSO		-1.756
ranksum_statistic TP2 CTL-DMSO vs TP2 7Dup-DMSO		3917
FDR TP2 CTL-DMSO vs TP2 7Dup-DMSO		0.15819
pVal (ranksum) TP2 7Dup-DMSO vs TP2 7Dup-Bai	***	0.00033758
z_statistic TP2 7Dup-DMSO vs TP2 7Dup-Bai		-3.5846
ranksum_statistic TP2 7Dup-DMSO vs TP2 7Dup-Bai		2679
FDR TP2 7Dup-DMSO vs TP2 7Dup-Bai	**	0.0013503
