## Supplementary File 1 for "Baicalin ameliorates behavioral and physiological deficits in *Gtf2i*-duplication mice and modulates synaptic activity in 7q11.23 Duplication Syndrome patient-derived neurons": Fig4_nEvokedAP.xlsx

### Sheet: nEvokedAP
Field	Statistical_Significance_Symbol	Value
mean TP1 Control		2.8182
median TP1 Control		0
std TP1 Control		4.5212
Sample Size TP1 Control		22
Values of TP1 Control		0 5 1 0 0 0 0 16 3 0 6 0 2 6 5 0 4 0 0 0 0 14
mean TP1 7Dup		7.3333
median TP1 7Dup		5
std TP1 7Dup		10.1856
Sample Size TP1 7Dup		30
Values of TP1 7Dup		0 7 7 0 9 7 0 0 14 0 0 7 0 0 20 0 35 0 22 37 11 6 5 0 0 8 20 0 5 0
mean TP1 7Dup-Bai		4.32
median TP1 7Dup-Bai		5
std TP1 7Dup-Bai		3.8484
Sample Size TP1 7Dup-Bai		25
Values of TP1 7Dup-Bai		0 7 0 9 6 0 7 7 0 2 12 9 3 7 5 0 8 0 6 9 4 7 0 0 0
mean TP2 Control		3.8889
median TP2 Control		1
std TP2 Control		5.5176
Sample Size TP2 Control		36
Values of TP2 Control		0 5 0 6 0 7 22 0 22 0 0 6 0 7 7 0 4 0 0 1 0 0 6 1 11 6 0 0 2 7 6 0 7 0 0 7
mean TP2 7Dup		5.9706
median TP2 7Dup		6.5
std TP2 7Dup		5.9923
Sample Size TP2 7Dup		34
Values of TP2 7Dup		8 7 0 0 11 14 6 10 8 14 0 5 0 0 0 10 28 0 12 7 0 7 10 0 0 7 7 0 6 4 9 5 8 0
mean TP2 7Dup-Bai		7.6389
median TP2 7Dup-Bai		6.5
std TP2 7Dup-Bai		7.6238
Sample Size TP2 7Dup-Bai		36
Values of TP2 7Dup-Bai		11 0 2 18 9 0 9 0 0 6 6 9 2 14 23 19 0 6 0 3 29 8 1 0 0 0 18 18 7 15 6 7 0 7 7 15
pVal (ranksum) TP1 Control vs TP1 7Dup		0.12714
z_statistic TP1 Control vs TP1 7Dup		-1.5255
ranksum_statistic TP1 Control vs TP1 7Dup		505.5
FDR TP1 Control vs TP1 7Dup		0.25428
pVal (ranksum) TP1 7Dup vs TP1 7Dup-Bai		0.81215
z_statistic TP1 7Dup vs TP1 7Dup-Bai		0.23766
ranksum_statistic TP1 7Dup vs TP1 7Dup-Bai		854
FDR TP1 7Dup vs TP1 7Dup-Bai		0.81215
pVal (ranksum) TP2 Control vs TP2 7Dup	#	0.05891
z_statistic TP2 Control vs TP2 7Dup		-1.8889
ranksum_statistic TP2 Control vs TP2 7Dup		1123
FDR TP2 Control vs TP2 7Dup		0.23564
pVal (ranksum) TP2 7Dup vs TP2 7Dup-Bai		0.44409
z_statistic TP2 7Dup vs TP2 7Dup-Bai		-0.76531
ranksum_statistic TP2 7Dup vs TP2 7Dup-Bai		1142.5
FDR TP2 7Dup vs TP2 7Dup-Bai		0.59212
