## Supplementary File 1 for "Baicalin ameliorates behavioral and physiological deficits in *Gtf2i*-duplication mice and modulates synaptic activity in 7q11.23 Duplication Syndrome patient-derived neurons": Fig4_SqrtN_SpontAP.xlsx

### Sheet: SqrtN_SpontAP
Field	Statistical_Significance_Symbol	Value
mean Control		0.18967
median Control		0
std Control		0.7665
Sample Size Control		25
Values of Control		0 0 0 0 0 0 0 0 0 0 0 0 0 0 0 1 0 0 0 0 0 0 0 0 3.7417
mean 7Dup		0.58383
median 7Dup		0
std 7Dup		1.4869
Sample Size 7Dup		33
Values of 7Dup		0 1 0 0 0 0 0 0 0 0 0 0 0 0 0 0 0 6.4807 0 4.6904 0 0 2 0 0 0 0 0 2.4495 2.6458 0 0 0
mean 7Dup-Bai		0.28394
median 7Dup-Bai		0
std 7Dup-Bai		0.69004
Sample Size 7Dup-Bai		26
Values of 7Dup-Bai		0 1.4142 0 2.2361 2 0 0 0 0 0 0 0 0 0 0 0 1.7321 0 0 0 0 0 0 0 0 0
mean Control		0.23778
median Control		0
std Control		0.7863
Sample Size Control		35
Values of Control		0 0 1 0 0 0 3.873 0 2.4495 0 0 0 0 0 0 0 0 0 0 0 0 0 0 0 0 0 0 0 0 0 0 0 0 0 1
mean 7Dup		1.0079
median 7Dup		0
std 7Dup		2.0106
Sample Size 7Dup		35
Values of 7Dup		2.4495 0 0 0 0 3.1623 0 0 5.5678 2.8284 1.7321 0 0 0 0 0 0 9.3274 0 1.7321 0 1 0 0 0 0 1 2.2361 0 0 0 0 0 4.2426 0
mean 7Dup-Bai		1.5694
median 7Dup-Bai		0
std 7Dup-Bai		2.7585
Sample Size 7Dup-Bai		36
Values of 7Dup-Bai		0 0 0 11.9164 1.41421 0 4.69042 0 0 0 0 0 0 0 4.69042 0 0 0 0 0 7.93725 3.16228 0 0 0 0 3.4641 4.89898 1 6.32456 0 3 0 0 2 2
pVal (ranksum) Control vs 7Dup		0.26006
z_statistic Control vs 7Dup		-1.1262
ranksum_statistic Control vs 7Dup		694
FDR Control vs 7Dup		0.52013
pVal (ranksum) 7Dup vs 7Dup-Bai		0.67415
z_statistic 7Dup vs 7Dup-Bai		0.42046
ranksum_statistic 7Dup vs 7Dup-Bai		1008.5
FDR 7Dup vs 7Dup-Bai		0.67415
pVal (ranksum) Control vs 7Dup	*	0.035406
z_statistic Control vs 7Dup		-2.1037
ranksum_statistic Control vs 7Dup		1113.5
FDR Control vs 7Dup		0.14162
pVal (ranksum) 7Dup vs 7Dup-Bai		0.50357
z_statistic 7Dup vs 7Dup-Bai		-0.66888
ranksum_statistic 7Dup vs 7Dup-Bai		1210.5
FDR 7Dup vs 7Dup-Bai		0.67143
