## Supplementary File 1 for "Baicalin ameliorates behavioral and physiological deficits in *Gtf2i*-duplication mice and modulates synaptic activity in 7q11.23 Duplication Syndrome patient-derived neurons": Fig5_AveragePeaksPerCell2MinBai.xlsx

### Sheet: AveragePeaksPerUnit2MinBai
Field	Statistical_Significance_Symbol	Value
mean TP1 Control		2.7555
median TP1 Control		2.732
std TP1 Control		0.78387
Sample Size TP1 Control		36
Values of TP1 Control		2.0533 5.301 4.3193 3.2821 3.5926 2.16 3.5652 3.2778 1.9 2.8559 3.1278 2.3778 3.2959 2.9444 2.8148 3.7576 2.7941 1.4286 2.4 2.3692 2.2549 1.75 2.1538 1.8 3.6667 2 2.087 2.0323 2.4746 2.7816 2.4649 3.0103 2.3786 3.0658 2.9792 2.6824
mean TP1 7Dup		2.7385
median TP1 7Dup		2.7825
std TP1 7Dup		0.42547
Sample Size TP1 7Dup		38
Values of TP1 7Dup		2.3444 2.5366 3.3171 2.3889 2.5769 2.9255 2.7431 2.9813 3.058 2.9344 2.1923 3.0588 3.2086 2.49 2.5556 3 2.4255 2.0455 2.4364 2.6237 2.165 2.8218 3.0096 2.6562 2.2 3.2128 3.7021 3.626 3.2245 2.9 2.9834 3.0476 2.5714 1.9775 2 2.8264 2.8407 2.4545
mean TP1 7Dup-Bai		2.5526
median TP1 7Dup-Bai		2.5417
std TP1 7Dup-Bai		0.49457
Sample Size TP1 7Dup-Bai		32
Values of TP1 7Dup-Bai		2.3761 2.88 2.6275 2.6184 2.1875 1.9655 2.4444 2 2.3125 2.3571 1.8842 2.55 3.1282 2.6849 3.3243 2.8865 2.7259 3.3243 2.5918 2.1569 3.3636 2.675 3.4242 2.381 2.9583 2.3629 2.5333 2.4776 2.9867 1.1667 1.8667 2.4595
mean TP2 Control		2.5539
median TP2 Control		2.604
std TP2 Control		0.58879
Sample Size TP2 Control		12
Values of TP2 Control		2.5414 1.8919 2.3704 2.8636 3 1.9333 1.7241 2.8416 3.6471 2 3.1667 2.6667
mean TP2 7Dup		3.0091
median TP2 7Dup		2.9194
std TP2 7Dup		0.6868
Sample Size TP2 7Dup		36
Values of TP2 7Dup		3.291 3.8312 4.4571 1.7778 2.5556 2.4167 2.0213 3.4255 2.8862 3.3733 2.8906 2.9765 2.7417 3.0918 2.3333 2.1786 2.6667 3.376 2.7284 2.5994 3.4967 3.1176 3.4027 3.2571 2.2421 1.8333 2.9481 3.4815 4.5 4.4727 2.6774 4.0722 2.6528 2.7586 3.0804 2.7167
mean TP2 7Dup-Bai		3.1273
median TP2 7Dup-Bai		3.0222
std TP2 7Dup-Bai		0.69586
Sample Size TP2 7Dup-Bai		38
Values of TP2 7Dup-Bai		3.1785 3.7847 4.0761 4.8889 2.3333 2.9778 3.6667 2.7885 2.1071 2.7458 2.6084 3.2889 4.5254 3.2093 2.4783 2.9024 2.6585 2.1111 2.8148 2.5833 3 4.3261 3.1364 3.3571 2.875 3.5714 2.8571 3.069 3.0444 3.382 3.155 3.8171 4.3253 3.4 2.4444 1.6 2.75 3
pVal (ranksum) TP1 Control vs TP1 7Dup		0.6419
z_statistic TP1 Control vs TP1 7Dup		-0.46504
ranksum_statistic TP1 Control vs TP1 7Dup		1306.5
FDR TP1 Control vs TP1 7Dup		0.6419
pVal (ranksum) TP1 7Dup vs TP1 7Dup-Bai		0.11687
z_statistic TP1 7Dup vs TP1 7Dup-Bai		1.568
ranksum_statistic TP1 7Dup vs TP1 7Dup-Bai		1482.5
FDR TP1 7Dup vs TP1 7Dup-Bai		0.23375
pVal (ranksum) TP2 Control vs TP2 7Dup	#	0.056804
z_statistic TP2 Control vs TP2 7Dup		-1.9048
ranksum_statistic TP2 Control vs TP2 7Dup		213.5
FDR TP2 Control vs TP2 7Dup		0.22722
pVal (ranksum) TP2 7Dup vs TP2 7Dup-Bai		0.44902
z_statistic TP2 7Dup vs TP2 7Dup-Bai		-0.75704
ranksum_statistic TP2 7Dup vs TP2 7Dup-Bai		1279.5
FDR TP2 7Dup vs TP2 7Dup-Bai		0.5987
