## Supplementary File 1 for "Baicalin ameliorates behavioral and physiological deficits in *Gtf2i*-duplication mice and modulates synaptic activity in 7q11.23 Duplication Syndrome patient-derived neurons": Fig5_nActivePerRegionMax2MinBai.xlsx

### Sheet: nActivePerRegionMax2MinBai
Field	Statistical_Significance_Symbol	Value
mean TP1 Control		76.1386
median TP1 Control		65.9342
std TP1 Control		60.714
Sample Size TP1 Control		36
Values of TP1 Control		174.6699 206 119 39 27 25 69 18 10 115.7576 180 45 98 54 54 66 34 7 15 65.86838 102 12 13 5 6 8 93.45489 156.3714 177.8675 87 114 195 140 76 48 85
mean TP1 7Dup		95.7306
median TP1 7Dup		94
std TP1 7Dup		51.1639
Sample Size TP1 7Dup		38
Values of TP1 7Dup		180.4405 246 82.40204 54 78 94 109 107 138 122 182.892 85 163 100 90 50 47 22 55 93 104.7834 101 104.3054 64 15 47 94 131 49 40 189.2378 21 119 90.00813 112.7696 121.593 113.3318 22
mean TP1 7Dup-Bai		63.1691
median TP1 7Dup-Bai		51.5859
std TP1 7Dup-Bai		38.9513
Sample Size TP1 7Dup-Bai		32
Values of TP1 7Dup-Bai		120.9848 50 51 76 32 29 9 18 16 28 96.26499 120.7654 78 73 111 141 135 37 49 52.17183 55 40 99 42 48 124 90 67 75 6.224702 15 37
mean TP2 Control		55.5384
median TP2 Control		29.5
std TP2 Control		56.6525
Sample Size TP2 Control		12
Values of TP2 Control		162.0339 37 81 22 5 15 58.42724 101 153 14 6 12
mean TP2 7Dup		122.0545
median TP2 7Dup		94
std TP2 7Dup		104.5409
Sample Size TP2 7Dup		36
Values of TP2 7Dup		196.2373 77 35 9 9 24 47 189.8511 246 150 64 85 120 98 15 56 93 251.1774 337.9659 327 451 68 226 175 95 6 135 226.6397 124.9136 55 31 97 72 29 112 60.17618
mean TP2 7Dup-Bai		68.0323
median TP2 7Dup-Bai		44
std TP2 7Dup-Bai		68.7406
Sample Size TP2 7Dup-Bai		38
Values of TP2 7Dup-Bai		301.8456 274 92 18 21 45 129 104 28 59 151.4059 180 59 43 23 41 41 18 54 12 81 46 22 14 16 63 14 29 138.9768 89 129 82 83 15 18 10 24 17
pVal (ranksum) TP1 Control vs TP1 7Dup	#	0.064391
z_statistic TP1 Control vs TP1 7Dup		-1.8495
ranksum_statistic TP1 Control vs TP1 7Dup		1178.5
FDR TP1 Control vs TP1 7Dup	#	0.064391
pVal (ranksum) TP1 7Dup vs TP1 7Dup-Bai	**	0.0071825
z_statistic TP1 7Dup vs TP1 7Dup-Bai		2.6883
ranksum_statistic TP1 7Dup vs TP1 7Dup-Bai		1577.5
FDR TP1 7Dup vs TP1 7Dup-Bai	*	0.017167
pVal (ranksum) TP2 Control vs TP2 7Dup	*	0.025989
z_statistic TP2 Control vs TP2 7Dup		-2.2264
ranksum_statistic TP2 Control vs TP2 7Dup		200
FDR TP2 Control vs TP2 7Dup	*	0.034652
pVal (ranksum) TP2 7Dup vs TP2 7Dup-Bai	**	0.0085833
z_statistic TP2 7Dup vs TP2 7Dup-Bai		2.6282
ranksum_statistic TP2 7Dup vs TP2 7Dup-Bai		1593.5
FDR TP2 7Dup vs TP2 7Dup-Bai	*	0.017167
