## Supplementary File 1 for "Baicalin ameliorates behavioral and physiological deficits in *Gtf2i*-duplication mice and modulates synaptic activity in 7q11.23 Duplication Syndrome patient-derived neurons": SupFig1_RdiTreatment.xlsx

### Sheet: SPMalRdiTreatment
Field	Statistical_Significance_Symbol	Value
mean WT		0.20918
median WT		0.2582
std WT		0.38299
Sample Size WT		59
Values of WT		0.50228 0.19321 0.47631 0.17781 0.5661 0.63356 0.62459 0.8381 -0.44427 0.48169 0.74689 -0.43027 0.52736 0.68385 0.054186 0.44668 0.43333 -0.30276 0.39292 0.092144 -0.06178 0.41975 0.093839 0.24152 -0.3219 -0.7193 0.37796 0.45437 0.031871 -0.34668 0.40793 0.073298 0.61456 0.30565 0.023382 0.30869 -0.56265 -0.10518 -0.060663 0.36337 -0.50647 0.65521 0.25374 0.55448 0.15806 0.22422 0.66947 0.8471 0.…
mean Dup		0.10711
median Dup		0.14742
std Dup		0.30565
Sample Size Dup		56
Values of Dup		-0.18188 0.041446 0.15509 0.19716 0.46054 0.55947 -0.018617 0.31258 -0.38384 -0.082154 0.025712 -0.03263 0.34176 -0.23945 -0.091193 0.25004 0.31949 0.22766 0.43893 0.093437 -0.040196 0.067571 0.40763 -0.24263 0.15467 0.12825 0.26643 -0.3053 0.21247 0.49817 0.15846 0.74903 0.095231 0.16571 -0.57111 0.052322 -0.16169 0.69231 0.66128 -0.039431 -0.41645 0.20067 -0.093941 0.33342 -0.080335 0.35137 0.1…
mean Dup-Bai		0.25737
median Dup-Bai		0.19367
std Dup-Bai		0.46015
Sample Size Dup-Bai		14
Values of Dup-Bai		0.61119 -0.084579 -0.13594 0.19647 0.33565 0.79716 0.84007 0.86218 0.73565 -0.045598 -0.22613 -0.62542 0.19088 0.15155
pVal (ranksum) WT vs Dup	#	0.070272
z_statistic WT vs Dup		1.8102
ranksum_statistic WT vs Dup		3746
FDR WT vs Dup		0.14054
pVal (ranksum) Dup vs Dup-Bai		0.28711
z_statistic Dup vs Dup-Bai		-1.0645
ranksum_statistic Dup vs Dup-Bai		1915
FDR Dup vs Dup-Bai		0.28711

### Sheet: SxPMalRdiTreatment
Field	Statistical_Significance_Symbol	Value
mean WT		0.18135
median WT		0.20751
std WT		0.27531
Sample Size WT		58
Values of WT		0.58364 0.21372 0.042839 -0.010892 0.53907 0.52891 0.098693 0.13789 0.3562 0.25616 0.3308 0.37201 -0.10259 -0.2969 -0.21172 -0.061986 0.35859 0.12036 -0.036424 0.038844 -0.42258 0.59378 0.11526 0.25 0.18792 0.33249 0.20017 0.28698 0.21519 0.41336 -0.018913 0.22839 0.29673 0.41085 -0.0038079 0.43003 0.22485 0.56966 0.39687 -0.21158 0.13138 0.10287 0.61406 0.26977 -0.53849 0.66656 0.41188 0.25801 -…
mean Dup		0.19161
median Dup		0.20424
std Dup		0.31139
Sample Size Dup		56
Values of Dup		0.4472 0.29385 0.48309 0.15384 0.38765 0.39643 -0.012968 0.066143 -0.37645 0.6727 -0.16514 0.35498 1 0.15291 -0.41674 0.16982 0.44634 0.19566 -0.41692 0.098695 0.020134 0.047551 0.08709 0.44177 0.16115 0.22806 0.30628 0.074349 0.11699 0.001918 0.36718 -0.16669 0.59218 0.22082 0.17205 0.21283 0.36676 0.52256 0.64239 0.17915 -0.68747 0.60808 0.56535 -0.22295 -0.074137 0.22523 -0.12202 0.40406 -0.11…
mean Dup-Bai		0.16294
median Dup-Bai		0.10152
std Dup-Bai		0.26921
Sample Size Dup-Bai		14
Values of Dup-Bai		-0.11211 0.39331 0.27715 0.68892 -0.0021389 0.64971 0.27886 0.11029 0.090047 -0.14513 -0.13896 0.15205 -0.053641 0.092751
pVal (ranksum) WT vs Dup		0.79212
z_statistic WT vs Dup		-0.26356
ranksum_statistic WT vs Dup		3288
FDR WT vs Dup		0.79212
pVal (ranksum) Dup vs Dup-Bai		0.48554
z_statistic Dup vs Dup-Bai		0.69742
ranksum_statistic Dup vs Dup-Bai		2036
FDR Dup vs Dup-Bai		0.79212

### Sheet: ESPMalRdiTreatment
Field	Statistical_Significance_Symbol	Value
mean WT		0.24837
median WT		0.23859
std WT		0.2468
Sample Size WT		59
Values of WT		0.27672 -0.42567 0.63847 0.23013 0.66843 0.15026 0.40769 0.28917 0.091297 0.7636 0.47319 0.40427 0.47851 0.53327 0.19663 0.22815 0.3733 0.53706 0.1815 0.456 -0.20127 0.38049 0.22423 -0.074349 0.028557 0.031246 0.68653 0.056753 -0.073659 0.43659 0.24543 0.19366 0.19726 -0.073373 -0.075967 0.053892 0.31594 0.32294 0.31821 0.56843 0.12184 0.2937 0.63044 0.23378 0.20205 -0.073261 0.11218 0.50922 0.34…
mean Dup		0.22939
median Dup		0.20831
std Dup		0.24822
Sample Size Dup		56
Values of Dup		-0.24318 0.020749 0.10357 0.15865 0.368 0.076117 -0.11686 -0.12279 0.51425 0.41776 -0.16357 0.2598 0.038684 0.063003 0.59932 0.69449 0.23822 0.5534 0.063413 0.23993 0.3365 0.21103 0.083113 0.24832 0.41035 0.083845 0.23239 0.11077 0.18549 0.45915 0.37462 -0.31313 0.088385 0.44775 0.10576 0.20559 0.30462 0.23842 0.10324 0.1517 -0.049082 -0.031826 -0.1276 0.47127 0.19858 0.37482 0.7435 0.76098 0.612…
mean Dup-Bai		0.13879
median Dup-Bai		0.038329
std Dup-Bai		0.29737
Sample Size Dup-Bai		14
Values of Dup-Bai		0.04589 0.42153 -0.13345 0.31364 -0.06684 0.47463 0.78584 -0.2004 -0.22698 0.25882 0.33445 -0.048121 0.030769 -0.04677
pVal (ranksum) WT vs Dup		0.59308
z_statistic WT vs Dup		0.53437
ranksum_statistic WT vs Dup		3518
FDR WT vs Dup		0.59308
pVal (ranksum) Dup vs Dup-Bai		0.20407
z_statistic Dup vs Dup-Bai		1.27
ranksum_statistic Dup vs Dup-Bai		2075
FDR Dup vs Dup-Bai		0.40814

### Sheet: SPFemRdiTreatment
Field	Statistical_Significance_Symbol	Value
mean WT		0.20345
median WT		0.2382
std WT		0.30361
Sample Size WT		55
Values of WT		0.25882 -0.34535 0.58713 -0.0093429 -0.010184 0.11868 0.37927 0.59676 0.10229 0.39917 0.85716 -0.0047143 0.33614 0.11163 0.49501 0.23007 0.52316 -0.018349 0.51405 0.085959 0.57174 0.15865 0.2382 -0.0028986 0.37307 0.40948 0.14045 0.50422 0.22634 0.38076 0.12925 0.27179 0.2614 0.40316 0.5672 -0.22287 0.47806 0.033456 0.49436 0.27564 -0.14264 -0.25842 -0.45846 0.51357 -0.39671 0.027372 0.39831 -0.3…
mean Dup		0.18498
median Dup		0.20545
std Dup		0.3135
Sample Size Dup		56
Values of Dup		-0.091305 0.17807 0.35148 0.0096389 0.19689 0.49632 -0.5319 0.4831 0.38371 0.29983 0.093518 -0.051727 -0.084815 -0.018279 -0.033986 -0.09382 0.36255 0.019728 0.25344 0.29221 0.10521 0.38204 0.62767 0.60229 0.35598 0.81225 0.64679 0.17459 0.36 0.39715 0.4306 0.3254 0.5091 -0.027597 0.43537 0.48063 0.75958 -0.013858 -0.18635 0.039119 -0.43118 0.10475 -0.20626 0.39514 -0.12807 0.1614 -0.77957 0.3674…
mean Dup-Bai		0.17589
median Dup-Bai		0.33551
std Dup-Bai		0.40411
Sample Size Dup-Bai		20
Values of Dup-Bai		-0.66606 0.35933 0.36707 0.43652 -0.054513 0.57273 0.3117 0.39758 0.053082 0.46077 0.44252 -0.14276 0.12262 0.22855 -0.91314 -0.15836 0.724 0.16866 0.38026 0.42731
pVal (ranksum) WT vs Dup		0.58536
z_statistic WT vs Dup		0.54557
ranksum_statistic WT vs Dup		3173
FDR WT vs Dup		0.64126
pVal (ranksum) Dup vs Dup-Bai		0.64126
z_statistic Dup vs Dup-Bai		-0.46594
ranksum_statistic Dup vs Dup-Bai		2116
FDR Dup vs Dup-Bai		0.64126

### Sheet: SxPFemRdiTreatment
Field	Statistical_Significance_Symbol	Value
mean WT		0.001014
median WT		-0.046239
std WT		0.28415
Sample Size WT		55
Values of WT		-0.17681 -0.2494 0.19022 -0.20335 -0.35316 -0.10825 0.30684 -0.090474 -0.12517 -0.2181 -0.15844 -0.046239 0.5478 -0.073705 -0.26515 0.3375 0.011886 -0.33381 -0.17649 0.071763 -0.064346 0.2208 -0.26848 -0.087094 0.2338 0.427 -0.17709 0.0017489 0.37364 0.20265 0.43303 -0.36865 0.2836 0.20973 0.11294 -0.24837 0.24183 -0.16661 0.28804 -0.45583 0.065553 -0.67041 0.19397 -0.68505 -0.33205 0.054869 0.20…
mean Dup		-0.10632
median Dup		-0.11616
std Dup		0.28834
Sample Size Dup		56
Values of Dup		-0.14707 0.089504 -0.4388 0.19638 -0.16938 -0.14159 -0.36498 0.021952 0.2176 0.088904 0.11308 0.14961 0.12733 0.12046 -0.1849 0.44848 0.066719 -0.22205 -0.19191 0.069796 0.00091102 0.35278 0.40527 0.069359 0.18517 -0.093115 0.011463 -0.27731 -0.094607 -0.63281 -0.68096 -0.74393 -0.28791 -0.32119 -0.52118 -0.13665 -0.2093 -0.026527 -0.34321 0.019244 -0.23493 -0.2077 -0.85657 -0.12653 -0.28424 -0.3…
mean Dup-Bai		-0.12403
median Dup-Bai		-0.21926
std Dup-Bai		0.38984
Sample Size Dup-Bai		20
Values of Dup-Bai		-0.14843 -0.69979 -0.16587 -0.31807 0.73578 -0.22167 -0.21686 -0.25232 -0.34605 -0.013899 -0.33127 0.077717 -0.45231 -0.34457 -0.31923 0.98047 0.06833 -0.43642 -0.16688 0.090843
pVal (ranksum) WT vs Dup	#	0.06531
z_statistic WT vs Dup		1.8431
ranksum_statistic WT vs Dup		3393
FDR WT vs Dup		0.13062
pVal (ranksum) Dup vs Dup-Bai		0.23119
z_statistic Dup vs Dup-Bai		1.1973
ranksum_statistic Dup vs Dup-Bai		2258
FDR Dup vs Dup-Bai		0.23119

### Sheet: ESPFemRdiTreatment
Field	Statistical_Significance_Symbol	Value
mean WT		0.31481
median WT		0.27356
std WT		0.25792
Sample Size WT		55
Values of WT		0.23663 0.061838 0.35686 0.16302 0.17702 0.60938 0.62673 0.27356 0.051211 0.46351 0.50736 0.40287 0.67779 0.10013 0.64194 0.24433 0.20994 0.24275 0.52836 0.27436 0.83128 0.85153 0.80731 0.34073 -0.004217 0.17909 0.091145 0.16433 0.16809 -0.064862 -0.12469 0.62464 -0.1016 0.43803 -0.023397 0.14632 -0.070826 0.20401 0.26967 0.50417 0.66824 0.68778 0.42684 0.22622 0.40339 0.13637 -0.14692 0.029839 0…
mean Dup		0.23186
median Dup		0.23949
std Dup		0.2371
Sample Size Dup		56
Values of Dup		0.14701 -0.20579 0.33033 0.18549 0.48329 0.062126 0.35695 0.24267 0.63678 0.25228 0.15683 0.46721 0.55376 0.46819 0.24682 0.24472 -0.21949 -0.17007 0.17628 0.61108 0.13178 0.23297 0.33966 0.38282 0.48225 0.55813 0.53339 0.19353 0.11215 0.11986 0.0021053 0.41281 0.44132 0.0068272 -0.036797 0.56431 0.2199 0.25773 0.15791 0.34248 0.30114 0.23631 0.39661 -0.43995 0.61842 0.061652 0.35712 0.32606 0.17…
mean Dup-Bai		0.18911
median Dup-Bai		0.17799
std Dup-Bai		0.3146
Sample Size Dup-Bai		20
Values of Dup-Bai		0.069413 0.57488 -0.31864 0.80789 -0.14441 0.28923 -0.0043894 0.079715 0.089262 0.55309 -0.00076888 -0.46293 0.29821 0.51192 0.44093 0.39492 0.29632 0.25625 -0.048408 0.099741
pVal (ranksum) WT vs Dup		0.17966
z_statistic WT vs Dup		1.3418
ranksum_statistic WT vs Dup		3308
FDR WT vs Dup		0.35932
pVal (ranksum) Dup vs Dup-Bai		0.4976
z_statistic Dup vs Dup-Bai		0.67827
ranksum_statistic Dup vs Dup-Bai		2214
FDR Dup vs Dup-Bai		0.4976
