## Supplementary File 1 for "Baicalin ameliorates behavioral and physiological deficits in *Gtf2i*-duplication mice and modulates synaptic activity in 7q11.23 Duplication Syndrome patient-derived neurons": SupFig1_RdiWtBai.xlsx

### Sheet: SPMalRdiWtBai
Field	Statistical_Significance_Symbol	Value
mean WT		0.20918
median WT		0.2582
std WT		0.38299
Sample Size WT		59
Values of WT		0.50228 0.19321 0.47631 0.17781 0.5661 0.63356 0.62459 0.8381 -0.44427 0.48169 0.74689 -0.43027 0.52736 0.68385 0.054186 0.44668 0.43333 -0.30276 0.39292 0.092144 -0.06178 0.41975 0.093839 0.24152 -0.3219 -0.7193 0.37796 0.45437 0.031871 -0.34668 0.40793 0.073298 0.61456 0.30565 0.023382 0.30869 -0.56265 -0.10518 -0.060663 0.36337 -0.50647 0.65521 0.25374 0.55448 0.15806 0.22422 0.66947 0.8471 0.…
mean WT Bai		0.16571
median WT Bai		0.18542
std WT Bai		0.35492
Sample Size WT Bai		23
Values of WT Bai		0.68651 0.23227 0.039385 0.56492 0.35045 0.42793 0.59262 0.59266 0.17945 0.18542 -0.044213 0.45196 0.40091 0.36756 -0.074428 -0.4756 -0.036814 -0.53374 0.1079 -0.46215 0.12371 0.39319 -0.25849
pVal (ranksum) WT vs WT Bai		0.57726
z_statistic WT vs WT Bai		0.55739
ranksum_statistic WT vs WT Bai		2503

### Sheet: SxPMalRdiWtBai
Field	Statistical_Significance_Symbol	Value
mean WT		0.18135
median WT		0.20751
std WT		0.27531
Sample Size WT		58
Values of WT		0.58364 0.21372 0.042839 -0.010892 0.53907 0.52891 0.098693 0.13789 0.3562 0.25616 0.3308 0.37201 -0.10259 -0.2969 -0.21172 -0.061986 0.35859 0.12036 -0.036424 0.038844 -0.42258 0.59378 0.11526 0.25 0.18792 0.33249 0.20017 0.28698 0.21519 0.41336 -0.018913 0.22839 0.29673 0.41085 -0.0038079 0.43003 0.22485 0.56966 0.39687 -0.21158 0.13138 0.10287 0.61406 0.26977 -0.53849 0.66656 0.41188 0.25801 -…
mean WT Bai		0.24904
median WT Bai		0.29791
std WT Bai		0.30068
Sample Size WT Bai		22
Values of WT Bai		-0.22716 -0.086703 0.46821 0.42938 0.40346 0.13298 0.26499 0.40466 0.77997 0.44363 -0.27319 0.50541 0.25109 -0.30238 0.47721 0.21684 0.33082 0.10524 0.49879 0.098471 0.65761 -0.10035
pVal (ranksum) WT vs WT Bai		0.30856
z_statistic WT vs WT Bai		-1.0183
ranksum_statistic WT vs WT Bai		2254

### Sheet: ESPMalRdiWtBai
Field	Statistical_Significance_Symbol	Value
mean WT		0.24837
median WT		0.23859
std WT		0.2468
Sample Size WT		59
Values of WT		0.27672 -0.42567 0.63847 0.23013 0.66843 0.15026 0.40769 0.28917 0.091297 0.7636 0.47319 0.40427 0.47851 0.53327 0.19663 0.22815 0.3733 0.53706 0.1815 0.456 -0.20127 0.38049 0.22423 -0.074349 0.028557 0.031246 0.68653 0.056753 -0.073659 0.43659 0.24543 0.19366 0.19726 -0.073373 -0.075967 0.053892 0.31594 0.32294 0.31821 0.56843 0.12184 0.2937 0.63044 0.23378 0.20205 -0.073261 0.11218 0.50922 0.34…
mean WT Bai		0.2259
median WT Bai		0.25528
std WT Bai		0.26253
Sample Size WT Bai		23
Values of WT Bai		0.46059 -0.20797 0.53617 0.1459 0.22693 0.088335 0.38537 0.41139 0.17799 0.33048 0.38675 0.0072653 0.032435 -0.2177 0.46674 0.70481 0.25528 0.32228 -0.40942 0.34885 0.09656 0.41921 0.22736
pVal (ranksum) WT vs WT Bai		0.93419
z_statistic WT vs WT Bai		0.082576
ranksum_statistic WT vs WT Bai		2457

### Sheet: SPFemRdiWtBai
Field	Statistical_Significance_Symbol	Value
mean WT		0.20345
median WT		0.2382
std WT		0.30361
Sample Size WT		55
Values of WT		0.25882 -0.34535 0.58713 -0.0093429 -0.010184 0.11868 0.37927 0.59676 0.10229 0.39917 0.85716 -0.0047143 0.33614 0.11163 0.49501 0.23007 0.52316 -0.018349 0.51405 0.085959 0.57174 0.15865 0.2382 -0.0028986 0.37307 0.40948 0.14045 0.50422 0.22634 0.38076 0.12925 0.27179 0.2614 0.40316 0.5672 -0.22287 0.47806 0.033456 0.49436 0.27564 -0.14264 -0.25842 -0.45846 0.51357 -0.39671 0.027372 0.39831 -0.3…
mean WT Bai		0.16411
median WT Bai		0.13972
std WT Bai		0.44392
Sample Size WT Bai		20
Values of WT Bai		-0.48166 0.6229 -0.48281 -0.33737 0.14592 0.85361 -0.12134 0.67979 0.15705 0.059875 0.93311 0.49515 0.12782 -0.038351 -0.059102 0.13353 0.45528 0.5604 0.17376 -0.59535
pVal (ranksum) WT vs WT Bai		0.697
z_statistic WT vs WT Bai		0.38938
ranksum_statistic WT vs WT Bai		2123

### Sheet: SxPFemRdiWtBai
Field	Statistical_Significance_Symbol	Value
mean WT		0.001014
median WT		-0.046239
std WT		0.28415
Sample Size WT		55
Values of WT		-0.17681 -0.2494 0.19022 -0.20335 -0.35316 -0.10825 0.30684 -0.090474 -0.12517 -0.2181 -0.15844 -0.046239 0.5478 -0.073705 -0.26515 0.3375 0.011886 -0.33381 -0.17649 0.071763 -0.064346 0.2208 -0.26848 -0.087094 0.2338 0.427 -0.17709 0.0017489 0.37364 0.20265 0.43303 -0.36865 0.2836 0.20973 0.11294 -0.24837 0.24183 -0.16661 0.28804 -0.45583 0.065553 -0.67041 0.19397 -0.68505 -0.33205 0.054869 0.20…
mean WT Bai		-0.19726
median WT Bai		-0.30549
std WT Bai		0.34533
Sample Size WT Bai		20
Values of WT Bai		-0.43141 -0.33371 -0.64525 -0.10345 -0.60689 0.23358 0.27993 -0.3072 -0.33468 0.12092 0.073409 0.15465 0.26811 -0.30378 -0.40762 -0.121 -0.3133 -0.31906 0.15157 -1
pVal (ranksum) WT vs WT Bai	*	0.023185
z_statistic WT vs WT Bai		2.2704
ranksum_statistic WT vs WT Bai		2280

### Sheet: ESPFemRdiWtBai
Field	Statistical_Significance_Symbol	Value
mean WT		0.31481
median WT		0.27356
std WT		0.25792
Sample Size WT		55
Values of WT		0.23663 0.061838 0.35686 0.16302 0.17702 0.60938 0.62673 0.27356 0.051211 0.46351 0.50736 0.40287 0.67779 0.10013 0.64194 0.24433 0.20994 0.24275 0.52836 0.27436 0.83128 0.85153 0.80731 0.34073 -0.004217 0.17909 0.091145 0.16433 0.16809 -0.064862 -0.12469 0.62464 -0.1016 0.43803 -0.023397 0.14632 -0.070826 0.20401 0.26967 0.50417 0.66824 0.68778 0.42684 0.22622 0.40339 0.13637 -0.14692 0.029839 0…
mean WT Bai		0.26353
median WT Bai		0.38472
std WT Bai		0.3522
Sample Size WT Bai		20
Values of WT Bai		0.43218 0.53456 0.84966 0.044087 -0.030014 0.20922 0.37588 0.48831 0.58569 0.41655 -0.31562 0.52742 0.21051 0.39356 0.69046 0.42365 0.011913 0.16465 -0.18031 -0.56167
pVal (ranksum) WT vs WT Bai		0.78749
z_statistic WT vs WT Bai		0.26957
ranksum_statistic WT vs WT Bai		2113
