## Supplementary File 1 for "Baicalin ameliorates behavioral and physiological deficits in *Gtf2i*-duplication mice and modulates synaptic activity in 7q11.23 Duplication Syndrome patient-derived neurons": SupFig3_CenterWtBai.xlsx

### Sheet: SP_Male_Center2WtBai
Field	Statistical_Significance_Symbol	Value
mean WT(Dup) Hab		32.2104
median WT(Dup) Hab		32.3438
std WT(Dup) Hab		0.75787
Sample Size WT(Dup) Hab		46
Values of WT(Dup) Hab		32.72252 32.83191 32.47976 31.93994 32.37363 33.35588 31.86326 30.0847 32.07472 30.76129 32.73579 31.33524 31.96828 30.73588 33.36887 31.86828 NaN 31.6326 31.54476 31.56013 31.34818 31.85056 31.85678 31.64456 32.80089 33.59485 32.42944 30.87663 33.04395 32.67879 32.22712 32.33904 32.35996 32.34849 31.85153 32.58851 32.79716 NaN 32.24745 32.69913 33.23279 32.07471 32.65588 33.20958 32.53096 32.731…
mean WT-Bai Hab		32.609
median WT-Bai Hab		32.5602
std WT-Bai Hab		0.58711
Sample Size WT-Bai Hab		22
Values of WT-Bai Hab		33.2119 32.163 32.2604 32.2397 31.5886 32.5594 33.5561 31.398 32.3362 32.3359 32.8302 32.7014 32.2017 32.0929 33.7145 32.9074 32.8102 32.8279 33.3049 32.4993 33.2978 32.561
mean WT(Dup) Trial		32.622
median WT(Dup) Trial		32.663
std WT(Dup) Trial		0.64739
Sample Size WT(Dup) Trial		46
Values of WT(Dup) Trial		33.70902 32.92019 33.00306 32.32171 32.856 33.188 32.46071 30.30584 33.0365 31.86707 33.12187 31.30534 33.01968 32.36939 33.64443 32.50563 NaN 32.04299 32.40573 32.16628 31.84338 32.93868 32.58378 32.52456 33.52962 33.85904 32.67514 31.92061 32.39687 33.05072 32.69717 33.02154 32.39542 32.4868 31.92629 32.50988 32.6509 NaN 32.18805 32.94288 33.01627 31.95121 32.77859 33.29365 32.90574 33.03247
mean WT-Bai Trial		32.8516
median WT-Bai Trial		32.8666
std WT-Bai Trial		0.62387
Sample Size WT-Bai Trial		22
Values of WT-Bai Trial		33.3864 32.1859 32.5645 32.5868 31.8623 32.9599 33.9673 31.4778 32.516 32.5638 33.3813 33.0082 32.4742 32.3745 33.969 33.1763 33.1498 32.8682 33.6452 32.5412 33.2109 32.865
pVal (ranksum) WT(Dup) Hab vs WT-Bai Hab	#	0.052582
z_statistic WT(Dup) Hab vs WT-Bai Hab		-1.9383
ranksum_statistic WT(Dup) Hab vs WT-Bai Hab		1331
FDR WT(Dup) Hab vs WT-Bai Hab		0.10516
pVal (ranksum) WT(Dup) Trial vs WT-Bai Trial		0.19393
z_statistic WT(Dup) Trial vs WT-Bai Trial		-1.299
ranksum_statistic WT(Dup) Trial vs WT-Bai Trial		1378
FDR WT(Dup) Trial vs WT-Bai Trial		0.19393

### Sheet: SxP_Male_Center2WtBai
Field	Statistical_Significance_Symbol	Value
mean WT(Dup) Hab		32.126
median WT(Dup) Hab		32.2123
std WT(Dup) Hab		0.70215
Sample Size WT(Dup) Hab		47
Values of WT(Dup) Hab		31.8379 32.4872 32.5286 31.792 32.1263 31.6393 31.64 31.8131 33.5986 30.9273 30.3236 31.5541 31.6574 32.6695 31.2686 31.713 32.4459 32.7864 32.7082 31.1057 31.9633 30.9442 31.5011 31.7904 32.6755 31.5954 31.5878 33.062 32.8915 32.7834 32.3933 31.859 33.1066 33.0028 32.5681 30.733 32.148 32.5398 32.1448 32.2528 32.5493 32.3911 33.443 32.3044 32.2123 32.3934 32.4642
mean WT-Bai Hab		32.4216
median WT-Bai Hab		32.3893
std WT-Bai Hab		0.65663
Sample Size WT-Bai Hab		23
Values of WT-Bai Hab		33.0937 32.2935 32.2352 32.8151 32.463 32.0317 31.5659 31.2686 32.1553 31.0402 33.0172 32.1659 32.2334 32.4501 31.8295 33.1992 32.1858 32.5015 32.792 33.4538 32.3893 33.7855 32.7311
mean WT(Dup) Trial		32.557
median WT(Dup) Trial		32.567
std WT(Dup) Trial		0.57063
Sample Size WT(Dup) Trial		47
Values of WT(Dup) Trial		32.3422 32.3755 32.5384 31.8293 33.1449 32.8961 32.0335 32.7199 33.7729 31.9734 31.2596 32.6057 32.3877 33.1744 30.9255 32.5641 33.4283 33.3737 32.9423 32.0365 32.3948 31.8944 31.8351 32.034 32.789 32.365 32.1624 32.567 32.8932 32.9856 32.7671 32.56 33.3137 32.9943 32.7682 31.5816 33.1111 32.9624 32.498 32.8018 32.3983 32.6487 33.4455 32.6564 32.1858 32.4381 32.8017
mean WT-Bai Trial		32.6256
median WT-Bai Trial		32.6105
std WT-Bai Trial		0.55695
Sample Size WT-Bai Trial		23
Values of WT-Bai Trial		32.9592 32.2921 32.6392 32.973 32.6105 32.3313 32.7418 31.3387 32.3002 31.8681 33.1074 32.5945 32.561 32.7448 31.7293 32.5462 32.5689 32.4929 32.912 33.5273 32.789 34.0519 32.7086
pVal (ranksum) WT(Dup) Hab vs WT-Bai Hab		0.13349
z_statistic WT(Dup) Hab vs WT-Bai Hab		-1.5005
ranksum_statistic WT(Dup) Hab vs WT-Bai Hab		1548
FDR WT(Dup) Hab vs WT-Bai Hab		0.26698
pVal (ranksum) WT(Dup) Trial vs WT-Bai Trial		0.81221
z_statistic WT(Dup) Trial vs WT-Bai Trial		-0.23758
ranksum_statistic WT(Dup) Trial vs WT-Bai Trial		1649
FDR WT(Dup) Trial vs WT-Bai Trial		0.81221

### Sheet: ESP_Male_Center2WtBai
Field	Statistical_Significance_Symbol	Value
mean WT(Dup) Hab		32.2009
median WT(Dup) Hab		32.2955
std WT(Dup) Hab		0.80276
Sample Size WT(Dup) Hab		47
Values of WT(Dup) Hab		31.5467 32.6978 32.5254 30.6268 32.2711 31.8143 31.6201 31.5634 33.3966 32.4755 30.6624 31.8094 31.2191 32.4367 31.2192 32.0392 31.4989 32.8972 31.4227 31.1426 31.4453 31.8032 31.5141 31.4147 31.7038 33.8952 33.7162 31.8149 32.785 32.4512 32.3907 32.6009 33.0569 31.2435 32.1584 32.2955 32.6503 33.0259 31.7765 32.9736 32.8456 32.4704 34.2635 32.3843 32.3814 32.8864 32.612
mean WT-Bai Hab		32.5222
median WT-Bai Hab		32.4939
std WT-Bai Hab		0.67088
Sample Size WT-Bai Hab		21
Values of WT-Bai Hab		32.74857 31.60165 32.28313 32.27856 31.26639 32.63472 33.22506 32.51294 32.47477 32.3892 32.32423 33.34206 32.31385 31.08595 33.47765 33.22826 NaN 33.06425 32.08255 33.32738 32.78315
mean WT(Dup) Trial		32.566
median WT(Dup) Trial		32.6133
std WT(Dup) Trial		0.69892
Sample Size WT(Dup) Trial		47
Values of WT(Dup) Trial		32.165 32.728 32.6133 30.9527 32.331 32.9152 31.995 32.1138 33.5649 33.0496 31.5184 32.6005 32.0755 33.2068 31.1065 32.6196 32.7184 33.5414 31.1166 32.083 31.9494 32.5219 32.7189 32.2823 32.433 33.8407 33.7279 31.7173 33.0813 32.6122 32.5281 32.4613 33.3 31.4512 32.4062 32.0312 32.9973 33.0867 32.6166 33.2764 32.7912 32.6351 34.1612 32.6397 32.3929 32.7889 33.1369
mean WT-Bai Trial		32.7534
median WT-Bai Trial		32.6526
std WT-Bai Trial		0.61011
Sample Size WT-Bai Trial		21
Values of WT-Bai Trial		33.29686 32.40944 32.39413 32.59866 31.97662 32.68246 33.19797 33.08642 32.75814 32.38474 32.2687 33.69912 32.18435 31.33139 33.67128 33.42288 NaN 33.06321 32.53883 33.4799 32.62275
pVal (ranksum) WT(Dup) Hab vs WT-Bai Hab		0.10741
z_statistic WT(Dup) Hab vs WT-Bai Hab		-1.6099
ranksum_statistic WT(Dup) Hab vs WT-Bai Hab		1480
FDR WT(Dup) Hab vs WT-Bai Hab		0.21482
pVal (ranksum) WT(Dup) Trial vs WT-Bai Trial		0.36948
z_statistic WT(Dup) Trial vs WT-Bai Trial		-0.89746
ranksum_statistic WT(Dup) Trial vs WT-Bai Trial		1532
FDR WT(Dup) Trial vs WT-Bai Trial		0.36948

### Sheet: All_Male_Center2WtBai
Field	Statistical_Significance_Symbol	Value
mean WT(Dup) Hab		32.1784
median WT(Dup) Hab		32.2833
std WT(Dup) Hab		0.75075
Sample Size WT(Dup) Hab		140
Values of WT(Dup) Hab		32.72252 32.83191 32.47976 31.93994 32.37363 33.35588 31.86326 30.0847 32.07472 30.76129 32.73579 31.33524 31.96828 31.83792 32.48718 32.52861 31.79205 32.12629 31.63931 31.63997 31.8131 33.59859 30.92727 30.32362 31.55413 31.65742 32.6695 31.26856 31.713 31.54667 32.69782 32.52541 30.62679 32.27113 31.81429 31.62005 31.56344 33.3966 32.47552 30.66236 31.80937 31.21911 32.43667 31.21918 32.03918 …
mean WT-Bai Hab		32.516
median WT-Bai Hab		32.4748
std WT-Bai Hab		0.63334
Sample Size WT-Bai Hab		66
Values of WT-Bai Hab		33.21186 32.16297 32.26037 32.23966 31.58864 32.55937 33.55606 31.39802 32.33623 32.33592 32.83018 32.70136 32.20174 32.09289 33.71446 32.9074 32.81025 33.09369 32.29349 32.23524 32.8151 32.46303 32.03166 31.56594 31.26858 32.15532 31.04015 33.01721 32.16591 32.23342 32.45006 31.82955 33.19924 32.18582 32.50153 32.74857 31.60165 32.28313 32.27856 31.26639 32.63472 33.22506 32.51294 32.47477 32.38…
mean WT(Dup) Trial		32.5808
median WT(Dup) Trial		32.6127
std WT(Dup) Trial		0.63696
Sample Size WT(Dup) Trial		140
Values of WT(Dup) Trial		33.70902 32.92019 33.00306 32.32171 32.856 33.188 32.46071 30.30584 33.0365 31.86707 33.12187 31.30534 33.01968 32.34218 32.37553 32.53836 31.8293 33.14493 32.8961 32.0335 32.71992 33.77291 31.9734 31.25964 32.60573 32.38766 33.17442 30.92555 32.56411 32.16497 32.72799 32.61332 30.9527 32.33098 32.91523 31.99498 32.11379 33.56489 33.04965 31.51838 32.60052 32.07554 33.20677 31.10648 32.6196 32.36…
mean WT-Bai Trial		32.7414
median WT-Bai Trial		32.6392
std WT-Bai Trial		0.59488
Sample Size WT-Bai Trial		66
Values of WT-Bai Trial		33.38636 32.18588 32.56452 32.58681 31.86227 32.9599 33.96727 31.4778 32.51596 32.56385 33.38132 33.00822 32.47418 32.37455 33.96901 33.17631 33.1498 32.95916 32.29214 32.63919 32.973 32.61054 32.33126 32.74183 31.33871 32.30024 31.86814 33.10737 32.59448 32.56097 32.74484 31.72934 32.54624 32.56892 32.49286 33.29686 32.40944 32.39413 32.59866 31.97662 32.68246 33.19797 33.08642 32.75814 32.38474…
pVal (ranksum) WT(Dup) Hab vs WT-Bai Hab	**	0.0034934
z_statistic WT(Dup) Hab vs WT-Bai Hab		-2.9206
ranksum_statistic WT(Dup) Hab vs WT-Bai Hab		12935
FDR WT(Dup) Hab vs WT-Bai Hab	**	0.0069868
pVal (ranksum) WT(Dup) Trial vs WT-Bai Trial		0.14758
z_statistic WT(Dup) Trial vs WT-Bai Trial		-1.4481
ranksum_statistic WT(Dup) Trial vs WT-Bai Trial		13510
FDR WT(Dup) Trial vs WT-Bai Trial		0.14758

### Sheet: SP_Female_Center2WtBai
Field	Statistical_Significance_Symbol	Value
mean WT(Dup) Hab		32.2408
median WT(Dup) Hab		32.2591
std WT(Dup) Hab		0.63183
Sample Size WT(Dup) Hab		37
Values of WT(Dup) Hab		31.0873 31.2627 32.4861 32.389 32.2591 30.9158 31.5426 32.4663 32.2255 32.4438 31.928 32.3825 31.2814 32.7154 33.0068 32.8967 32.8281 33.1303 33.5403 32.2256 31.6226 32.6166 33.2477 31.628 31.7786 31.6058 31.6489 32.8068 33.0697 32.7595 32.1081 31.9261 32.2405 32.3255 31.7826 32.2238 32.5053
mean WT-Bai Hab		32.1623
median WT-Bai Hab		32.2551
std WT-Bai Hab		0.72733
Sample Size WT-Bai Hab		19
Values of WT-Bai Hab		30.5127 32.2613 32.1464 31.7992 32.7843 31.5159 32.8459 32.4958 33.5226 32.9792 31.8907 32.7549 30.9478 31.4934 32.2551 32.4106 32.0646 31.7967 32.6065
mean WT(Dup) Trial		32.4362
median WT(Dup) Trial		32.4093
std WT(Dup) Trial		0.63365
Sample Size WT(Dup) Trial		37
Values of WT(Dup) Trial		30.9925 31.3445 32.7504 32.3814 32.1024 31.2097 31.582 32.336 32.9582 33.1309 32.1503 32.8005 31.5676 32.9787 33.0311 33.0799 33.1508 33.3065 33.4129 32.4093 31.8054 32.7192 33.2614 32.2636 32.2209 32.0677 31.7002 32.8813 33.1593 32.9672 32.6464 31.7554 32.3969 32.4451 32.0459 32.3375 32.7901
mean WT-Bai Trial		32.3907
median WT-Bai Trial		32.3293
std WT-Bai Trial		0.59219
Sample Size WT-Bai Trial		19
Values of WT-Bai Trial		31.6501 32.4979 31.9952 32.2829 33.0199 32.0731 33.0066 33.106 33.662 32.9431 32.4111 32.9025 31.7358 31.355 32.4099 32.3293 32.1514 31.7809 32.1107
pVal (ranksum) WT(Dup) Hab vs WT-Bai Hab		0.78187
z_statistic WT(Dup) Hab vs WT-Bai Hab		0.27688
ranksum_statistic WT(Dup) Hab vs WT-Bai Hab		1071
FDR WT(Dup) Hab vs WT-Bai Hab		0.78187
pVal (ranksum) WT(Dup) Trial vs WT-Bai Trial		0.66528
z_statistic WT(Dup) Trial vs WT-Bai Trial		0.43263
ranksum_statistic WT(Dup) Trial vs WT-Bai Trial		1080
FDR WT(Dup) Trial vs WT-Bai Trial		0.78187

### Sheet: SxP_Female_Center2WtBai
Field	Statistical_Significance_Symbol	Value
mean WT(Dup) Hab		32.1567
median WT(Dup) Hab		32.2829
std WT(Dup) Hab		0.57882
Sample Size WT(Dup) Hab		35
Values of WT(Dup) Hab		30.8536 32.2666 31.2636 32.6176 31.3709 30.8272 31.7764 32.4727 31.9401 32.6302 31.7173 32.5524 32.8213 32.8079 31.997 32.6154 32.3012 32.2192 32.4469 33.4732 32.3406 32.2829 32.324 32.4236 32.5882 32.7487 31.9965 31.694 31.9795 31.7327 31.639 32.0254 31.4403 32.8161 32.4834
mean WT-Bai Hab		31.7328
median WT-Bai Hab		31.7487
std WT-Bai Hab		0.60128
Sample Size WT-Bai Hab		18
Values of WT-Bai Hab		31.3576 31.2868 30.8327 31.8902 32.3264 32.5241 30.7668 31.6641 31.2944 31.3071 32.2748 32.0958 32.9383 31.0963 32.1328 32.1182 31.8334 31.4513
mean WT(Dup) Trial		32.3643
median WT(Dup) Trial		32.6188
std WT(Dup) Trial		0.66243
Sample Size WT(Dup) Trial		35
Values of WT(Dup) Trial		30.5927 32.6494 31.6023 32.8874 31.5361 30.7479 31.8318 32.9991 32.0167 33.0044 31.7883 32.3683 32.9873 32.7858 32.5738 33.038 32.6188 32.576 32.9515 33.5494 32.9189 32.9443 32.6373 32.7033 32.8048 32.686 31.7589 31.521 32.2265 31.858 31.877 32.3244 31.9963 32.6948 32.693
mean WT-Bai Trial		31.9881
median WT-Bai Trial		31.9103
std WT-Bai Trial		0.54666
Sample Size WT-Bai Trial		18
Values of WT-Bai Trial		31.7197 31.4699 31.1141 31.8421 32.5666 32.5452 32.0247 31.6949 31.7565 31.9201 32.4741 32.3908 33.1888 31.1554 32.3307 32.3283 31.9005 31.3639
pVal (ranksum) WT(Dup) Hab vs WT-Bai Hab	*	0.016638
z_statistic WT(Dup) Hab vs WT-Bai Hab		2.3946
ranksum_statistic WT(Dup) Hab vs WT-Bai Hab		1073
FDR WT(Dup) Hab vs WT-Bai Hab	*	0.016638
pVal (ranksum) WT(Dup) Trial vs WT-Bai Trial	*	0.015009
z_statistic WT(Dup) Trial vs WT-Bai Trial		2.4322
ranksum_statistic WT(Dup) Trial vs WT-Bai Trial		1075
FDR WT(Dup) Trial vs WT-Bai Trial	*	0.016638

### Sheet: ESP_Female_Center2WtBai
Field	Statistical_Significance_Symbol	Value
mean WT(Dup) Hab		31.9884
median WT(Dup) Hab		31.9678
std WT(Dup) Hab		0.69494
Sample Size WT(Dup) Hab		34
Values of WT(Dup) Hab		32.1084 31.2681 32.7564 31.2879 30.3285 30.8758 33.6139 32.0502 32.3594 32.2035 31.852 31.1843 32.1701 31.8453 32.5917 31.2567 32.3307 32.0343 32.9604 32.8036 31.6556 33.4604 31.8146 32.1188 31.2168 31.9064 31.7197 32.0059 31.5139 31.6855 31.9296 31.5752 32.6285 32.4921
mean WT-Bai Hab		32.1916
median WT-Bai Hab		32.1863
std WT-Bai Hab		0.65434
Sample Size WT-Bai Hab		20
Values of WT-Bai Hab		32.2762 33.0257 32.7379 32.9106 31.074 31.5966 31.9422 32.7586 31.6964 32.9313 32.3059 33.0036 31.4278 33.2612 31.956 31.4727 32.2238 31.4501 31.6323 32.1489
mean WT(Dup) Trial		32.3519
median WT(Dup) Trial		32.2806
std WT(Dup) Trial		0.67723
Sample Size WT(Dup) Trial		34
Values of WT(Dup) Trial		32.1386 31.4919 33.1637 31.9816 30.9215 31.1117 34.1214 31.9892 32.9742 32.6418 32.4146 31.9119 32.4196 32.9188 32.5653 32.1419 32.5918 32.6757 33.1426 32.9019 31.873 33.8081 31.9199 32.5356 31.4051 32.2861 31.9651 32.2647 31.9552 31.8319 32.2751 32.0498 32.8067 32.7671
mean WT-Bai Trial		32.2985
median WT-Bai Trial		32.3244
std WT-Bai Trial		0.70662
Sample Size WT-Bai Trial		20
Values of WT-Bai Trial		32.3739 33.0517 32.9367 33.2102 31.2947 31.9261 32.3142 33.1633 31.5124 33.2777 32.3346 33.0177 31.6776 33.2186 32.0238 31.6036 32.4611 31.3257 31.5498 31.6969
pVal (ranksum) WT(Dup) Hab vs WT-Bai Hab		0.31151
z_statistic WT(Dup) Hab vs WT-Bai Hab		-1.0121
ranksum_statistic WT(Dup) Hab vs WT-Bai Hab		878
FDR WT(Dup) Hab vs WT-Bai Hab		0.62303
pVal (ranksum) WT(Dup) Trial vs WT-Bai Trial		0.92152
z_statistic WT(Dup) Trial vs WT-Bai Trial		0.098518
ranksum_statistic WT(Dup) Trial vs WT-Bai Trial		941
FDR WT(Dup) Trial vs WT-Bai Trial		0.92152

### Sheet: All_Female_Center2WtBai
Field	Statistical_Significance_Symbol	Value
mean WT(Dup) Hab		32.1321
median WT(Dup) Hab		32.2113
std WT(Dup) Hab		0.6389
Sample Size WT(Dup) Hab		106
Values of WT(Dup) Hab		31.0873 31.2627 32.4861 32.389 32.2591 30.9158 31.5426 32.4663 32.2255 32.4438 31.928 32.3825 31.2814 32.7154 33.0068 32.8967 32.8281 30.8536 32.2666 31.2636 32.6176 31.3709 30.8272 31.7764 32.4727 31.9401 32.6302 31.7173 32.5524 32.8213 32.8079 31.997 32.1084 31.2681 32.7564 31.2879 30.3285 30.8758 33.6139 32.0502 32.3594 32.2035 31.852 31.1843 32.1701 31.8453 32.5917 31.2567 33.1303 33.5403 32.…
mean WT-Bai Hab		32.0369
median WT-Bai Hab		32.0958
std WT-Bai Hab		0.68458
Sample Size WT-Bai Hab		57
Values of WT-Bai Hab		30.5127 32.2613 32.1464 31.7992 32.7843 31.5159 32.8459 32.4958 33.5226 32.9792 31.8907 32.7549 30.9478 31.4934 32.2551 32.4106 31.3576 31.2868 30.8327 31.8902 32.3264 32.5241 30.7668 31.6641 31.2944 31.3071 32.2748 32.0958 32.9383 31.0963 32.1328 32.2762 33.0257 32.7379 32.9106 31.074 31.5966 31.9422 32.7586 31.6964 32.9313 32.3059 33.0036 31.4278 33.2612 31.956 31.4727 32.2238 32.0646 31.7967 3…
mean WT(Dup) Trial		32.3854
median WT(Dup) Trial		32.4171
std WT(Dup) Trial		0.65216
Sample Size WT(Dup) Trial		106
Values of WT(Dup) Trial		30.9925 31.3445 32.7504 32.3814 32.1024 31.2097 31.582 32.336 32.9582 33.1309 32.1503 32.8005 31.5676 32.9787 33.0311 33.0799 33.1508 30.5927 32.6494 31.6023 32.8874 31.5361 30.7479 31.8318 32.9991 32.0167 33.0044 31.7883 32.3683 32.9873 32.7858 32.5738 32.1386 31.4919 33.1637 31.9816 30.9215 31.1117 34.1214 31.9892 32.9742 32.6418 32.4146 31.9119 32.4196 32.9188 32.5653 32.1419 33.3065 33.4129 3…
mean WT-Bai Trial		32.2312
median WT-Bai Trial		32.2829
std WT-Bai Trial		0.63411
Sample Size WT-Bai Trial		57
Values of WT-Bai Trial		31.6501 32.4979 31.9952 32.2829 33.0199 32.0731 33.0066 33.106 33.662 32.9431 32.4111 32.9025 31.7358 31.355 32.4099 32.3293 31.7197 31.4699 31.1141 31.8421 32.5666 32.5452 32.0247 31.6949 31.7565 31.9201 32.4741 32.3908 33.1888 31.1554 32.3307 32.3739 33.0517 32.9367 33.2102 31.2947 31.9261 32.3142 33.1633 31.5124 33.2777 32.3346 33.0177 31.6776 33.2186 32.0238 31.6036 32.4611 32.1514 31.7809 32…
pVal (ranksum) WT(Dup) Hab vs WT-Bai Hab		0.40655
z_statistic WT(Dup) Hab vs WT-Bai Hab		0.82998
ranksum_statistic WT(Dup) Hab vs WT-Bai Hab		8931
FDR WT(Dup) Hab vs WT-Bai Hab		0.40655
pVal (ranksum) WT(Dup) Trial vs WT-Bai Trial		0.11533
z_statistic WT(Dup) Trial vs WT-Bai Trial		1.5747
ranksum_statistic WT(Dup) Trial vs WT-Bai Trial		9145
FDR WT(Dup) Trial vs WT-Bai Trial		0.23065
