## Supplementary File 1 for "Baicalin ameliorates behavioral and physiological deficits in *Gtf2i*-duplication mice and modulates synaptic activity in 7q11.23 Duplication Syndrome patient-derived neurons": SupFig3_EyesWtBai.xlsx

### Sheet: SP_Male_EyesWtBai
Field	Statistical_Significance_Symbol	Value
mean WT(Dup) Hab		34.1782
median WT(Dup) Hab		34.2808
std WT(Dup) Hab		0.56455
Sample Size WT(Dup) Hab		46
Values of WT(Dup) Hab		34.81596 34.95095 34.75314 34.65511 34.27523 NaN 33.99945 NaN 33.0658 34.49528 34.34659 34.19077 NaN 32.40177 34.85655 NaN NaN NaN 34.0626 34.07921 34.2864 NaN NaN 34.21729 34.10054 NaN 33.77019 33.43632 34.33652 34.32303 34.45451 33.55611 NaN 34.45466 33.83826 NaN NaN NaN 34.39465 NaN 34.59835 33.6229 33.95313 35.1757 33.76534 34.47148
mean WT-Bai Hab		34.3144
median WT-Bai Hab		34.3391
std WT-Bai Hab		0.4763
Sample Size WT-Bai Hab		22
Values of WT-Bai Hab		34.44171 34.19211 34.75655 33.98499 34.92443 33.71056 34.89556 33.38488 33.94312 NaN 34.32326 33.79868 34.29196 33.58917 34.36393 34.34718 34.33906 34.87994 34.72925 34.82443 34.96309 33.91919
mean WT(Dup) Trial		34.3991
median WT(Dup) Trial		34.4352
std WT(Dup) Trial		0.48506
Sample Size WT(Dup) Trial		46
Values of WT(Dup) Trial		35.06723 35.16626 35.32869 34.83107 34.47079 NaN 34.12047 NaN 33.95839 34.57203 34.63529 34.63967 NaN 33.48726 34.96683 NaN NaN NaN 34.49598 34.3573 34.77691 NaN NaN 34.13924 34.44796 NaN 33.51412 33.67203 34.40946 34.06896 34.62071 34.12993 NaN 34.57136 33.90114 NaN NaN NaN 34.40487 NaN 34.01059 33.70894 34.02369 35.29066 34.42252 34.5608
mean WT-Bai Trial		34.5645
median WT-Bai Trial		34.5923
std WT-Bai Trial		0.44463
Sample Size WT-Bai Trial		22
Values of WT-Bai Trial		34.7606 34.46862 35.53464 34.34867 35.11796 34.24481 34.96779 33.95453 33.97395 NaN 34.70263 34.19703 34.38061 33.83351 34.59231 34.21603 34.61625 34.99287 35.09524 34.78207 34.90102 34.17259
pVal (ranksum) WT(Dup) Hab vs WT-Bai Hab		0.46144
z_statistic WT(Dup) Hab vs WT-Bai Hab		-0.73649
ranksum_statistic WT(Dup) Hab vs WT-Bai Hab		823
FDR WT(Dup) Hab vs WT-Bai Hab		0.46144
pVal (ranksum) WT(Dup) Trial vs WT-Bai Trial		0.26341
z_statistic WT(Dup) Trial vs WT-Bai Trial		-1.1184
ranksum_statistic WT(Dup) Trial vs WT-Bai Trial		802
FDR WT(Dup) Trial vs WT-Bai Trial		0.46144

### Sheet: SxP_Male_EyesWtBai
Field	Statistical_Significance_Symbol	Value
mean WT(Dup) Hab		34.2376
median WT(Dup) Hab		34.1687
std WT(Dup) Hab		0.52632
Sample Size WT(Dup) Hab		47
Values of WT(Dup) Hab		NaN NaN 35.29399 34.1821 34.54838 33.71751 34.1311 NaN NaN 33.38277 NaN 33.65937 34.23134 34.5833 NaN 34.40579 NaN 34.24318 34.60457 NaN NaN 33.96023 34.12849 34.67956 35.25824 NaN NaN 34.04969 34.1341 33.82362 34.05295 33.65371 34.9045 33.83432 34.55547 32.71485 34.59403 34.06625 34.9384 33.74511 34.71817 34.24414 34.99866 34.15525 34.13536 33.8329 34.39069
mean WT-Bai Hab		34.3043
median WT-Bai Hab		34.278
std WT-Bai Hab		0.61596
Sample Size WT-Bai Hab		23
Values of WT-Bai Hab		34.66966 34.52899 34.81004 34.27796 35.1826 NaN 33.34575 34.10218 33.91099 33.42347 34.03366 34.01982 NaN 34.30581 33.14171 34.5162 34.14896 33.91275 34.83569 35.00711 34.42744 35.69148 34.09906
mean WT(Dup) Trial		34.4148
median WT(Dup) Trial		34.3942
std WT(Dup) Trial		0.5138
Sample Size WT(Dup) Trial		47
Values of WT(Dup) Trial		NaN NaN 34.34186 34.02048 33.69863 34.01165 33.66875 NaN NaN 33.98236 NaN 34.27393 34.56955 34.48962 NaN 35.2611 NaN 34.96217 34.42655 NaN NaN 34.44737 34.80142 35.2501 35.59182 NaN NaN 34.54763 34.2177 34.18979 34.14379 34.08571 34.40277 34.0474 34.98477 33.19486 34.72408 33.9438 35.02505 33.9383 34.83702 34.38564 35.11494 34.15997 34.41394 33.90316 34.8737
mean WT-Bai Trial		34.6078
median WT-Bai Trial		34.5218
std WT-Bai Trial		0.69003
Sample Size WT-Bai Trial		23
Values of WT-Bai Trial		34.83946 35.0042 35.47821 34.43232 35.90784 NaN 33.92964 34.65933 34.24915 33.81323 34.08595 34.21624 NaN 34.5218 33.14367 34.90374 34.10738 34.05764 35.22016 35.3639 34.80402 35.74798 34.27874
pVal (ranksum) WT(Dup) Hab vs WT-Bai Hab		0.7722
z_statistic WT(Dup) Hab vs WT-Bai Hab		-0.2895
ranksum_statistic WT(Dup) Hab vs WT-Bai Hab		1026
FDR WT(Dup) Hab vs WT-Bai Hab		0.7722
pVal (ranksum) WT(Dup) Trial vs WT-Bai Trial		0.28596
z_statistic WT(Dup) Trial vs WT-Bai Trial		-1.067
ranksum_statistic WT(Dup) Trial vs WT-Bai Trial		979
FDR WT(Dup) Trial vs WT-Bai Trial		0.57192

### Sheet: ESP_Male_EyesWtBai
Field	Statistical_Significance_Symbol	Value
mean WT(Dup) Hab		34.4388
median WT(Dup) Hab		34.5217
std WT(Dup) Hab		0.56987
Sample Size WT(Dup) Hab		47
Values of WT(Dup) Hab		34.0557 NaN 35.06246 34.37495 35.05355 33.89682 NaN NaN NaN 34.48217 NaN 34.00948 34.88702 34.75873 NaN 35.02606 NaN 34.43929 NaN 34.2825 34.57545 NaN NaN 34.78494 NaN 34.85662 34.73818 33.61005 34.1065 33.87339 34.97346 33.93152 34.98073 32.90216 34.54244 34.03544 34.26013 35.50473 33.60467 33.38673 34.77906 34.7683 35.12519 34.50099 33.91384 35.09078 34.6233
mean WT-Bai Hab		34.4383
median WT-Bai Hab		34.3197
std WT-Bai Hab		0.78281
Sample Size WT-Bai Hab		21
Values of WT-Bai Hab		34.89155 33.42327 34.97255 33.84951 33.69016 33.92905 NaN 34.33072 NaN NaN 33.90794 34.30868 NaN 33.95739 NaN 36.30658 NaN NaN 34.39832 35.53762 34.63306
mean WT(Dup) Trial		34.5794
median WT(Dup) Trial		34.6868
std WT(Dup) Trial		0.61542
Sample Size WT(Dup) Trial		47
Values of WT(Dup) Trial		34.16255 NaN 35.14424 33.15837 34.2205 33.89422 NaN NaN NaN 34.56559 NaN 34.75524 34.93904 34.67296 NaN 35.5677 NaN 34.82367 NaN 34.55161 34.29768 NaN NaN 35.16752 NaN 35.25508 34.76944 34.38284 34.44356 33.95449 34.94241 33.77306 35.11694 33.29242 34.70069 34.51346 34.16907 35.51335 34.14858 33.50192 34.79962 35.14187 35.5224 34.70364 33.94295 35.34073 35.01043
mean WT-Bai Trial		34.616
median WT-Bai Trial		34.603
std WT-Bai Trial		0.77094
Sample Size WT-Bai Trial		21
Values of WT-Bai Trial		35.35826 33.82089 35.41189 33.948 34.6034 33.57785 NaN 34.69056 NaN NaN 33.60474 34.19726 NaN 34.4282 NaN 36.04663 NaN NaN 34.60259 35.66351 34.66963
pVal (ranksum) WT(Dup) Hab vs WT-Bai Hab		0.53803
z_statistic WT(Dup) Hab vs WT-Bai Hab		0.61579
ranksum_statistic WT(Dup) Hab vs WT-Bai Hab		947
FDR WT(Dup) Hab vs WT-Bai Hab		0.9054
pVal (ranksum) WT(Dup) Trial vs WT-Bai Trial		0.9054
z_statistic WT(Dup) Trial vs WT-Bai Trial		0.11884
ranksum_statistic WT(Dup) Trial vs WT-Bai Trial		924
FDR WT(Dup) Trial vs WT-Bai Trial		0.9054

### Sheet: All_Male_EyesWtBai
Field	Statistical_Significance_Symbol	Value
mean WT(Dup) Hab		34.289
median WT(Dup) Hab		34.2845
std WT(Dup) Hab		0.55945
Sample Size WT(Dup) Hab		140
Values of WT(Dup) Hab		34.81596 34.95095 34.75314 34.65511 34.27523 NaN 33.99945 NaN 33.0658 34.49528 34.34659 34.19077 NaN NaN NaN 35.29399 34.1821 34.54838 33.71751 34.1311 NaN NaN 33.38277 NaN 33.65937 34.23134 34.5833 NaN 34.40579 34.0557 NaN 35.06246 34.37495 35.05355 33.89682 NaN NaN NaN 34.48217 NaN 34.00948 34.88702 34.75873 NaN 35.02606 32.40177 34.85655 NaN NaN NaN NaN 34.24318 34.60457 NaN NaN NaN 34.43929 N…
mean WT-Bai Hab		34.3416
median WT-Bai Hab		34.316
std WT-Bai Hab		0.60704
Sample Size WT-Bai Hab		66
Values of WT-Bai Hab		34.44171 34.19211 34.75655 33.98499 34.92443 33.71056 34.89556 33.38488 33.94312 NaN 34.32326 33.79868 34.29196 33.58917 34.36393 34.34718 34.33906 34.66966 34.52899 34.81004 34.27796 35.1826 NaN 33.34575 34.10218 33.91099 33.42347 34.03366 34.01982 NaN 34.30581 33.14171 34.5162 34.14896 33.91275 34.89155 33.42327 34.97255 33.84951 33.69016 33.92905 NaN 34.33072 NaN NaN 33.90794 34.30868 NaN 33.9…
mean WT(Dup) Trial		34.4669
median WT(Dup) Trial		34.4477
std WT(Dup) Trial		0.54408
Sample Size WT(Dup) Trial		140
Values of WT(Dup) Trial		35.06723 35.16626 35.32869 34.83107 34.47079 NaN 34.12047 NaN 33.95839 34.57203 34.63529 34.63967 NaN NaN NaN 34.34186 34.02048 33.69863 34.01165 33.66875 NaN NaN 33.98236 NaN 34.27393 34.56955 34.48962 NaN 35.2611 34.16255 NaN 35.14424 33.15837 34.2205 33.89422 NaN NaN NaN 34.56559 NaN 34.75524 34.93904 34.67296 NaN 35.5677 33.48726 34.96683 NaN NaN NaN NaN 34.96217 34.42655 NaN NaN NaN 34.82367…
mean WT-Bai Trial		34.5936
median WT-Bai Trial		34.5974
std WT-Bai Trial		0.62132
Sample Size WT-Bai Trial		66
Values of WT-Bai Trial		34.7606 34.46862 35.53464 34.34867 35.11796 34.24481 34.96779 33.95453 33.97395 NaN 34.70263 34.19703 34.38061 33.83351 34.59231 34.21603 34.61625 34.83946 35.0042 35.47821 34.43232 35.90784 NaN 33.92964 34.65933 34.24915 33.81323 34.08595 34.21624 NaN 34.5218 33.14367 34.90374 34.10738 34.05764 35.35826 33.82089 35.41189 33.948 34.6034 33.57785 NaN 34.69056 NaN NaN 33.60474 34.19726 NaN 34.4282 …
pVal (ranksum) WT(Dup) Hab vs WT-Bai Hab		0.95863
z_statistic WT(Dup) Hab vs WT-Bai Hab		-0.051872
ranksum_statistic WT(Dup) Hab vs WT-Bai Hab		8357
FDR WT(Dup) Hab vs WT-Bai Hab		0.95863
pVal (ranksum) WT(Dup) Trial vs WT-Bai Trial		0.28559
z_statistic WT(Dup) Trial vs WT-Bai Trial		-1.0679
ranksum_statistic WT(Dup) Trial vs WT-Bai Trial		8073
FDR WT(Dup) Trial vs WT-Bai Trial		0.57117

### Sheet: SP_Female_EyesWtBai
Field	Statistical_Significance_Symbol	Value
mean WT(Dup) Hab		34.2928
median WT(Dup) Hab		34.3013
std WT(Dup) Hab		0.59421
Sample Size WT(Dup) Hab		37
Values of WT(Dup) Hab		35.83885 35.2497 34.92383 34.48295 34.30127 34.54781 34.86664 34.19106 NaN 33.74242 34.00362 34.00458 33.78783 34.16765 34.56687 34.25204 34.31499 33.77938 34.72362 33.3047 33.30681 NaN 34.50984 34.03408 34.88248 33.40752 33.43566 35.02842 33.44851 34.85149 34.22756 34.38718 35.0961 34.51309 33.73463 34.32199 34.01211
mean WT-Bai Hab		33.9053
median WT-Bai Hab		34.1099
std WT-Bai Hab		0.76651
Sample Size WT-Bai Hab		19
Values of WT-Bai Hab		34.15746 34.39327 33.15977 34.06225 35.12687 NaN 34.7718 33.46471 NaN 34.38873 34.38746 33.12846 32.27213 NaN 34.18287 NaN 33.97973 33.19875 NaN
mean WT(Dup) Trial		34.4831
median WT(Dup) Trial		34.5159
std WT(Dup) Trial		0.62505
Sample Size WT(Dup) Trial		37
Values of WT(Dup) Trial		36.18217 35.72953 34.53592 34.52877 34.50182 34.97769 34.97153 34.61397 NaN 33.97836 34.34088 34.2064 34.51592 33.62866 35.02961 34.45205 34.69865 33.84671 34.90913 33.48868 33.5789 NaN 34.56457 34.4831 34.65107 33.72704 33.46089 35.46478 33.62184 34.98035 34.61169 34.73997 35.07193 34.48075 33.95507 34.31791 34.06354
mean WT-Bai Trial		34.0626
median WT-Bai Trial		34.2502
std WT-Bai Trial		0.80093
Sample Size WT-Bai Trial		19
Values of WT-Bai Trial		34.26386 35.01433 32.89015 34.23645 35.32667 NaN 34.48664 33.86054 NaN 34.52539 34.8571 32.97753 33.12802 NaN 34.29016 NaN 34.06161 32.95735 NaN
pVal (ranksum) WT(Dup) Hab vs WT-Bai Hab		0.13521
z_statistic WT(Dup) Hab vs WT-Bai Hab		1.4939
ranksum_statistic WT(Dup) Hab vs WT-Bai Hab		943
FDR WT(Dup) Hab vs WT-Bai Hab		0.13521
pVal (ranksum) WT(Dup) Trial vs WT-Bai Trial		0.10381
z_statistic WT(Dup) Trial vs WT-Bai Trial		1.6267
ranksum_statistic WT(Dup) Trial vs WT-Bai Trial		949
FDR WT(Dup) Trial vs WT-Bai Trial		0.13521

### Sheet: SxP_Female_EyesWtBai
Field	Statistical_Significance_Symbol	Value
mean WT(Dup) Hab		34.3731
median WT(Dup) Hab		34.2977
std WT(Dup) Hab		0.87056
Sample Size WT(Dup) Hab		35
Values of WT(Dup) Hab		36.02551 36.61644 NaN 34.35861 NaN NaN 33.90542 34.29767 NaN 34.33204 33.90309 NaN NaN NaN NaN 32.83954 33.72532 34.22351 NaN 34.53863 34.01214 34.49598 NaN 35.13147 32.62674 35.42864 34.50526 33.15236 34.21294 34.17512 34.918 34.53214 34.25748 34.94233 34.1705
mean WT-Bai Hab		34.0736
median WT-Bai Hab		34.3029
std WT-Bai Hab		0.62093
Sample Size WT-Bai Hab		18
Values of WT-Bai Hab		NaN 35.04672 34.25741 34.18471 34.42416 34.55966 33.18008 33.34066 33.42082 NaN 34.52296 NaN 34.43666 NaN 33.98156 34.41972 32.90705 34.34835
mean WT(Dup) Trial		34.6863
median WT(Dup) Trial		34.7819
std WT(Dup) Trial		0.79916
Sample Size WT(Dup) Trial		35
Values of WT(Dup) Trial		35.88026 36.6404 NaN 34.5863 NaN NaN 34.01085 34.57374 NaN 34.78194 34.37481 NaN NaN NaN NaN 33.41655 34.04601 34.46895 NaN 34.67534 34.90032 34.79763 NaN 35.3398 32.80099 35.21482 34.58398 33.2755 34.81969 34.92738 35.3675 34.83782 35.28032 35.07556 34.48178
mean WT-Bai Trial		34.4535
median WT-Bai Trial		34.542
std WT-Bai Trial		0.61745
Sample Size WT-Bai Trial		18
Values of WT-Bai Trial		NaN 35.34306 34.2827 34.96256 34.4936 34.86361 33.90652 33.60613 34.32023 NaN 35.19245 NaN 34.52512 NaN 34.61013 34.66028 33.02444 34.55886
pVal (ranksum) WT(Dup) Hab vs WT-Bai Hab		0.52905
z_statistic WT(Dup) Hab vs WT-Bai Hab		0.62946
ranksum_statistic WT(Dup) Hab vs WT-Bai Hab		522
FDR WT(Dup) Hab vs WT-Bai Hab		0.52905
pVal (ranksum) WT(Dup) Trial vs WT-Bai Trial		0.28525
z_statistic WT(Dup) Trial vs WT-Bai Trial		1.0686
ranksum_statistic WT(Dup) Trial vs WT-Bai Trial		537
FDR WT(Dup) Trial vs WT-Bai Trial		0.52905

### Sheet: ESP_Female_EyesWtBai
Field	Statistical_Significance_Symbol	Value
mean WT(Dup) Hab		34.4227
median WT(Dup) Hab		34.3398
std WT(Dup) Hab		0.70396
Sample Size WT(Dup) Hab		34
Values of WT(Dup) Hab		36.78005 34.96815 NaN 35.027 34.85615 33.8106 34.16101 34.14652 NaN 34.29989 NaN 34.45378 NaN NaN NaN 34.33976 33.49713 34.56391 33.99397 34.31501 34.23042 34.72514 34.24083 33.54964 34.54223 32.85081 34.76768 34.89425 NaN 34.65757 34.26804 34.62745 NaN NaN
mean WT-Bai Hab		34.0032
median WT-Bai Hab		34.1422
std WT-Bai Hab		0.78309
Sample Size WT-Bai Hab		20
Values of WT-Bai Hab		34.84186 33.65739 35.02867 35.09611 33.33233 33.05243 33.51436 34.23326 34.26016 NaN 33.76912 34.18309 NaN 34.56766 NaN NaN 32.90148 34.10127 32.60167 34.91094
mean WT(Dup) Trial		34.5349
median WT(Dup) Trial		34.467
std WT(Dup) Trial		0.66784
Sample Size WT(Dup) Trial		34
Values of WT(Dup) Trial		36.69988 33.87942 NaN 34.40517 34.83522 34.58524 33.98838 34.29051 NaN 34.45006 NaN 34.46697 NaN NaN NaN 34.06767 33.8888 34.73396 34.29169 34.38856 34.53921 34.67645 34.57129 33.33091 34.74352 33.45021 35.33369 35.28688 NaN 35.03608 34.45271 34.98112 NaN NaN
mean WT-Bai Trial		34.1329
median WT-Bai Trial		34.0496
std WT-Bai Trial		0.89751
Sample Size WT-Bai Trial		20
Values of WT-Bai Trial		34.80291 33.60801 35.56995 35.60247 33.8068 32.97471 33.79274 34.03264 34.35623 NaN 33.80298 34.20134 NaN 34.34077 NaN NaN 33.1382 34.06658 32.54296 35.48637
pVal (ranksum) WT(Dup) Hab vs WT-Bai Hab		0.15276
z_statistic WT(Dup) Hab vs WT-Bai Hab		1.4298
ranksum_statistic WT(Dup) Hab vs WT-Bai Hab		579
FDR WT(Dup) Hab vs WT-Bai Hab		0.15276
pVal (ranksum) WT(Dup) Trial vs WT-Bai Trial	#	0.067139
z_statistic WT(Dup) Trial vs WT-Bai Trial		1.8307
ranksum_statistic WT(Dup) Trial vs WT-Bai Trial		594
FDR WT(Dup) Trial vs WT-Bai Trial		0.13428

### Sheet: All_Female_EyesWtBai
Field	Statistical_Significance_Symbol	Value
mean WT(Dup) Hab		34.3546
median WT(Dup) Hab		34.315
std WT(Dup) Hab		0.71001
Sample Size WT(Dup) Hab		106
Values of WT(Dup) Hab		35.83885 35.2497 34.92383 34.48295 34.30127 34.54781 34.86664 34.19106 NaN 33.74242 34.00362 34.00458 33.78783 34.16765 34.56687 34.25204 34.31499 36.02551 36.61644 NaN 34.35861 NaN NaN 33.90542 34.29767 NaN 34.33204 33.90309 NaN NaN NaN NaN 36.78005 34.96815 NaN 35.027 34.85615 33.8106 34.16101 34.14652 NaN 34.29989 NaN 34.45378 NaN NaN NaN 34.33976 33.77938 34.72362 33.3047 33.30681 NaN 34.5098…
mean WT-Bai Hab		33.9945
median WT-Bai Hab		34.183
std WT-Bai Hab		0.71608
Sample Size WT-Bai Hab		57
Values of WT-Bai Hab		34.15746 34.39327 33.15977 34.06225 35.12687 NaN 34.7718 33.46471 NaN 34.38873 34.38746 33.12846 32.27213 NaN 34.18287 NaN NaN 35.04672 34.25741 34.18471 34.42416 34.55966 33.18008 33.34066 33.42082 NaN 34.52296 NaN 34.43666 NaN 33.98156 34.84186 33.65739 35.02867 35.09611 33.33233 33.05243 33.51436 34.23326 34.26016 NaN 33.76912 34.18309 NaN 34.56766 NaN NaN 32.90148 33.97973 33.19875 NaN 34.419…
mean WT(Dup) Trial		34.5581
median WT(Dup) Trial		34.5646
std WT(Dup) Trial		0.68951
Sample Size WT(Dup) Trial		106
Values of WT(Dup) Trial		36.18217 35.72953 34.53592 34.52877 34.50182 34.97769 34.97153 34.61397 NaN 33.97836 34.34088 34.2064 34.51592 33.62866 35.02961 34.45205 34.69865 35.88026 36.6404 NaN 34.5863 NaN NaN 34.01085 34.57374 NaN 34.78194 34.37481 NaN NaN NaN NaN 36.69988 33.87942 NaN 34.40517 34.83522 34.58524 33.98838 34.29051 NaN 34.45006 NaN 34.46697 NaN NaN NaN 34.06767 33.84671 34.90913 33.48868 33.5789 NaN 34.564…
mean WT-Bai Trial		34.2125
median WT-Bai Trial		34.2864
std WT-Bai Trial		0.78663
Sample Size WT-Bai Trial		57
Values of WT-Bai Trial		34.26386 35.01433 32.89015 34.23645 35.32667 NaN 34.48664 33.86054 NaN 34.52539 34.8571 32.97753 33.12802 NaN 34.29016 NaN NaN 35.34306 34.2827 34.96256 34.4936 34.86361 33.90652 33.60613 34.32023 NaN 35.19245 NaN 34.52512 NaN 34.61013 34.80291 33.60801 35.56995 35.60247 33.8068 32.97471 33.79274 34.03264 34.35623 NaN 33.80298 34.20134 NaN 34.34077 NaN NaN 33.1382 34.06161 32.95735 NaN 34.66028 3…
pVal (ranksum) WT(Dup) Hab vs WT-Bai Hab	*	0.029003
z_statistic WT(Dup) Hab vs WT-Bai Hab		2.1834
ranksum_statistic WT(Dup) Hab vs WT-Bai Hab		5965
FDR WT(Dup) Hab vs WT-Bai Hab	*	0.029003
pVal (ranksum) WT(Dup) Trial vs WT-Bai Trial	*	0.019938
z_statistic WT(Dup) Trial vs WT-Bai Trial		2.3275
ranksum_statistic WT(Dup) Trial vs WT-Bai Trial		5994
FDR WT(Dup) Trial vs WT-Bai Trial	*	0.029003
