## Supplementary File 1 for "Baicalin ameliorates behavioral and physiological deficits in *Gtf2i*-duplication mice and modulates synaptic activity in 7q11.23 Duplication Syndrome patient-derived neurons": SupFig3_TailBaseWtBai.xlsx

### Sheet: SP_Male_TailBaseWtBai
Field	Statistical_Significance_Symbol	Value
mean WT(Dup) Hab		31.2465
median WT(Dup) Hab		30.8275
std WT(Dup) Hab		1.7491
Sample Size WT(Dup) Hab		46
Values of WT(Dup) Hab		30.97748 30.84204 29.61614 30.87577 30.46407 30.82861 30.5045 28.63132 30.35978 29.76689 31.54633 34.91246 30.82633 28.80391 35.35508 29.12067 NaN 32.53104 33.33525 30.0116 30.25751 29.10437 32.44204 32.57633 31.05173 34.08018 31.44722 29.63831 30.6199 30.58386 30.32074 30.66476 30.12165 29.31267 29.4972 30.09043 31.06533 NaN 33.67018 33.05756 35.12774 29.91395 32.1836 33.83215 31.58937 33.28754
mean WT-Bai Hab		32.2327
median WT-Bai Hab		32.315
std WT-Bai Hab		1.7901
Sample Size WT-Bai Hab		22
Values of WT-Bai Hab		33.4872 28.9892 36.0417 32.8332 34.8598 30.7887 31.6965 28.7058 30.2024 32.299 31.0724 31.6814 30.6543 32.7377 31.8613 34.3291 32.7353 31.7873 33.9808 32.3902 33.6542 32.331
mean WT(Dup) Trial		31.1922
median WT(Dup) Trial		30.5892
std WT(Dup) Trial		1.9203
Sample Size WT(Dup) Trial		46
Values of WT(Dup) Trial		30.65879 29.83329 29.67539 30.32583 30.36742 30.03479 30.51144 28.21732 30.61283 30.01557 30.64521 32.55931 30.56555 29.13821 36.71139 28.7039 NaN 30.4273 33.65856 30.72191 31.16306 30.01926 34.1588 34.14881 31.16457 35.14158 31.78346 29.72279 30.17926 31.02988 30.52607 31.15308 29.33169 28.94146 29.06196 29.29672 29.99069 NaN 32.45139 33.20729 34.14186 29.84871 32.0072 33.80698 33.39013 33.40426
mean WT-Bai Trial		32.1474
median WT-Bai Trial		32.3692
std WT-Bai Trial		1.7021
Sample Size WT-Bai Trial		22
Values of WT-Bai Trial		34.1481 28.5953 34.9421 32.4627 33.1377 31.7501 31.2018 28.69 29.338 33.1016 30.7959 32.0284 31.4846 32.1484 32.2859 34.533 32.7127 31.596 34.0677 32.4525 33.0268 32.7425
pVal (ranksum) WT(Dup) Hab vs WT-Bai Hab	*	0.022703
z_statistic WT(Dup) Hab vs WT-Bai Hab		-2.2784
ranksum_statistic WT(Dup) Hab vs WT-Bai Hab		1306
FDR WT(Dup) Hab vs WT-Bai Hab	*	0.024373
pVal (ranksum) WT(Dup) Trial vs WT-Bai Trial	*	0.024373
z_statistic WT(Dup) Trial vs WT-Bai Trial		-2.2512
ranksum_statistic WT(Dup) Trial vs WT-Bai Trial		1308
FDR WT(Dup) Trial vs WT-Bai Trial	*	0.024373

### Sheet: SxP_Male_TailBaseWtBai
Field	Statistical_Significance_Symbol	Value
mean WT(Dup) Hab		31.5697
median WT(Dup) Hab		31.3933
std WT(Dup) Hab		1.4963
Sample Size WT(Dup) Hab		47
Values of WT(Dup) Hab		30.2324 29.895 33.5628 30.8663 33.8239 30.4338 33.6305 30.5814 31.5239 29.8831 29.8893 30.4799 30.5276 34.0299 30.9128 32.4319 30.4027 34.4905 30.8286 32.819 30.545 32.2918 29.4211 31.3688 30.8114 29.1694 32.0022 33.4449 31.9093 33.09 32.3319 29.6692 33.1491 31.957 30.6109 28.8205 29.8601 30.0307 31.3933 33.2079 33.853 32.4279 33.8251 32.4146 30.6926 32.2445 31.9869
mean WT-Bai Hab		31.9602
median WT-Bai Hab		31.8722
std WT-Bai Hab		1.6724
Sample Size WT-Bai Hab		23
Values of WT-Bai Hab		33.438 30.6997 35.0233 32.9583 35.2667 32.3752 29.2693 29.7158 30.2243 31.372 30.0068 29.6782 31.7633 31.4536 31.8722 31.6045 32.0365 32.3984 31.0456 33.7433 32.185 34.553 32.4021
mean WT(Dup) Trial		31.4974
median WT(Dup) Trial		31.0953
std WT(Dup) Trial		1.6592
Sample Size WT(Dup) Trial		47
Values of WT(Dup) Trial		30.1618 29.7779 31.1636 30.37 33.9021 30.3274 33.968 30.6773 30.9694 30.4494 30.2228 30.6161 30.8538 32.1206 30.1398 33.3262 30.1342 36.4613 30.1367 33.7729 29.5356 34.8816 29.0783 32.0699 30.2015 28.9606 31.8807 32.5426 32.9798 33.5147 32.0277 30.0346 33.5552 33.1435 30.6236 29.113 30.2088 29.9956 31.7134 31.0953 32.2174 32.6544 32.1887 31.1882 30.7124 31.4258 33.285
mean WT-Bai Trial		31.6911
median WT-Bai Trial		31.9527
std WT-Bai Trial		1.8466
Sample Size WT-Bai Trial		23
Values of WT-Bai Trial		34.344 29.1513 34.7602 32.5513 33.469 31.9527 29.9351 29.3539 29.1882 32.0884 29.5654 29.5444 29.7188 31.9846 31.924 29.8385 33.1611 32.3913 31.2565 33.7106 32.466 34.6979 31.8423
pVal (ranksum) WT(Dup) Hab vs WT-Bai Hab		0.45311
z_statistic WT(Dup) Hab vs WT-Bai Hab		-0.75024
ranksum_statistic WT(Dup) Hab vs WT-Bai Hab		1608
FDR WT(Dup) Hab vs WT-Bai Hab		0.80253
pVal (ranksum) WT(Dup) Trial vs WT-Bai Trial		0.80253
z_statistic WT(Dup) Trial vs WT-Bai Trial		-0.25008
ranksum_statistic WT(Dup) Trial vs WT-Bai Trial		1648
FDR WT(Dup) Trial vs WT-Bai Trial		0.80253

### Sheet: ESP_Male_TailBaseWtBai
Field	Statistical_Significance_Symbol	Value
mean WT(Dup) Hab		31.635
median WT(Dup) Hab		31.2376
std WT(Dup) Hab		1.7613
Sample Size WT(Dup) Hab		47
Values of WT(Dup) Hab		30.5268 31.0266 35.1107 30.0458 33.5474 30.5334 29.7788 30.0547 31.6152 31.1264 30.1511 30.4527 30.2258 33.6411 31.2376 31.8647 29.8573 35.4294 29.9783 32.3594 32.2866 31.3895 29.2647 32.5381 29.4669 34.7403 33.2929 33.0291 33.1452 30.273 34.0508 32.4138 30.9779 28.9 29.9515 31.8099 30.1091 30.9099 29.7711 33.9013 34.0721 29.3793 34.966 30.5278 31.6264 32.4378 33.0514
mean WT-Bai Hab		32.1711
median WT-Bai Hab		32.1179
std WT-Bai Hab		2.1881
Sample Size WT-Bai Hab		21
Values of WT-Bai Hab		32.05676 29.21793 30.39975 30.47738 31.09807 29.61997 34.26578 30.07799 32.61609 31.50736 NaN 32.59714 32.43499 29.08448 36.25229 36.72551 NaN 33.76783 32.11791 34.26732 32.66706
mean WT(Dup) Trial		31.6028
median WT(Dup) Trial		30.7949
std WT(Dup) Trial		1.8966
Sample Size WT(Dup) Trial		47
Values of WT(Dup) Trial		30.6302 30.4231 31.9514 29.8927 32.3974 30.7847 29.7933 29.8089 30.9051 31.4095 30.3499 30.4039 30.5296 33.5829 29.8509 33.718 30.5711 36.8045 29.6768 34.7493 31.4808 33.5463 30.194 34.2505 29.4737 32.815 33.295 32.7123 34.0026 29.7988 35.3232 33.1748 30.7949 28.8406 29.7551 30.5831 29.9462 30.5667 30.2075 33.0497 30.8088 29.3359 35.0891 30.6342 31.0078 32.4167 33.9943
mean WT-Bai Trial		32.1442
median WT-Bai Trial		32.2398
std WT-Bai Trial		2.112
Sample Size WT-Bai Trial		21
Values of WT-Bai Trial		32.82059 29.48727 30.07767 30.25482 32.24659 29.36083 35.32212 31.45324 32.41011 32.29427 NaN 33.00476 31.18517 28.69034 35.66548 36.06232 NaN 31.85467 32.23983 34.38624 31.92379
pVal (ranksum) WT(Dup) Hab vs WT-Bai Hab		0.39548
z_statistic WT(Dup) Hab vs WT-Bai Hab		-0.84973
ranksum_statistic WT(Dup) Hab vs WT-Bai Hab		1514
FDR WT(Dup) Hab vs WT-Bai Hab		0.39548
pVal (ranksum) WT(Dup) Trial vs WT-Bai Trial		0.36474
z_statistic WT(Dup) Trial vs WT-Bai Trial		-0.90637
ranksum_statistic WT(Dup) Trial vs WT-Bai Trial		1510
FDR WT(Dup) Trial vs WT-Bai Trial		0.39548

### Sheet: All_Male_TailBaseWtBai
Field	Statistical_Significance_Symbol	Value
mean WT(Dup) Hab		31.4889
median WT(Dup) Hab		31.0023
std WT(Dup) Hab		1.668
Sample Size WT(Dup) Hab		140
Values of WT(Dup) Hab		30.97748 30.84204 29.61614 30.87577 30.46407 30.82861 30.5045 28.63132 30.35978 29.76689 31.54633 34.91246 30.82633 30.2324 29.89499 33.56278 30.86629 33.82387 30.43382 33.63055 30.58138 31.5239 29.88307 29.88933 30.47986 30.52763 34.02992 30.91276 32.43191 30.52684 31.02663 35.11066 30.04579 33.54741 30.53335 29.77878 30.05471 31.61515 31.12642 30.15112 30.45266 30.22577 33.64106 31.23759 31.864…
mean WT-Bai Hab		32.1165
median WT-Bai Hab		32.0873
std WT-Bai Hab		1.8513
Sample Size WT-Bai Hab		66
Values of WT-Bai Hab		33.48725 28.98918 36.04166 32.83318 34.8598 30.78867 31.69648 28.70578 30.20238 32.29903 31.07243 31.68142 30.65435 32.73765 31.8613 34.32912 32.73532 33.43802 30.69969 35.02326 32.95831 35.26665 32.37521 29.26932 29.71578 30.2243 31.372 30.00683 29.67818 31.76331 31.45358 31.87224 31.6045 32.0365 32.39844 32.05676 29.21793 30.39975 30.47738 31.09807 29.61997 34.26578 30.07799 32.61609 31.50736 N…
mean WT(Dup) Trial		31.436
median WT(Dup) Trial		30.7533
std WT(Dup) Trial		1.8219
Sample Size WT(Dup) Trial		140
Values of WT(Dup) Trial		30.65879 29.83329 29.67539 30.32583 30.36742 30.03479 30.51144 28.21732 30.61283 30.01557 30.64521 32.55931 30.56555 30.16179 29.77787 31.16365 30.36997 33.90213 30.32741 33.96796 30.67735 30.96941 30.44936 30.22282 30.61611 30.85377 32.12063 30.13976 33.32621 30.63018 30.42312 31.95145 29.89274 32.39736 30.78472 29.79329 29.80886 30.90507 31.40947 30.3499 30.40387 30.52957 33.58289 29.8509 33.71…
mean WT-Bai Trial		31.9825
median WT-Bai Trial		32.1184
std WT-Bai Trial		1.8653
Sample Size WT-Bai Trial		66
Values of WT-Bai Trial		34.14811 28.59534 34.94207 32.46266 33.13775 31.75012 31.20178 28.69002 29.33804 33.10156 30.79585 32.02844 31.48464 32.14839 32.28593 34.53299 32.71268 34.34405 29.15128 34.76018 32.55132 33.469 31.9527 29.93506 29.3539 29.18816 32.08836 29.56539 29.54437 29.71877 31.98456 31.92405 29.83848 33.16114 32.39134 32.82059 29.48727 30.07767 30.25482 32.24659 29.36083 35.32212 31.45324 32.41011 32.2942…
pVal (ranksum) WT(Dup) Hab vs WT-Bai Hab	*	0.023672
z_statistic WT(Dup) Hab vs WT-Bai Hab		-2.2624
ranksum_statistic WT(Dup) Hab vs WT-Bai Hab		13132
FDR WT(Dup) Hab vs WT-Bai Hab	*	0.042399
pVal (ranksum) WT(Dup) Trial vs WT-Bai Trial	*	0.042399
z_statistic WT(Dup) Trial vs WT-Bai Trial		-2.0296
ranksum_statistic WT(Dup) Trial vs WT-Bai Trial		13222
FDR WT(Dup) Trial vs WT-Bai Trial	*	0.042399

### Sheet: SP_Female_TailBaseWtBai
Field	Statistical_Significance_Symbol	Value
mean WT(Dup) Hab		30.3748
median WT(Dup) Hab		30.4282
std WT(Dup) Hab		0.87848
Sample Size WT(Dup) Hab		37
Values of WT(Dup) Hab		29.6993 29.5759 30.4282 30.1102 30.3643 29.7864 29.7985 30.065 30.8847 30.4495 30.5225 30.5086 30.4428 30.7259 31.3193 31.5312 30.6973 30.8378 32.18 30.1943 29.8313 30.0884 31.6324 30.5363 30.341 29.5596 28.2499 30.62 31.3443 32.0566 28.8337 30.2366 30.6849 31.8004 29.4153 29.8203 28.6944
mean WT-Bai Hab		30.3358
median WT-Bai Hab		30.2956
std WT-Bai Hab		0.81168
Sample Size WT-Bai Hab		19
Values of WT-Bai Hab		31.7632 30.6684 29.2352 29.8057 30.6832 29.1435 31.5688 29.425 30.873 30.7325 30.2956 31.3645 29.4669 30.0119 29.6099 31.3817 30.4553 30.0586 29.8367
mean WT(Dup) Trial		30.3438
median WT(Dup) Trial		30.3863
std WT(Dup) Trial		0.95487
Sample Size WT(Dup) Trial		37
Values of WT(Dup) Trial		29.4499 29.7648 30.4425 29.8119 30.1715 29.6242 29.7813 30.0168 30.7781 30.7583 30.5489 30.7773 30.3863 30.4998 30.6356 31.2739 30.5173 30.8144 31.9444 30.0678 29.6495 30.1002 30.9898 31.1992 29.72 29.5778 28.2277 30.7334 31.1421 33.5426 29.3183 28.9083 30.7416 31.8988 29.7383 30.131 29.0386
mean WT-Bai Trial		30.2019
median WT-Bai Trial		30.3709
std WT-Bai Trial		0.7749
Sample Size WT-Bai Trial		19
Values of WT-Bai Trial		31.0161 30.4814 28.9337 30.1207 30.3798 29.3662 31.2995 29.3151 30.835 30.3709 30.4269 31.1772 30.0686 29.7336 29.142 30.7064 31.4177 29.8991 29.1458
pVal (ranksum) WT(Dup) Hab vs WT-Bai Hab		0.80857
z_statistic WT(Dup) Hab vs WT-Bai Hab		0.24227
ranksum_statistic WT(Dup) Hab vs WT-Bai Hab		1069
FDR WT(Dup) Hab vs WT-Bai Hab		0.80857
pVal (ranksum) WT(Dup) Trial vs WT-Bai Trial		0.69062
z_statistic WT(Dup) Trial vs WT-Bai Trial		0.39802
ranksum_statistic WT(Dup) Trial vs WT-Bai Trial		1078
FDR WT(Dup) Trial vs WT-Bai Trial		0.80857

### Sheet: SxP_Female_TailBaseWtBai
Field	Statistical_Significance_Symbol	Value
mean WT(Dup) Hab		30.7886
median WT(Dup) Hab		30.7019
std WT(Dup) Hab		1.1504
Sample Size WT(Dup) Hab		35
Values of WT(Dup) Hab		29.1375 29.4947 29.0432 29.5657 30.3188 30.1249 30.4619 30.556 30.475 31.0856 30.9132 31.1826 31.3013 30.7288 30.6047 30.8146 30.238 30.7019 31.1581 32.6164 30.2431 32.7373 30.2434 33.7473 30.9435 32.0707 30.901 29.1906 30.0258 31.6539 30.8193 31.4164 29.5488 33.7955 29.7406
mean WT-Bai Hab		30.1324
median WT-Bai Hab		29.9386
std WT-Bai Hab		1.2049
Sample Size WT-Bai Hab		18
Values of WT-Bai Hab		29.9329 29.8676 31.0536 28.8892 29.9443 33.0466 29.3775 30.1822 29.1841 31.388 30.6674 31.1292 30.8451 28.7752 29.7086 28.8645 31.3302 28.1968
mean WT(Dup) Trial		30.6236
median WT(Dup) Trial		30.5091
std WT(Dup) Trial		1.1965
Sample Size WT(Dup) Trial		35
Values of WT(Dup) Trial		28.5738 29.923 29.2931 29.939 30.321 29.7842 30.2604 30.6291 30.433 31.0863 31.0431 30.8135 31.1929 30.3641 30.8507 31.0118 30.3702 30.7908 30.5091 33.2464 30.4888 32.2505 30.1724 34.2129 30.952 31.4054 30.6458 29.2496 30.5426 29.4902 30.3851 30.5874 28.6915 33.2503 29.0647
mean WT-Bai Trial		30.2662
median WT-Bai Trial		30.0196
std WT-Bai Trial		1.4817
Sample Size WT-Bai Trial		18
Values of WT-Bai Trial		30.1079 30.0089 29.6311 28.9995 30.024 33.3582 30.0153 29.8536 29.4439 33.0324 30.7567 32.7755 30.4976 28.8416 30.0518 28.6218 30.8214 27.9503
pVal (ranksum) WT(Dup) Hab vs WT-Bai Hab	#	0.067076
z_statistic WT(Dup) Hab vs WT-Bai Hab		1.8312
ranksum_statistic WT(Dup) Hab vs WT-Bai Hab		1043
FDR WT(Dup) Hab vs WT-Bai Hab		0.10832
pVal (ranksum) WT(Dup) Trial vs WT-Bai Trial		0.10832
z_statistic WT(Dup) Trial vs WT-Bai Trial		1.6058
ranksum_statistic WT(Dup) Trial vs WT-Bai Trial		1031
FDR WT(Dup) Trial vs WT-Bai Trial		0.10832

### Sheet: ESP_Female_TailBaseWtBai
Field	Statistical_Significance_Symbol	Value
mean WT(Dup) Hab		30.9292
median WT(Dup) Hab		30.5877
std WT(Dup) Hab		1.1123
Sample Size WT(Dup) Hab		34
Values of WT(Dup) Hab		30.7056 30.372 30.5559 31.3318 30.2267 30.5959 30.437 30.3637 30.5633 30.3479 30.6759 30.537 30.7708 30.7753 30.6002 29.8967 29.9095 31.195 32.4488 30.796 30.2747 33.5578 29.5911 30.5795 33.4514 29.7559 32.7968 29.6249 30.5479 32.4711 31.1377 31.3493 33.6256 29.7224
mean WT-Bai Hab		30.6741
median WT-Bai Hab		30.8264
std WT-Bai Hab		1.1072
Sample Size WT-Bai Hab		20
Values of WT-Bai Hab		30.9151 31.3629 30.6968 32.5126 29.9218 30.3114 29.8995 31.3415 29.9092 31.0231 31.2584 31.8803 32.171 30.7376 29.6557 29.3122 31.4341 28.0675 31.6725 29.3989
mean WT(Dup) Trial		30.873
median WT(Dup) Trial		30.6702
std WT(Dup) Trial		1.1269
Sample Size WT(Dup) Trial		34
Values of WT(Dup) Trial		30.4119 30.4585 30.9915 31.2607 30.2488 30.3621 30.5161 30.0532 31.0302 30.6447 30.9146 30.7054 30.719 31.0434 30.5056 30.413 30.2548 30.9586 31.7354 30.6956 29.7939 34.9064 29.6939 30.5395 33.0178 29.9156 31.4859 29.4955 30.0516 31.7623 30.9208 31.1888 33.6357 29.3514
mean WT-Bai Trial		30.4947
median WT-Bai Trial		30.7018
std WT-Bai Trial		1.0882
Sample Size WT-Bai Trial		20
Values of WT-Bai Trial		30.84 31.2606 30.8344 31.8481 29.9283 30.2474 30.0573 31.6458 29.65 30.8768 30.6656 31.5004 32.5118 30.5417 29.5823 29.1254 31.0662 27.847 30.7381 29.1266
pVal (ranksum) WT(Dup) Hab vs WT-Bai Hab		0.97856
z_statistic WT(Dup) Hab vs WT-Bai Hab		0.026869
ranksum_statistic WT(Dup) Hab vs WT-Bai Hab		937
FDR WT(Dup) Hab vs WT-Bai Hab		0.97856
pVal (ranksum) WT(Dup) Trial vs WT-Bai Trial		0.58484
z_statistic WT(Dup) Trial vs WT-Bai Trial		0.54633
ranksum_statistic WT(Dup) Trial vs WT-Bai Trial		966
FDR WT(Dup) Trial vs WT-Bai Trial		0.97856

### Sheet: All_Female_TailBaseWtBai
Field	Statistical_Significance_Symbol	Value
mean WT(Dup) Hab		30.6892
median WT(Dup) Hab		30.5519
std WT(Dup) Hab		1.0671
Sample Size WT(Dup) Hab		106
Values of WT(Dup) Hab		29.6993 29.5759 30.4282 30.1102 30.3643 29.7864 29.7985 30.065 30.8847 30.4495 30.5225 30.5086 30.4428 30.7259 31.3193 31.5312 30.6973 29.1375 29.4947 29.0432 29.5657 30.3188 30.1249 30.4619 30.556 30.475 31.0856 30.9132 31.1826 31.3013 30.7288 30.6047 30.7056 30.372 30.5559 31.3318 30.2267 30.5959 30.437 30.3637 30.5633 30.3479 30.6759 30.537 30.7708 30.7753 30.6002 29.8967 30.8378 32.18 30.1943…
mean WT-Bai Hab		30.3903
median WT-Bai Hab		30.3114
std WT-Bai Hab		1.0581
Sample Size WT-Bai Hab		57
Values of WT-Bai Hab		31.7632 30.6684 29.2352 29.8057 30.6832 29.1435 31.5688 29.425 30.873 30.7325 30.2956 31.3645 29.4669 30.0119 29.6099 31.3817 29.9329 29.8676 31.0536 28.8892 29.9443 33.0466 29.3775 30.1822 29.1841 31.388 30.6674 31.1292 30.8451 28.7752 29.7086 30.9151 31.3629 30.6968 32.5126 29.9218 30.3114 29.8995 31.3415 29.9092 31.0231 31.2584 31.8803 32.171 30.7376 29.6557 29.3122 31.4341 30.4553 30.0586 29.…
mean WT(Dup) Trial		30.6059
median WT(Dup) Trial		30.5126
std WT(Dup) Trial		1.1058
Sample Size WT(Dup) Trial		106
Values of WT(Dup) Trial		29.4499 29.7648 30.4425 29.8119 30.1715 29.6242 29.7813 30.0168 30.7781 30.7583 30.5489 30.7773 30.3863 30.4998 30.6356 31.2739 30.5173 28.5738 29.923 29.2931 29.939 30.321 29.7842 30.2604 30.6291 30.433 31.0863 31.0431 30.8135 31.1929 30.3641 30.8507 30.4119 30.4585 30.9915 31.2607 30.2488 30.3621 30.5161 30.0532 31.0302 30.6447 30.9146 30.7054 30.719 31.0434 30.5056 30.413 30.8144 31.9444 30.06…
mean WT-Bai Trial		30.3249
median WT-Bai Trial		30.2474
std WT-Bai Trial		1.1304
Sample Size WT-Bai Trial		57
Values of WT-Bai Trial		31.0161 30.4814 28.9337 30.1207 30.3798 29.3662 31.2995 29.3151 30.835 30.3709 30.4269 31.1772 30.0686 29.7336 29.142 30.7064 30.1079 30.0089 29.6311 28.9995 30.024 33.3582 30.0153 29.8536 29.4439 33.0324 30.7567 32.7755 30.4976 28.8416 30.0518 30.84 31.2606 30.8344 31.8481 29.9283 30.2474 30.0573 31.6458 29.65 30.8768 30.6656 31.5004 32.5118 30.5417 29.5823 29.1254 31.0662 31.4177 29.8991 29.145…
pVal (ranksum) WT(Dup) Hab vs WT-Bai Hab		0.22923
z_statistic WT(Dup) Hab vs WT-Bai Hab		1.2023
ranksum_statistic WT(Dup) Hab vs WT-Bai Hab		9038
FDR WT(Dup) Hab vs WT-Bai Hab		0.22923
pVal (ranksum) WT(Dup) Trial vs WT-Bai Trial		0.14819
z_statistic WT(Dup) Trial vs WT-Bai Trial		1.4459
ranksum_statistic WT(Dup) Trial vs WT-Bai Trial		9108
FDR WT(Dup) Trial vs WT-Bai Trial		0.22923
