## Supplementary File 1 for "Baicalin ameliorates behavioral and physiological deficits in *Gtf2i*-duplication mice and modulates synaptic activity in 7q11.23 Duplication Syndrome patient-derived neurons": SupFig5_FecesRateWtBai.xlsx

### Sheet: SP_Male_FecesRateWtBai
Field	Statistical_Significance_Symbol	Value
mean WT-Dup		0.15143
median WT-Dup		0
std WT-Dup		0.23974
Sample Size WT-Dup		43
Values of WT-Dup		0 0.63246 0.44721 0 0 0 0 0 0 0.44721 0.44721 0.44721 0 0 0 0 0.44721 0 0 0 0 0 0 0 0 0 0 0 0 0 0 0 0 0 0.44721 0.44721 0.63246 0.44721 0.44721 0 0.44721 0 0.7746
mean WT-Bai		0.1656
median WT-Bai		0
std WT-Bai		0.2579
Sample Size WT-Bai		22
Values of WT-Bai		0 0 0.7746 0 0.63246 0 0 0.44721 0 0.44721 0.44721 0.44721 0 0 0 0.44721 0 0 0 0 0 0
pVal (ranksum) WT-Dup vs WT-Bai		0.86408
z_statistic WT-Dup vs WT-Bai		-0.17118
ranksum_statistic WT-Dup vs WT-Bai		1408.5

### Sheet: SxP_Male_FecesRateWtBai
Field	Statistical_Significance_Symbol	Value
mean WT-Dup		0.30243
median WT-Dup		0.44721
std WT-Dup		0.2937
Sample Size WT-Dup		50
Values of WT-Dup		0.44721 0 0 0.44721 0 0.44721 1.0954 0 0.63246 0 0 0.44721 0 0 0.44721 0.63246 0.44721 0 0 0.63246 0 0.44721 0 0 0 0.44721 0 0.44721 0.44721 0.44721 0 0.44721 0 0.44721 0 0.44721 0.63246 0.63246 0.44721 0 0.63246 0 0.44721 0.44721 0 0 0.44721 0.7746 0.7746 0.63246
mean WT-Bai		0.19395
median WT-Bai		0
std WT-Bai		0.28081
Sample Size WT-Bai		23
Values of WT-Bai		0 0.44721 0.7746 0 0.63246 0 0 0 0.44721 0.44721 0.63246 0 0 0 0 0 0 0 0.44721 0.63246 0 0 0
pVal (ranksum) WT-Dup vs WT-Bai		0.16563
z_statistic WT-Dup vs WT-Bai		1.3864
ranksum_statistic WT-Dup vs WT-Bai		1957.5

### Sheet: ESP_Male_FecesRateWtBai
Field	Statistical_Significance_Symbol	Value
mean WT-Dup		0.20534
median WT-Dup		0
std WT-Dup		0.29808
Sample Size WT-Dup		48
Values of WT-Dup		0 0 1 0 0 0 0 0.44721 0 0.44721 0 0 0 0 0.63246 0 0 0 0.63246 0.44721 0 0 0.44721 0 0 0.63246 0 0.44721 0 0 0 0.89443 0.44721 0 0 0.63246 0.44721 0 0.44721 0.7746 0 0 0 0 0 0 0.44721 0.63246
mean WT-Bai		0.1423
median WT-Bai		0
std WT-Bai		0.2132
Sample Size WT-Bai		22
Values of WT-Bai		0 0 0.44721 0.44721 0 0 0.44721 0.44721 0 0 0 0 0.44721 0.44721 0 0 0 0 0.44721 0 0 0
pVal (ranksum) WT-Dup vs WT-Bai		0.48324
z_statistic WT-Dup vs WT-Bai		0.7011
ranksum_statistic WT-Dup vs WT-Bai		1751

### Sheet: SP_Female_FecesRateWtBai
Field	Statistical_Significance_Symbol	Value
mean WT-Dup		0.17873
median WT-Dup		0
std WT-Dup		0.2714
Sample Size WT-Dup		31
Values of WT-Dup		0 0.44721 0 0 0 0 0.63246 0 0.44721 0 0.63246 0 0 0.7746 0 0.44721 0.44721 0.44721 0.63246 0 0 0 0 0.63246 0 0 0 0 0 0 0
mean WT-Bai		0.2277
median WT-Bai		0
std WT-Bai		0.32357
Sample Size WT-Bai		16
Values of WT-Bai		0.44721 0 0 0 0 0 0 0.89443 0 0.44721 0.7746 0.44721 0.63246 0 0 0
pVal (ranksum) WT-Dup vs WT-Bai		0.65957
z_statistic WT-Dup vs WT-Bai		-0.44051
ranksum_statistic WT-Dup vs WT-Bai		727

### Sheet: SxP_Female_FecesRateWtBai
Field	Statistical_Significance_Symbol	Value
mean WT-Dup		0.22327
median WT-Dup		0
std WT-Dup		0.26429
Sample Size WT-Dup		34
Values of WT-Dup		0 0.44721 0.44721 0.63246 0.44721 0 0 0 0 0 0 0.44721 0 0.44721 0.63246 0.44721 0.63246 0.44721 0 0 0 0.7746 0 0 0.44721 0.44721 0 0 0 0.44721 0 0 0.44721 0
mean WT-Bai		0.2454
median WT-Bai		0
std WT-Bai		0.32408
Sample Size WT-Bai		20
Values of WT-Bai		0.44721 0 0.63246 0.63246 0 0.44721 0 0 0 0 0.44721 0 0.7746 0 0.63246 0.89443 0 0 0 0
pVal (ranksum) WT-Dup vs WT-Bai		0.85627
z_statistic WT-Dup vs WT-Bai		-0.18112
ranksum_statistic WT-Dup vs WT-Bai		925.5

### Sheet: ESP_Female_FecesRateWtBai
Field	Statistical_Significance_Symbol	Value
mean WT-Dup		0.1927
median WT-Dup		0
std WT-Dup		0.29936
Sample Size WT-Dup		37
Values of WT-Dup		0.7746 0 0 0 0 0 0.44721 0 0 0 0 0.44721 0.44721 0 0 0.7746 0 1 0 0.44721 0 0.63246 0 0 0.63246 0.44721 0.44721 0 0 0.63246 0 0 0 0 0 0 0
mean WT-Bai		0.22832
median WT-Bai		0
std WT-Bai		0.33697
Sample Size WT-Bai		20
Values of WT-Bai		0.63246 0 0.63246 0 0 0 0 0 0.44721 1 0 0 0.7746 0 0.44721 0.63246 0 0 0 0
pVal (ranksum) WT-Dup vs WT-Bai		0.73401
z_statistic WT-Dup vs WT-Bai		-0.3398
ranksum_statistic WT-Dup vs WT-Bai		1055.5
