## Supplementary File 1 for "Baicalin ameliorates behavioral and physiological deficits in *Gtf2i*-duplication mice and modulates synaptic activity in 7q11.23 Duplication Syndrome patient-derived neurons": SupFig5_UrineRateWtBai.xlsx

### Sheet: SP_Male_UrineRateWtBai
Field	Statistical_Significance_Symbol	Value
mean WT-Dup		0.39212
median WT-Dup		0.44721
std WT-Dup		0.4137
Sample Size WT-Dup		43
Values of WT-Dup		0.44721 1.0954 0 0 0 1.0954 0 0 0.7746 0 0 1.2649 0 0 0.44721 0 0.89443 0 1 0 0 0.89443 0 0.63246 0 0.44721 0.44721 0.44721 0.63246 0 0 0.44721 0.44721 0 1 0.63246 0.63246 1 0 0 0.7746 0.63246 0.7746
mean WT-Bai		0.37953
median WT-Bai		0.22361
std WT-Bai		0.41582
Sample Size WT-Bai		22
Values of WT-Bai		0.44721 0.7746 0.63246 0.89443 0.89443 0 0 0 0 0 0.7746 0 0.7746 1.1832 0 0.63246 0 0 0 0 0.44721 0.89443
pVal (ranksum) WT-Dup vs WT-Bai		0.9296
z_statistic WT-Dup vs WT-Bai		0.088348
ranksum_statistic WT-Dup vs WT-Bai		1425.5

### Sheet: SxP_Male_UrineRateWtBai
Field	Statistical_Significance_Symbol	Value
mean WT-Dup		0.59313
median WT-Dup		0.44721
std WT-Dup		0.53852
Sample Size WT-Dup		50
Values of WT-Dup		1.3416 0.7746 2 1.4142 0.89443 1.4142 2.0494 0.44721 0.44721 0.89443 0.44721 0.44721 0.44721 0 1.2649 1 0.7746 0.7746 0.44721 1 1 0 1.0954 0.44721 0 0 0.89443 0.63246 0 0 0 0.44721 0.44721 0.44721 0.44721 0 0.44721 0.44721 0 0 1.2649 1.0954 0 0 0 0 0.44721 1.1832 0 0.63246
mean WT-Bai		0.41242
median WT-Bai		0.44721
std WT-Bai		0.37464
Sample Size WT-Bai		23
Values of WT-Bai		0.63246 0 0 0 0.63246 0.44721 0.44721 0 0 0 0.63246 0 0.89443 0.7746 0.89443 1 0 0.44721 0.44721 0.89443 0.89443 0 0.44721
pVal (ranksum) WT-Dup vs WT-Bai		0.25097
z_statistic WT-Dup vs WT-Bai		1.148
ranksum_statistic WT-Dup vs WT-Bai		1944.5

### Sheet: ESP_Male_UrineRateWtBai
Field	Statistical_Significance_Symbol	Value
mean WT-Dup		0.55961
median WT-Dup		0.44721
std WT-Dup		0.57922
Sample Size WT-Dup		48
Values of WT-Dup		1.1832 1 2 2.0494 1 1.1832 0.7746 1.8439 1 0.63246 0 0.63246 0 0 1.6125 1.0954 0 0.44721 0.63246 0 0.44721 0 0.63246 0 0 1 0 0.89443 0 0 0.44721 0.44721 0 0 0.44721 0.7746 0.44721 1.1832 0 0.63246 0 0.63246 0 0 0 0 0.89443 0.89443
mean WT-Bai		0.32018
median WT-Bai		0
std WT-Bai		0.4652
Sample Size WT-Bai		22
Values of WT-Bai		1.1832 0 0 0 0 0 0 0 1.1832 0.63246 1.0954 0 1.0954 0 0.44721 0 0 0 0.63246 0 0 0.7746
pVal (ranksum) WT-Dup vs WT-Bai		0.11246
z_statistic WT-Dup vs WT-Bai		1.5872
ranksum_statistic WT-Dup vs WT-Bai		1823

### Sheet: SP_Female_UrineRateWtBai
Field	Statistical_Significance_Symbol	Value
mean WT-Dup		0.21253
median WT-Dup		0
std WT-Dup		0.35589
Sample Size WT-Dup		31
Values of WT-Dup		0 0.89443 0.89443 0 0 0 0 0 0 0 0 0.44721 0.44721 1.3416 0 0 0 0.44721 0 0 0 0 0 0.44721 0.44721 0 0 0.44721 0 0 0.7746
mean WT-Bai		0.1809
median WT-Bai		0
std WT-Bai		0.38956
Sample Size WT-Bai		16
Values of WT-Bai		0 0 0 0 0 0 1 0 0 1 0 0.89443 0 0 0 0
pVal (ranksum) WT-Dup vs WT-Bai		0.53024
z_statistic WT-Dup vs WT-Bai		0.62764
ranksum_statistic WT-Dup vs WT-Bai		766.5

### Sheet: SxP_Female_UrineRateWtBai
Field	Statistical_Significance_Symbol	Value
mean WT-Dup		0.3852
median WT-Dup		0.44721
std WT-Dup		0.3796
Sample Size WT-Dup		34
Values of WT-Dup		0 0.7746 0.89443 0 0.63246 0.89443 0 1.0954 0 0.63246 0 0.44721 0.63246 0.44721 0 0.44721 0.7746 0 0 0 0.63246 1 0.63246 0 0.44721 0 1 0.63246 0.63246 0 0.44721 0 0 0
mean WT-Bai		0.47552
median WT-Bai		0.44721
std WT-Bai		0.47449
Sample Size WT-Bai		20
Values of WT-Bai		0 0.44721 0.89443 0 1 0.44721 0 0 1.6125 0.7746 0 0.63246 0 0 0.63246 0 1.0954 0.89443 0.44721 0.63246
pVal (ranksum) WT-Dup vs WT-Bai		0.57377
z_statistic WT-Dup vs WT-Bai		-0.56251
ranksum_statistic WT-Dup vs WT-Bai		904.5

### Sheet: ESP_Female_UrineRateWtBai
Field	Statistical_Significance_Symbol	Value
mean WT-Dup		0.37335
median WT-Dup		0
std WT-Dup		0.4785
Sample Size WT-Dup		37
Values of WT-Dup		0 1.4142 1.3416 0.44721 0 0.7746 0 0 0 0 0.44721 0 1.6733 0 0 1.2649 0 1.0954 0 0.63246 0 0.44721 0.44721 0 0.44721 0.63246 0 0 0.7746 0.44721 0 0.63246 0 0.44721 0.44721 0 0
mean WT-Bai		0.31561
median WT-Bai		0
std WT-Bai		0.38442
Sample Size WT-Bai		20
Values of WT-Bai		0.89443 0 0.44721 0.7746 0 0.89443 0.63246 0 0.44721 0.7746 0 0 0.44721 0 0 0 1 0 0 0
pVal (ranksum) WT-Dup vs WT-Bai		0.86293
z_statistic WT-Dup vs WT-Bai		0.17265
ranksum_statistic WT-Dup vs WT-Bai		1083
